# Epstein-Barr virus transformation creates a methionine-dependent ferroptosis vulnerability in B cells

**DOI:** 10.64898/2026.07.11.737909

**Authors:** Shaowen White, Rui Guo, Bidisha Mitra, Hanqi Li, Shunji F Li, Yifei Liao, Rishi Puri, John M Asara, Everett Stone, George Georgiou, Benjamin E Gewurz

**Affiliations:** Division of Infectious Diseases, Department of Medicine, Mass General Brigham Hospital, 181 Longwood Avenue, Boston, MA 02115, USA; Center for Integrated Solutions to Infectious Diseases, Broad Institute, Cambridge, MA 02142, USA; Harvard Medical School, Boston, MA 02115; Department of Molecular Biology and Microbiology, Tufts University, Boston, MA 02111, USA; Department of Biomedical Sciences, College of Veterinary Medicine, Cornell University, Ithaca, New York, USA; Division of Signal Transduction and Department of Medicine, Beth Israel Deaconess Medical Center, Boston, MA 02215, USA; Department of Molecular Biosciences, University of Texas, Austin, TX 78712, USA; Department of Chemical Engineering, University of Texas, Austin, TX, 78712, USA

**Author notes:** equal contribution (Shaowen White, Rui Guo).

## Abstract

Epstein-Barr virus (EBV) causes over 200,000 cancers annually, including immunoblastic lymphomas in immunosuppressed hosts. Most transformed cells arrest, yet survive when deprived of the essential amino acid methionine. We instead find that EBV transformed lymphoblastoid cell lines (LCLs), which model the EBV latency III program-driven B-cell lymphoproliferative diseases of immunosuppressed hosts, rapidly die upon methionine restriction. Methionine restriction elevated LCL lipid reactive oxygen species and triggered ferroptosis. Whereas methionine restriction hypomethylates the EBV genome and triggers viral reactivation in latency I Burkitt cells by lowering the cellular methylation potential, the LCL latency III program instead redirected methionine toward redox defense, without altering the SAM/SAH ratio. Stable-isotope tracing revealed that latency III strongly induces transsulfuration, synthesizing cysteine *de novo* to support glutathione pools. The EBV oncoprotein LMP2A, which mimics B-cell receptor signaling, supported newly infected human B cell cystathionine-β-synthase and cystathionine-γ-lyase expression and methionine dependence, phenocopied by immunoglobulin crosslinking. *In vivo*, dietary methionine restriction impaired LCL xenograft outgrowth and depleted tumor cystine. Combined methioninase and cyst(e)inase administration blocked both cysteine sources, collapsed tumor glutathione levels, and triggered ferroptosis. Our results define methionine metabolism as a targetable ferroptosis vulnerability of EBV-transformed B cells.

**Highlights:**

- Methionine restriction triggers EBV-transformed lymphoblastoid B cell ferroptosis
- EBV latency III induces transsulfuration to sustain LCL cysteine and glutathione
- Methioninase or dietary methionine restriction strongly impair LCL growth *in vivo*
- Methioninase plus cyst(e)inase collapses xenograft GSH levels and drives ferroptosis
