## Supplementary material for "Epstein-Barr virus transformation creates a methionine-dependent ferroptosis vulnerability in B cells": Table S2. Methionine restriction effects on the LCL metabolome in vitro

### Sheet: Sheet1
Table S2. GM12878 LC-MS/MS polar metabolite peak heights, related to Figure 1
Sample Name	100μM Met Rep #1	100μM Met Rep #2	100μM Met Rep #3	1μM Met Rep #1	1μM Met Rep #2	1μM Met Rep #3
glyoxylate	42932	69233.7	71121.9	52094.3	66656	65649.5
glycolate	N/A	61787	42530.6	82111.8	34904.7	82635.2
pyruvate	25953.6	20167.9	39248.5	65123.4	67031.6	59232.3
lactate	3.48908e+07	3.56084e+07	3.84839e+07	5.0691e+07	5.40475e+07	6.07978e+07
2-oxobutanoate	283837	238758	346194	288482	407967	269842
acetoacetate	394389	272704	257924	276939	541540	250888
glycerate	787456	921872	749691	780494	698812	760285
uracil	227693	47399.1	193277	112300	159178	181860
fumarate	1.79937e+06	1.86848e+06	3.34154e+06	3.96828e+06	5.32824e+06	4.43104e+06
Maleic acid	1.72779e+06	1.89354e+06	2.85351e+06	4.05341e+06	5.11654e+06	4.94934e+06
2-keto-isovalerate	2.01871e+06	2.09404e+06	2.74162e+06	4.22786e+06	4.86342e+06	4.43562e+06
Guanidoacetic acid	329861	219207	231496	415493	411057	553389
succinate	3.04268e+06	3.5212e+06	2.66832e+06	3.31512e+06	4.2268e+06	3.1279e+06
Methylmalonic acid	3.5972e+06	3.44013e+06	3.15446e+06	4.52453e+06	3.8712e+06	3.6397e+06
3-S-methylthiopropionate	N/A	2524.61	5888.12	7554.07	4240.07	6674.14
nicotinate	670143	418397	615355	639032	576570	437294
taurine	7.1659e+06	6.81994e+06	7.47834e+06	2.31122e+07	2.36872e+07	2.07233e+07
Pyroglutamic acid	1.11076e+07	1.29177e+07	1.2858e+07	1.27486e+07	9.09161e+06	1.22067e+07
Citraconic acid	2.16989e+06	2.41855e+06	1.77006e+06	2.58003e+06	3.46026e+06	2.78757e+06
2-ketohaxanoic acid	77337	80918.6	56699.3	159104	149275	128914
N-Acetyl-L-alanine	110637	124645	90326.9	1.04876e+06	1.02765e+06	1.02737e+06
oxaloacetate	665826	741356	767755	989363	685050	737764
Hydroxyisocaproic acid	249509	397454	441780	251367	233614	320936
malate	7.38157e+06	1.00176e+07	1.09518e+07	1.54396e+07	2.51039e+07	2.27404e+07
hypoxanthine	2.89437e+06	3.15499e+06	4.22324e+06	3.22356e+06	1.82437e+06	4.55939e+06
anthranilate	436898	434073	400480	392746	150060	290785
p-aminobenzoate	497220	545296	277018	296421	335709	313639
p-hydroxybenzoate	1.63208e+06	2.36412e+06	2.08716e+06	1.51466e+06	1.32729e+06	2.04734e+06
acetylphosphate	1.81301e+06	2.88018e+06	2.4923e+06	3.07994e+06	3.28063e+06	3.44316e+06
Carbamoyl phosphate	3.48143e+07	3.97656e+07	3.47613e+07	1.89685e+06	2.39507e+06	1.60291e+06
a-ketoglutarate	1.11502e+07	1.20495e+07	1.33231e+07	1.24722e+07	1.2251e+07	8.71481e+06
Phenylpropiolic acid	1.98465e+07	2.24625e+07	2.39985e+07	2.18365e+07	2.20168e+07	1.85703e+07
2-oxo-4-methylthiobutanoate	21771.8	68583.1	60964.7	82747.4	77813.1	38763.9
2-Hydroxy-2-methylbutanedioic acid	503381	774555	400199	1.42671e+06	944646	921979
3-methylphenylacetic acid	34053.6	40428.3	38055.7	45987.6	58794.1	33462.2
xanthine	1.10997e+06	1.65572e+06	936179	267470	638125	416222
Hydroxyphenylacetic acid	31163.3	24061.7	13643.4	10723	25062.6	24379
2,3-dihydroxybenzoic acid	181334	87512.7	96757	50925.3	71909.9	91594.9
orotate	328598	362758	285655	470728	453236	370344
dihydroorotate	598010	524182	679036	453155	913106	713750
allantoin	84725.8	61582.5	110019	49608.5	90178.9	83370.5
Aminoadipic acid	140656	406928	267152	538226	788721	720974
Indole-3-carboxylic acid	94375	102490	101272	116387	82410.2	133272
phenylpyruvate	3508.13	10086.9	5453.56	3606.29	5283.82	N/A
Atrolactic acid	42014.2	55513.7	40024	64734.8	42640.6	49467.1
Phenyllactic acid	405663	519429	646094	531870	411288	601282
quinolinate	320510	202797	184428	163110	325201	228394
phosphoenolpyruvate	4.92837e+06	3.57962e+06	4.56952e+06	9.39345e+06	8.68434e+06	6.92641e+06
Uric acid	13964.7	N/A	19103.4	7264.97	12732.1	4718.36
dihydroxy-acetone-phosphate	4.88912e+06	3.67061e+06	4.07893e+06	8.00884e+06	1.52636e+07	7.45991e+06
D-glyceraldehdye-3-phosphate	4.18453e+06	4.64218e+06	3.12581e+06	7.3984e+06	1.31745e+07	6.7939e+06
sn-glycerol-3-phosphate	1.49586e+07	1.90383e+07	1.87814e+07	2.36402e+07	2.75996e+07	1.7294e+07
shikimate	N/A	N/A	N/A	N/A	N/A	N/A
aconitate	800848	656110	891672	861285	1.27819e+06	1.29795e+06
allantoate	96766.4	92006.7	106468	579509	818388	892702
Ascorbic acid	140570	161233	188652	159568	162556	235626
2-Isopropylmalic acid	367552	338284	309751	283720	647986	313652
N-carbamoyl-L-aspartate-nega	92681.7	122381	119341	566045	990175	845776
Pyrophosphate	1.35293e+07	2.14994e+07	2.48236e+07	2.28505e+07	1.50636e+07	1.43255e+07
glucono-?-lactone	18306.1	30435.6	82586.5	37438.8	28581.5	86546.9
myo-inositol	2.73159e+07	3.49327e+07	3.25977e+07	5.02555e+07	3.70475e+07	4.57766e+07
hydroxyphenylpyruvate	8343.65	N/A	N/A	3739.22	9026.37	8354.41
homocysteic acid	18562.3	26096.4	21099.9	32511.6	43152.2	34707.6
4-Pyridoxic acid	89004.3	91482.2	118764	88022.2	124900	89063.3
3-phosphoglycerate	4.95377e+06	6.46129e+06	8.35078e+06	1.31157e+07	1.24438e+07	1.03463e+07
Indoleacrylic acid	1.09317e+06	947012	933728	1.09758e+06	1.27947e+06	1.32722e+06
Kynurenic acid	289505	187549	230632	382098	327177	328277
citrate-isocitrate	4.64568e+07	5.00635e+07	5.20091e+07	5.48472e+07	8.06435e+07	5.25221e+07
isocitrate	228755	253784	174233	255382	298056	188187
citrate	3.03498e+07	2.49508e+07	2.21832e+07	2.68029e+07	2.84543e+07	3.72512e+07
2-dehydro-D-gluconate	110513	109533	116797	97873	109634	105350
D-gluconate	329845	415723	695814	837788	911481	840257
D-erythrose-4-phosphate	1.9484e+06	2.11943e+06	1.57989e+06	2.31877e+06	2.5881e+06	2.13996e+06
Xanthurenic acid	385590	462221	390269	469983	431714	430249
lipoate	2539.63	N/A	N/A	N/A	N/A	N/A
D-glucarate	44574.6	91396.7	79679.9	81600.1	69167.1	56311.4
deoxyribose-phosphate	372580	230856	282202	351269	393249	321388
pantothenate	1.27846e+07	1.20188e+07	1.49422e+07	2.19891e+07	2.58873e+07	2.13965e+07
prephenate	N/A	2407.41	N/A	N/A	N/A	N/A
deoxyuridine	28469.3	13112.7	15764.6	16945.8	26220.5	17691.2
ribose-phosphate	8.56857e+06	7.93532e+06	1.21141e+07	1.04064e+07	1.36502e+07	1.11877e+07
thymidine	N/A	11526.8	6644.86	7653.33	5826.41	9384.39
uridine	2.3609e+06	3.38041e+06	4.71842e+06	5.11807e+06	3.27538e+06	5.22591e+06
deoxyinosine	110427	85264.6	88334	760138	526498	1.21983e+06
shikimate-3-phosphate	N/A	N/A	N/A	N/A	N/A	N/A
D-glucono-?-lactone-6-phosphate	210688	199730	248857	263288	308532	265311
hexose-phosphate	3.45788e+07	3.94798e+07	4.4264e+07	5.21749e+07	5.51557e+07	5.02668e+07
glucose-1-phosphate	1.6182e+06	2.34724e+06	2.48704e+06	2.71366e+06	2.40188e+06	2.33517e+06
glucose-6-phosphate	3.07206e+06	3.82009e+06	2.88074e+06	4.46088e+06	3.78287e+06	3.99575e+06
fructose-6-phosphate	3.3084e+06	4.54616e+06	3.92824e+06	5.24149e+06	5.81636e+06	4.64263e+06
1,3-diphopshateglycerate	615071	261422	689930	856801	1.1671e+06	596844
2,3-Diphosphoglyceric acid	516152	406057	618806	1.2971e+06	1.10297e+06	674900
S-ribosyl-L-homocysteine-nega	N/A	2617.72	5890.68	N/A	N/A	N/A
inosine	1.19538e+08	1.31237e+08	1.61152e+08	1.37638e+08	1.09897e+08	1.36356e+08
6-phospho-D-gluconate	311594	499852	629424	848518	766581	819062
xanthosine	1.53278e+06	2.63728e+06	1.97088e+06	2.68653e+06	7.32846e+06	4.51894e+06
D-sedoheptulose-1-7-phosphate	8.46396e+06	8.33823e+06	1.02745e+07	1.51297e+07	1.74538e+07	1.16939e+07
N-acetyl-glucosamine-1-phosphate	6.7501e+06	1.43807e+07	1.81681e+07	1.68553e+07	9.31477e+06	1.40465e+07
glutathione-nega	867226	767564	837397	689075	957163	738142
dUMP-nega	4142.24	15971.9	10111.8	16786.2	11730.9	12635.5
Geranyl-PP	143677	225430	53786.7	196104	251901	154806
O8P-O1P	3.87083e+06	5.88746e+06	6.09726e+06	3.76859e+06	4.4469e+06	3.96659e+06
dTMP-nega	74865	95806.5	93016.2	457583	429924	509151
cyclic-AMP	30047.7	17453	10142.3	32809.5	74012	21816.8
fructose-1,6-bisphosphate	1.53471e+06	1.41395e+06	1.36157e+06	2.54963e+06	7.28584e+06	3.48911e+06
trehalose-sucrose	93971.6	81110.2	137721	136472	88397.8	85781.2
Cellobiose	17337	44286.3	12905.7	39480.7	23021.3	42358.2
orotidine-5-phosphate	30330.8	24088.8	34626.5	15771.9	18229.4	22153.5
SBP	306947	614979	208103	743530	1.23577e+06	794887
trans, trans-farnesyl diphosphate	52311.2	51000	93172.8	67596	37683.1	68768.6
S-adenosyl-L-homocysteine-nega	43748.6	100948	81599.9	2.31673e+06	2.0115e+06	2.39175e+06
dCDP-nega	30838.4	43637.8	15818.5	24502.1	66344.8	56266.4
5-phosphoribosyl-1-pyrophosphate	190989	313822	221091	249853	316307	190638
Deoxycholic acid	N/A	N/A	N/A	N/A	N/A	N/A
OBP	317879	481154	551008	527284	657205	564578
dTDP-nega	89652.7	117048	63616.2	494029	655584	454670
CDP-nega	1.68906e+06	1.96266e+06	1.74233e+06	1.16305e+06	1.26848e+06	1.20529e+06
UDP-nega	2.0274e+07	2.77976e+07	2.05895e+07	1.85666e+07	3.275e+07	3.07467e+07
Cholic acid	4320.86	5887.13	5116.33	6727.49	5887.34	5871.22
trehalose-6-Phosphate	568856	1.0883e+06	1.34524e+06	1.63507e+06	694385	1.43297e+06
Thiamine pyrophosphate	17003.1	12619.3	10939.4	15946.9	17917.1	13436.6
adenosine 5-phosphosulfate	295548	339731	110813	273111	560292	393047
ADP-nega	1.89138e+07	2.23722e+07	1.10748e+06	2.69018e+07	3.67444e+07	2.49794e+07
dGDP-nega	1.96994e+07	2.08448e+07	1.19435e+06	2.64884e+07	3.92457e+07	2.6695e+07
IDP-nega	2.87448e+06	2.7846e+06	129108	2.91905e+06	5.52271e+06	3.63826e+06
GDP-nega	1.48921e+06	1.22147e+06	165018	1.47074e+06	2.35459e+06	1.96015e+06
CDP-ethanolamine	390230	300314	266585	26060.6	99258.5	48792.4
FMN	9244.02	23560.3	16825	14299.5	20197.1	9242.17
cholesteryl sulfate	3.0295e+06	3.22826e+06	3.29499e+06	2.1533e+06	2.77065e+06	2.54785e+06
dCTP-nega	14251.4	8461.73	4207.63	19287.7	90837	27761.6
dUTP-nega	11777.6	8295.23	2506.31	10850.8	20817.4	3366.8
dTTP-nega	174675	106197	17591.7	370994	1.44844e+06	378592
CTP-nega	1.76573e+06	1.29495e+06	311963	1.20152e+06	3.64323e+06	1.00406e+06
UTP-nega	1.58625e+07	1.09115e+07	1.10285e+06	2.36036e+07	4.95399e+07	1.87659e+07
CDP-choline	83180.9	79916.2	35331.2	4204.41	27762.1	12616.6
dATP-nega	5056.89	9254.55	N/A	84110.7	188995	47881.8
Taurodeoxycholic acid	100950	219559	211145	230505	160676	274238
ATP-nega	2.23966e+07	1.60981e+07	855541	2.79238e+07	6.66598e+07	1.77003e+07
dGTP	2.50115e+07	1.60117e+07	1.03501e+06	3.34759e+07	6.45167e+07	2.02816e+07
GTP-nega	2.2638e+06	1.19135e+06	156061	3.89859e+06	8.13306e+06	2.90624e+06
UDP-D-glucose	8.28879e+06	7.76824e+06	6.46403e+06	8.76921e+06	1.94569e+07	1.18599e+07
UDP-D-glucuronate	519488	615450	507151	460154	1.10368e+06	720939
ADP-D-glucose	72350.7	84129.7	37014.3	147214	67298.6	121133
guanosine 5-diphosphate,3-diphosphate	386115	265517	71833.2	267398	716765	184102
UDP-N-acetyl-glucosamine	7.6277e+06	5.9927e+06	3.97873e+06	5.11238e+06	1.0749e+07	7.52055e+06
glutathione disulfide-nega	1.09101e+07	8.4895e+06	9.20107e+06	1.01625e+07	1.79874e+07	1.27054e+07
NAD+_nega	1.69945e+06	932432	370192	447430	3.40378e+06	414175
NADH-nega	4206.15	N/A	N/A	N/A	20190.2	N/A
dephospho-CoA-nega	47950.4	25328.7	20189.1	27825.9	31122	24255.8
cyclic bis(3->5) dimeric GMP	4204.71	N/A	N/A	N/A	1683.25	4204.34
NADP+_nega	6724.07	2538.87	8411.28	4205.38	14308.5	9252.14
NADPH-nega	2540.25	2523.79	N/A	N/A	N/A	N/A
2-hydroxygluterate	2.09447e+06	1.83118e+06	2.32736e+06	3.78528e+06	5.88833e+06	5.17137e+06
2-deoxyglucose-6-phosphate	141923	69851.6	191669	145064	223139	182702
4-phosphopantothenate	33620.2	45585.7	69378.6	112638	69962.4	52127.7
dehydroascorbic acid	9321.52	4288.54	27827.3	11655.3	46385.4	37692.9
3-hydroxybuterate	284178	208279	113445	55743.1	282115	259582
itaconic acid	903378	755943	796576	1.07816e+06	1.42162e+06	1.01138e+06
glycerol 3-phosphate25	2.44186e+07	2.30083e+07	2.70239e+07	2.66564e+07	3.22221e+07	3.02112e+07
UDP-xylose	86653.3	66464.6	63931.6	64750.1	341566	153102
Gluterate	2.05873e+06	2.63727e+06	2.23821e+06	1.8716e+06	2.07417e+06	2.62579e+06
2-oxoadipate	910454	358269	851053	842212	908000	337802
sorbitol	271605	363219	208647	235604	315006	300814
Urea	223666	142326	277130	308472	97853.1	188908
ethanolamine	35412.9	42326.9	19290.5	14107.8	27535.1	20419.2
glycine	14302.2	35322.4	16829.3	16828.1	12611.6	7571.52
alanine	1.94866e+06	2.2113e+06	1.85975e+06	1.63981e+06	2.17266e+06	1.85626e+06
betaine aldehyde	12178.9	26287.2	N/A	33493.7	19015.5	6694.64
choline	2.47753e+06	2.64581e+06	4.44422e+06	1.1341e+06	5.92968e+06	5.32496e+06
4-aminobutyrate	113463	73286.5	101651	153897	201840	219454
dimethylglycine	255503	226479	160625	743342	1.14607e+06	603023
serine	2.75956e+07	3.23308e+07	3.22613e+07	2.53609e+07	2.81281e+07	2.94506e+07
cytosine	572744	642948	660213	422045	405688	605649
Creatinine	70302.4	24389.5	60212.6	281408	202230	259677
proline	1.03469e+08	9.59213e+07	1.05071e+08	1.14214e+08	1.13684e+08	1.10335e+08
indole	146452	175793	207349	158265	163071	187263
betaine	3.26833e+06	3.75482e+06	3.56986e+06	3.53727e+06	4.32277e+06	4.0196e+06
valine	3.62161e+06	4.22689e+06	5.09816e+06	4.32833e+06	4.13931e+06	3.93356e+06
threonine	1.57414e+07	2.04486e+07	2.27492e+07	1.65112e+07	1.60539e+07	1.81799e+07
homoserine	20189.7	34486.1	28601.7	97644	79176.8	68134.8
purine	372984	358125	427300	308098	431461	350124
cysteine	231335	351671	357973	262614	273222	309975
creatine	1.83313e+06	1.50833e+06	1.5986e+06	2.38128e+07	2.30481e+07	2.32657e+07
nicotinamide	5.34851e+07	6.08244e+07	6.62449e+07	6.30715e+07	5.92395e+07	6.54392e+07
Imidazoleacetic acid	125077	187014	177655	173082	201923	155495
thymine	68296.4	79466.8	115337	183185	166208	89085.4
DL-Pipecolic acid	2.90929e+07	3.46887e+07	3.16812e+07	5.30178e+07	5.08461e+07	5.13886e+07
N-Acetylputrescine	37953.4	5382.57	N/A	8940.23	8277.69	10811
hydroxyproline	2.29221e+07	3.09456e+07	2.85471e+07	2.60853e+07	2.65186e+07	2.55433e+07
leucine-isoleucine	2.03859e+08	2.33197e+08	2.29666e+08	2.06244e+08	1.95595e+08	1.9911e+08
ornithine	8.58282e+06	1.07956e+07	1.44965e+07	9.51872e+06	8.4216e+06	1.33092e+07
asparagine	3.9121e+07	5.13457e+07	4.57902e+07	4.22691e+07	3.90422e+07	3.6997e+07
aspartate	1.2906e+07	1.64766e+07	1.37831e+07	2.2691e+07	2.41926e+07	1.92037e+07
adenine	3.91107e+06	3.24489e+06	4.92547e+06	5.62791e+06	5.49775e+06	3.08791e+06
Methylcysteine	3.86434e+06	6.19995e+06	4.95236e+06	3.7959e+06	3.82632e+06	4.14781e+06
homocysteine	38831.5	30192	51420	106553	136325	127478
methylnicotinamide	N/A	37679.9	9457.46	30357.6	15922.5	23511.1
histidinol	N/A	N/A	N/A	N/A	N/A	5059.36
lysine	5.11046e+06	8.56107e+06	7.17091e+06	5.9744e+06	5.42995e+06	7.19483e+06
glutamine	1.29432e+08	1.33243e+08	1.3054e+08	1.26309e+08	1.17402e+08	1.29711e+08
O-acetyl-L-serine	11191.9	28894.5	27459.7	19020	25626.8	12774.4
glutamate	6.40573e+07	6.66216e+07	6.76717e+07	1.00177e+08	8.44149e+07	8.65559e+07
methionine	360970	395141	513144	2.87318e+07	2.30981e+07	2.52671e+07
guanine	1.20531e+06	2.34979e+06	2.65439e+06	2.07332e+06	971377	1.95183e+06
histidine	9.39387e+07	1.07685e+08	1.19375e+08	9.4946e+07	8.59364e+07	1.08908e+08
2-Aminooctanoic acid	31915.5	30262.2	27790.8	30975.1	69433.3	55942.5
carnitine	2.51064e+06	2.87029e+06	2.68052e+06	4.75413e+06	5.55377e+06	4.23242e+06
Methionine sulfoxide	154366	187528	148559	688228	1.01703e+06	818112
phenylalanine	3.16146e+07	3.29988e+07	3.80484e+07	2.59451e+07	3.22244e+07	3.89396e+07
Pyridoxamine	36863.7	35292.5	57999.1	24595.5	3899.14	20215.9
pyridoxine	2.68334e+07	3.27108e+07	2.81135e+07	1.88462e+07	2.13381e+07	1.69867e+07
1-Methyl-Histidine	359985	302591	328184	327964	317205	277057
N-acetyl-L-ornithine	14407	26160.9	21956.3	6320.88	9684.71	10016.3
arginine	2.86145e+08	3.8609e+08	4.09427e+08	3.50118e+08	3.07762e+08	3.48101e+08
citrulline	8.74309e+06	1.21532e+07	1.24663e+07	1.0967e+07	8.12137e+06	9.31604e+06
N-carbamoyl-L-aspartate	18506.1	36075.5	22714	46269.8	17666.6	37855.2
glucosamine	796994	1.1464e+06	739969	821602	741205	690516
tyrosine	1.24864e+07	1.52973e+07	1.77916e+07	1.42187e+07	1.1271e+07	1.20772e+07
Phosphorylcholine	2.73894e+08	2.8492e+08	1.33079e+08	3.49072e+08	3.47386e+08	2.85966e+08
3-phospho-serine	N/A	9430.79	21629.4	29250	20469.7	25741.3
N6-Acetyl-L-lysine	2.56925e+06	3.15961e+06	3.26958e+06	3.42362e+06	3.712e+06	2.42928e+06
Acetyllysine	2.01501e+06	3.0506e+06	3.46133e+06	2.7926e+06	2.98546e+06	2.75173e+06
N-acetyl-glutamine	N/A	104571	N/A	N/A	N/A	N/A
N-acetyl-glutamate	87334.6	77556.2	81829.3	98743.6	135384	120053
Ng,NG-dimethyl-L-arginine	1.8966e+06	1.42333e+06	2.5558e+06	3.08159e+06	3.25062e+06	3.1184e+06
Acetylcarnitine DL	1.18849e+06	1.04284e+06	921143	2.85473e+06	2.69412e+06	2.26486e+06
tryptophan	3.93746e+06	4.84061e+06	5.33146e+06	4.50218e+06	3.38131e+06	4.02946e+06
Kynurenine	672013	676396	710059	628210	862736	820128
N-acetyl-glucosamine	110208	163150	123538	50436.4	107015	111031
Flavone	40469.9	24554.4	37935	33026.9	40780.6	14517.7
cystathionine	N/A	N/A	2523.89	5878.4	N/A	2523.31
5-methoxytryptophan	N/A	4170.02	N/A	10884.1	10098.7	4993.36
Cystine	2.32172e+07	3.64535e+07	3.53163e+07	2.06585e+07	1.80823e+07	2.32954e+07
cytidine	1.19402e+07	1.27221e+07	1.39134e+07	8.95611e+06	5.92212e+06	1.03081e+07
biotin	1.52259e+06	2.09123e+06	2.04326e+06	2.26253e+06	1.73314e+06	2.378e+06
deoxyadenosine	4204.53	6779.53	6796.83	8369.94	29885.8	10038.3
Glycerophosphocholine	1.15185e+08	1.25002e+08	1.28389e+08	6.83632e+07	5.50169e+07	6.55997e+07
acadesine	241239	319179	292817	242639	226350	418806
D-glucosamine-6-phosphate	84248.1	57854.5	65201.2	90283.8	65226.2	79478.4
D-glucosamine-1-phosphate	15985.4	8319.39	13285.6	8596.72	11774	7654.63
thiamine	11179.6	4.3299e+07	5.84414e+07	5.30922e+07	5.97553e+07	4.38545e+07
S-ribosyl-L-homocysteine-posi	948389	1.30405e+06	1.42837e+06	960687	684404	1.05289e+06
deoxyguanosine	13516.8	18595.3	15881.4	34590.1	46270.9	39330.7
adenosine	185220	323448	189984	124844	154006	203515
1-Methyladenosine	2523.72	10935.8	8411.43	3363.74	4160.25	12190.5
guanosine	1.43428e+06	1.79795e+06	3.08432e+06	2.05262e+06	781069	2.32747e+06
L-arginino-succinate	795303	929400	1.31718e+06	802055	756209	789697
S-methyl-5-thioadenosine	95069.2	55917.4	N/A	692295	1.44016e+06	812624
7-methylguanosine	52786.8	39955.8	77307.9	78782.6	117079	125519
dCMP	171942	129335	191500	134667	144164	147215
glutathione	264346	497252	481948	487596	431387	539019
dTMP	18504.2	10015.6	4203.62	20827.1	48102.9	16826.6
CMP	2.23158e+07	2.34289e+07	2.90024e+07	1.48411e+07	1.28191e+07	1.80681e+07
UMP	3.01896e+06	3.26383e+06	3.02785e+06	4.20143e+06	3.15459e+06	4.76912e+06
dAMP	99731.7	67973.7	52998.8	474489	326430	459292
Nicotinamide ribotide	1.41044e+07	2.22177e+07	3.06923e+07	1.60887e+07	2.23991e+07	3.38377e+07
aminoimidazole carboxamide ribonucleotide	15983	10092.7	14300.3	84847.3	67286.1	100093
thiamine-phosphate	299905	350826	474757	247984	230247	206839
dGMP	20273.8	29444	34393.5	21006.9	26922.5	37855.4
AMP	9.60657e+07	1.04999e+08	1.02052e+08	9.89844e+07	7.63325e+07	1.01491e+08
IMP	1.11645e+07	1.50237e+07	9.26392e+06	1.41929e+07	8.06538e+06	1.72866e+07
S-adenosyl-L-methioninamine	32287.3	15556.3	25540.8	4205.65	1683.26	2523.63
GMP	2.55009e+07	3.32018e+07	3.05264e+07	2.89491e+07	1.64387e+07	3.44685e+07
xanthosine-5-phosphate	71505.3	54659.5	45843.2	49512.7	259772	143005
riboflavin	4206.91	9252.91	75742.4	6661.65	6863.49	N/A
S-adenosyl-L-homoCysteine-posi	56314.5	132969	133739	2.77606e+06	866222	2.1711e+06
S-adenosyl-L-methionine	52967.4	16633.6	4522.79	567710	1.72371e+06	466339
folate	173786	304545	424003	271731	369300	306205
7,8-dihydrofolate	9053.25	3363.75	N/A	2514.28	N/A	N/A
5-methyl-THF	9254.4	3459.84	5890.11	4788.65	5037.09	2552.4
Diiodothyronine	N/A	N/A	N/A	N/A	N/A	N/A
glutathione disulfide-posi	3.75446e+06	3.46974e+06	2.98476e+06	3.12269e+06	5.98018e+06	4.34854e+06
NAD+_posi	6.58796e+06	2.17171e+06	1.06249e+06	1.20179e+06	6.84659e+06	1.50246e+06
NADH	N/A	1683.28	N/A	5045.1	11792.8	3364.03
dephospho-CoA-posi	N/A	3361.82	N/A	N/A	3364.01	3364.11
NADP+_posi	28601.3	12618.7	11778.5	12518.7	69430.3	23799.3
NADPH	2523.93	7570.97	4207.24	13459.6	2525.1	5888.96
coenzyme A-posi	5048.88	5888.12	5887.79	2523.66	7571.4	4207.24
FAD	46271.7	7620.99	N/A	N/A	11783.8	6731.09
acetyl-CoA-posi	13249.5	N/A	10094.7	18296.4	24606.8	22072
propionyl-CoA-posi	10935.1	13468.5	20198.5	21870.7	24423.5	14301.4
acetoacetyl-CoA-posi	7571.03	12621	5047.68	21873.8	20189.9	10928.3
malonyl-CoA-posi	N/A	N/A	N/A	3364.25	2539.45	N/A
succinyl-CoA-posi	9251.98	41238.9	15406	15140.4	16825.9	8426.72
sarcosine	2.08694e+06	2.42217e+06	2.17446e+06	2.00801e+06	2.0938e+06	1.9825e+06
putrescine	34473.7	N/A	78824.3	70333.8	52085.9	N/A
spermidine	74684	94223.2	91708.8	100911	70667.1	49101.6
spermine	32712.6	10930.4	6653.97	16755.6	16988.6	31968
N-acetyl spermine	126508	239026	271038	283120	291030	180968
N-acetyl spermidine	30404.2	46699.5	20728.9	38905.8	22857.4	15991.3
Nicotinamide Riboside	485322	3.47693e+06	6.49835e+06	1.81739e+07	4.08056e+06	9.75852e+06
Adenylosuccinate	3364.04	N/A	N/A	N/A	N/A	N/A
cholesterol	2.62962e+06	1.93236e+06	1.8721e+06	2.6196e+06	1.86417e+06	2.80972e+06
arginosuccinic acid	882080	738816	784374	656742	505163	715807
phosphocreatine	143281	104190	69780.2	154551	128401	93255.3
retinoic acid	2104.7	4797.18	5873.19	3317.12	7568.2	5275.36
N-acetyl-L-alanine_pos	1.61597e+06	1.79998e+06	1.78828e+06	2.34651e+07	2.62279e+07	2.26911e+07
HMG-CoA_pos	1683.42	4206.94	N/A	N/A	8411.52	4207.13
cysteine sulfinate	48766.8	67198	86879.2	71959.5	34211.5	118613
N-acetylaspartylglutamic acid	6730.68	3364.28	2523.84	N/A	5024.76	6730.72
N-acetyl-L-aspartic acid	33645.8	22303.4	3382.44	24364.4	16515.1	3278.08
Mevalonate	N/A	3364.04	N/A	N/A	5887.78	1683.4
