## Supplementary material for "Epstein-Barr virus transformation creates a methionine-dependent ferroptosis vulnerability in B cells": Table S3. Methioinine tracing analyses in GM12878, MUTU I and III

### Sheet: Sheet1
Table S3. LC-MS/MS peak heights in GM12878, MUTU I and MUTU III cells traced with 13C-labeled methionine, related to Figure 4.
Sample Name	GM12878 Rep #1	GM12878 Rep #2	GM12878 Rep #3	MUTU I Rep #1	MUTU I Rep #2	MUTU I Rep #3	MUTU III Rep #1	MUTU III Rep #2	MUTU III Rep #3
Sarcosine	1.47119e+06	1.62648e+06	1.54465e+06	2.92609e+06	2.94188e+06	2.97939e+06	3.41678e+06	3.5723e+06	3.43023e+06
Sarcosine_13C1	1.44068e+06	1.44382e+06	1.45078e+06	117298	121938	113927	4.96529e+06	4.79373e+06	4.49537e+06
S-methyl-5-thioadenosine	352630	378504	353178	503648	520929	418019	462410	345258	509394
S-methyl-5-thioadenosine_13C1	115449	126018	129202	124381	109672	145092	140729	129859	124414
5-methyl-2-deoxycytidine	4725.1	5063.3	4221.91	25779.2	27141	22679.3	6153.73	7604.56	12163.3
5-methyl-2-deoxycytidine_13C1	4334.1	3937.89	3983.47	2874.18	7703.75	4981.71	3639.03	5473.36	2753.69
1-Methyladenosine	8417.7	7001.19	4985.66	13439	20171.1	17931.1	18697.2	17934.6	12963.2
1-Methyladenosine_13C1	995.935	N/A	1713.59	1743.31	N/A	N/A	990.865	1000.13	N/A
1-Methyladenosine_13C1(2)	N/A	1498.53	3006.59	1748.15	1992.27	1239.91	2519.78	2982.16	2273.03
7-methylguanosine	25059.8	15189.7	22190.3	16938.8	16752.3	14878.2	27718.9	21461.3	25795.4
7-methylguanosine_13C1	N/A	N/A	N/A	1918.39	N/A	1494.43	N/A	N/A	1992.3
7-methylguanosine_13C1(2)	58239.3	54603.9	49368.1	31977	28182.5	36466.3	83231.4	55456.7	50524.8
5-methyl-cytidine	6563.55	6132.37	11449.3	1998.22	2653.64	1526.95	4347.88	5711.06	7526.49
5-methyl-cytidine_13C1	2025.46	1000.99	4741.47	1743.3	1748.39	1753.59	7925.93	3976.08	7990.67
5-methyl-cytidine_13C1(2)	4109.12	8858.8	6268.79	4233.47	1957.93	4242.1	5443.27	7157.14	3414.85
5-hydroxymethyl-cytidine	7719.2	7512.44	12580.4	3710.1	3735.51	2895.79	11010.5	8207.46	6205.9
5-hydroxymethyl-cytidine_13C1	1996.38	2245.09	1234.29	3734.55	5479.47	4482.57	N/A	2703.75	2997.24
5-hydroxymethyl-cytidine_13C1(2)	N/A	2120.53	2026.13	756.556	1747.17	1997.56	3984.41	2240.08	3485.83
S-adenosyl-L-homoCysteine-posi	73387.6	81813.7	89273	41645.5	51666.9	41880.3	141885	138963	135444
S-adenosyl-L-homoCysteine-posi_C1	11944	12700.6	17646.4	14477.8	13198.7	18965.4	28858	32832.9	30980.3
S-adenosyl-L-homoCysteine-posi_C2	7951.62	12703.9	9961.26	10473.7	5863.05	12006	17252.7	18065.4	14443.3
S-adenosyl-L-homoCysteine-posi_C3	3481.68	5720.86	3192.1	2988.09	3486.25	2986.93	10587.9	1863.29	8280.18
S-adenosyl-L-homoCysteine-posi_C4	147867	120039	112108	97098.9	87236.1	78746.7	213781	211039	216587
S-adenosyl-L-homoCysteine-posi_C5	1.6276e+06	1.61856e+06	1.65047e+06	1.16689e+06	1.20867e+06	1.27812e+06	2.50654e+06	2.66584e+06	2.7229e+06
cytidine	4.73478e+06	4.65068e+06	5.01796e+06	1.22543e+07	1.15288e+07	1.11854e+07	1.08681e+07	1.11526e+07	1.10061e+07
cytosine	1.34097e+06	1.32384e+06	1.31755e+06	2.9751e+06	2.73804e+06	3.13346e+06	1.18743e+06	1.29389e+06	1.11088e+06
adenosine	32416.6	20069.7	44922.8	39758.5	36302.3	54818.6	56008.7	39053.2	57523.2
cysteine	194169	177700	191413	74201.1	78194	79949.8	206199	222772	215283
cysteine_13C1	2106.21	3983.89	5597.39	1250.19	1498.58	2490.57	8421.27	6463.88	2974.86
cysteine_13C2	14026.3	8037.94	9965.08	5727.52	3884.38	6996.42	8736.37	10738	7756.77
cysteine_13C3	N/A	N/A	N/A	N/A	N/A	N/A	N/A	N/A	N/A
cystathionine	16715.1	16603	20169.8	7972.86	12452.8	8222.43	219179	208957	202637
cystathionine_13C1	N/A	N/A	1748.19	1991.66	2236.05	2241.1	21672.2	21672.4	21108.4
cystathionine_13C2	N/A	1244.52	747.341	N/A	N/A	N/A	11449.2	12447.1	7556.88
cystathionine_13C3	N/A	N/A	1744.16	N/A	N/A	N/A	8218.25	9463.69	7513.46
cystathionine_13C4	23909.8	24899.8	20219.8	24407.3	23386.2	15439.2	306012	317855	306313
glutathione	1.26933e+08	1.18999e+08	1.22862e+08	1.53707e+08	1.52794e+08	1.4893e+08	2.18509e+08	2.02877e+08	2.10303e+08
glutathione_13C1	8.67035e+06	8.63651e+06	8.54633e+06	1.0861e+07	1.06675e+07	1.05323e+07	1.3987e+07	1.26855e+07	1.38832e+07
glutathione_13C2	6.55097e+06	6.4237e+06	6.38285e+06	8.22123e+06	7.91445e+06	7.91741e+06	1.01914e+07	1.0119e+07	1.04945e+07
glutathione_13C3	384541	366425	384369	464690	471986	471982	665659	610554	649011
glutathione disulfide-posi	1.07972e+06	1.89051e+06	1.18145e+06	3.32025e+06	3.06525e+06	2.80674e+06	2.13626e+06	2.40199e+06	2.27194e+06
glutathione disulfide-posi_13C1	126593	207261	125146	315282	312675	329630	251680	245282	260345
glutathione disulfide-posi_13C2	58376.9	118598	61740.6	169243	182202	164016	125667	137434	142817
glutathione disulfide-posi_13C3	10088.5	9434.75	5971.98	18768.8	14910.6	10879.8	12170.3	17763.1	11604.5
N6-Methyladenosine	1410.59	2514.93	1889.1	2663.25	3906.83	781.361	3424.14	3622.08	4263.64
N6-Methyladenosine_13C1	2934.68	7215.66	5545.54	14221.6	19535.3	19914.6	19401.8	15674.4	22888.8
N6-Methyladenosine_13C1(2)	2639.36	4069.89	3063.96	3778.84	5776.46	5741.84	3016.32	8417.09	3929.69
methionine	250261	252414	253587	100115	104219	98275.3	218662	233545	221985
methionine_13C1	264915	243574	242453	72810.6	79555	73828.8	389734	366120	372987
methionine_13C2	35258.8	49711.3	50984	29235.4	21804.4	26678.6	77427.4	96477.7	72834.7
methionine_13C3	19120.8	22605.4	20897.9	10659.9	6374.69	14206.5	27591.1	29556.8	24311.4
methionine_13C4	41530.9	40341.5	37370.4	20339	16144.2	16873.8	44239.7	42628.6	35762.6
methionine_13C5	451286	448359	453181	237082	256019	236699	527303	520038	517585
S-adenosyl-L-Methionine	2.2782e+06	2.4343e+06	2.60234e+06	1.30175e+06	1.22593e+06	1.04158e+06	1.69489e+06	1.72887e+06	1.57999e+06
S-adenosyl-L-Methionine_13C1	2.31467e+06	1.86281e+06	2.08702e+06	721230	735918	960811	2.96095e+06	2.13965e+06	2.55447e+06
S-adenosyl-L-Methionine_13C2	492264	468961	408541	343729	233706	371256	573170	582967	581846
S-adenosyl-L-Methionine_13C3	104150	67257.2	93111.3	47075.9	58406.1	48602.4	150377	137401	137029
S-adenosyl-L-Methionine_13C4	413549	392299	321723	208916	199547	193287	336493	330733	335620
S-adenosyl-L-Methionine_13C5	9.48895e+06	7.31568e+06	9.18865e+06	4.32439e+06	6.77267e+06	4.10287e+06	7.43518e+06	6.85198e+06	7.82151e+06
Homocysteine	45720.1	44485.5	49938.3	21458.4	23630.1	21041.2	15182.3	16100.1	16262.4
Homocysteine_13C1	2009.91	2961.3	130066	64106	911.288	1298.7	3798.32	1387.35	157213
Homocysteine_13C2	3864.43	3153.42	2477.05	988.683	3079.98	1385.04	2336.52	3105.16	1941.02
Homocysteine_13C3	3160.67	4314.22	2411.04	2457.97	5705.51	6368.55	2642.62	3299.14	2870
Homocysteine_13C4	2949.47	3114.59	2450.77	2963.3	1423.36	3400.42	2433.54	1498.35	1672.7
ATP-nega	2.64783e+07	2.76257e+07	2.72803e+07	1.98191e+07	2.14987e+07	2.17602e+07	2.93726e+07	2.88875e+07	2.88815e+07
dATP-nega	69253.4	80699.1	72599.2	50601.3	68785.6	67023.8	44549.1	47418.1	45871.3
dATP-nega-13C1	13448.5	12241.9	11217.8	5724.22	9208.62	9657.7	7770.17	4716.83	4560.35
dTTP-nega	1.32514e+06	1.42916e+06	1.40597e+06	511434	825690	939011	818313	654775	557705
dTTP-nega_13C1	187216	194693	190119	74118.2	97591	118862	84116.8	88444.5	72442
dCTP-nega	60279.3	84075.6	80673.8	326890	325909	327552	73941.2	65667	72485.4
dCTP-nega_13C1	10523.9	13965.1	11946.1	39603.4	40355	41337.8	8715.27	11921.3	9740.98
dGDP-nega	1.15097e+07	1.22993e+07	1.31439e+07	9.49653e+06	9.17959e+06	1.02258e+07	1.20299e+07	1.17573e+07	1.11603e+07
dGDP-nega_13C1	1.63516e+06	1.7424e+06	1.68493e+06	1.19744e+06	1.21741e+06	1.22828e+06	1.62544e+06	1.5265e+06	1.41816e+06
dTDP-nega	163980	194792	154530	150947	82963.5	168081	281550	238663	224085
dTDP-nega_13C1	1.78229e+06	1.72349e+06	1.80007e+06	1.92984e+06	2.09168e+06	1.9128e+06	1.76477e+06	1.79062e+06	1.76448e+06
N6-Methyladenosine_neg	N/A	N/A	N/A	N/A	N/A	N/A	N/A	N/A	N/A
N6-Methyladenosine_neg_13C1	N/A	N/A	N/A	N/A	N/A	N/A	N/A	N/A	N/A
N6-Methyladenosine_neg_13C1(2)	N/A	N/A	N/A	N/A	N/A	N/A	N/A	N/A	N/A
S-adenosyl-L-homocysteine-nega	12954.8	15928	14163.9	10645.1	7961.95	8217.08	28706.7	24733.3	28394.2
S-adenosyl-L-homocysteine-nega_13C1	1743.32	2494.75	1752.13	N/A	N/A	1992.26	8366.29	6478.81	7720.11
S-adenosyl-L-homocysteine-nega_13C2	1015.74	N/A	N/A	1993.09	N/A	N/A	1244.56	N/A	2988.01
S-adenosyl-L-homocysteine-nega_13C3	N/A	1244.76	N/A	N/A	N/A	N/A	N/A	N/A	1253.84
S-adenosyl-L-homocysteine-nega_13C4	22406.8	22660.3	27396	19396.4	17682.6	17924.7	45824.4	45793.1	46596.8
S-adenosyl-L-homocysteine-nega_13C5	291565	296977	263559	243576	274148	242314	555360	576164	567756
glutathione-nega	1.17116e+07	1.10188e+07	1.23936e+07	1.25073e+07	1.24328e+07	1.24145e+07	1.79379e+07	1.78021e+07	1.82122e+07
glutathione-nega_13C1	777093	746004	762512	784662	733576	825523	1.17568e+06	1.14435e+06	1.17603e+06
glutathione-nega_13C2	117638	121794	113492	127930	117860	137448	173890	175458	162040
glutathione-nega_13C3	32880.8	28466.1	35867	25401	27146.8	24154.2	34867.2	35155.2	15099.7
