## Supplementary material for "Epstein-Barr virus transformation creates a methionine-dependent ferroptosis vulnerability in B cells": Table S4. Metabolomic analyses of MUTU I vs III

### Sheet: Sheet1
Table S4. LC-MS/MS polar metabolite peak heights in MUTU I versus MUTU III cells, related to Figure 4
Sample ID	MUTU I Rep #1	MUTU I Rep #2	Mutu I Rep #3	Mutu I Rep #4	MUTU III Rep #1	MUTU III Rep #2	MUTU III Rep #3	MUTU III Rep #4
Urea	2.31829e+06	1.88072e+06	2.26667e+06	2.17652e+06	1.81884e+06	1.93789e+06	1.86136e+06	1.70733e+06
ethanolamine	N/A	7430.09	N/A	N/A	N/A	N/A	N/A	N/A
glycine	N/A	N/A	N/A	N/A	N/A	N/A	N/A	N/A
alanine	4.69244e+06	4.81019e+06	4.76189e+06	4.97929e+06	1.18522e+07	1.06771e+07	1.086e+07	1.03522e+07
betaine aldehyde	214250	237911	199025	247919	916139	944357	896874	1.07244e+06
choline	N/A	N/A	130453	397734	258006	N/A	5.21862e+06	4.47585e+06
4-aminobutyrate	34407.2	27724.7	35863	31947.2	127027	108986	113901	99155.7
dimethylglycine	513671	451142	469473	462165	388369	393912	407293	344283
serine	1.25586e+07	1.21705e+07	1.17791e+07	1.19312e+07	1.19935e+07	1.13294e+07	1.25015e+07	12403274
cytosine	408107	481389	453111	502886	360492	326807	283826	273641
Creatinine	321039	306916	347402	312257	1.58246e+06	1.29372e+06	1.26884e+06	1.27274e+06
proline	7.6518e+07	74902719	7.34513e+07	7.14678e+07	135696499	130919831	1.34576e+08	1.23879e+08
indole	989071	866829	961225	1.02717e+06	998976	950618	1.14207e+06	882271
betaine	6.58676e+07	6.5974e+07	6.21234e+07	5.83536e+07	5.76013e+07	52429452	5.38753e+07	4.60895e+07
valine	1.51223e+06	1.42656e+06	1.319e+06	1.46935e+06	1.15471e+06	1.06267e+06	1.19341e+06	1.15217e+06
threonine	1.46584e+07	1.38379e+07	1.38068e+07	1.46011e+07	1.19379e+07	1.10018e+07	1.15249e+07	1.03351e+07
homoserine	17867.3	14767.7	7374.89	14746	24576.2	23758	13926.2	17207.6
purine	521379	559619	619110	618588	574507	546132	590065	518538
cysteine	331656	332689	309831	340448	410212	587408	564802	559412
creatine	2.53626e+07	2.48232e+07	2.42401e+07	2.6628e+07	1.09761e+08	9.81258e+07	107041320	9.65386e+07
nicotinamide	1.33299e+08	1.37878e+08	1.33316e+08	143129342	3.08931e+08	2.38857e+08	280218430	276956891
Imidazoleacetic acid	199038	186590	195912	184017	374090	383660	410751	340918
thymine	57385.9	63801	83383.6	71413.4	408854	398291	384772	316465
DL-Pipecolic acid	2.09138e+08	2.10621e+08	2.12299e+08	2.04903e+08	1.35968e+08	1.32723e+08	1.22988e+08	1.08912e+08
N-Acetylputrescine	6540.95	8547.36	13729.9	9852.18	7239.38	14266	11210.9	5321.52
hydroxyproline	1.30753e+07	1.15608e+07	1.17779e+07	1.27411e+07	1.52999e+07	1.41069e+07	1.53992e+07	1.37217e+07
leucine-isoleucine	1.79872e+08	1.65427e+08	1.63642e+08	1.62594e+08	1.36959e+08	1.25542e+08	1.41518e+08	1.289e+08
ornithine	6.11232e+06	6.33097e+06	6.08623e+06	6.03849e+06	4.45729e+06	4.41628e+06	4.58344e+06	4.32197e+06
asparagine	1.28313e+07	1.22958e+07	1.39147e+07	1.65257e+07	1.66152e+07	1.58968e+07	1.75044e+07	1.58504e+07
aspartate	5.96762e+06	5.48811e+06	6.03713e+06	6.24416e+06	8.22504e+06	7.4729e+06	8.35579e+06	7.27073e+06
adenine	6.16999e+06	6.25115e+06	5.7345e+06	5.83334e+06	6.15751e+06	6.17829e+06	7.35739e+06	6.90462e+06
Methylcysteine	6.68346e+06	6.77206e+06	6.59387e+06	7.32902e+06	5.16346e+06	4.86908e+06	5.28955e+06	4.86216e+06
homocysteine	40189.4	36855.9	38731.2	28820.6	75326.3	63613.8	78308.1	62693.5
methylnicotinamide	N/A	3697.8	3264.43	11567.7	3883.83	N/A	4189.05	N/A
histidinol	10524.9	2452.37	9821.59	4094.56	N/A	6600.19	9971.54	6528.32
lysine	2.54586e+06	2.59295e+06	2.53643e+06	2.50414e+06	1.97987e+06	1.98307e+06	2.11327e+06	1.90841e+06
glutamine	9.05068e+07	8.75789e+07	9.81392e+07	9.96771e+07	5.83201e+07	5.94524e+07	5.71613e+07	5.67552e+07
O-acetyl-L-serine	N/A	3299.97	N/A	4897.62	N/A	N/A	3266.46	N/A
glutamate	7.36203e+07	7.7035e+07	7.09248e+07	6.981e+07	1.53919e+08	1.4537e+08	1.50539e+08	1.38581e+08
methionine	6.82305e+06	6.74536e+06	6.75416e+06	6.21981e+06	4.07596e+06	4.30737e+06	4.28311e+06	4.17909e+06
guanine	1.15565e+06	1.07158e+06	1.055e+06	1.34933e+06	785212	684307	949947	777869
histidine	5.88278e+07	5.63653e+07	6.09779e+07	6.05271e+07	4.57152e+07	4.24522e+07	4.6433e+07	4.1173e+07
2-Aminooctanoic acid	466445	443646	440392	414935	2.17777e+06	2.1987e+06	2.49833e+06	2.15112e+06
carnitine	1.36195e+07	1.20703e+07	1.2705e+07	1.406e+07	68756426	5.96125e+07	6.06373e+07	6.15995e+07
Methionine sulfoxide	2.15202e+06	2.18643e+06	1.99908e+06	2.07882e+06	1.8936e+06	1.74152e+06	2.22476e+06	1.79353e+06
phenylalanine	2.3866e+07	2.42099e+07	2.48419e+07	2.44622e+07	2.24474e+07	2.04008e+07	2.31394e+07	2.13057e+07
Pyridoxamine	N/A	N/A	N/A	N/A	N/A	N/A	46299.8	N/A
pyridoxine	1.31023e+07	1.30766e+07	1.30658e+07	12638640	1.02436e+07	1.02448e+07	1.10501e+07	9.22854e+06
1-Methyl-Histidine	8.76977e+06	1.41953e+07	1.46122e+07	1.33674e+07	6.75906e+06	5.98524e+06	7.05432e+06	6.79458e+06
N-acetyl-L-ornithine	N/A	N/A	N/A	8857.64	5130.25	5059.87	2963.11	4998.92
arginine	2.16432e+08	2.01574e+08	2.24304e+08	2.16823e+08	1.71134e+08	160102622	1.81291e+08	164673799
citrulline	6.81367e+06	6.64685e+06	7.31199e+06	6.93227e+06	5.37592e+06	5.08681e+06	5.51459e+06	5.48805e+06
N-carbamoyl-L-aspartate	63789.7	65682.9	67189.7	48389.4	38558	58219.4	57348.2	48334.6
glucosamine	1.25616e+06	1.15261e+06	1.21897e+06	1.15441e+06	1.03113e+06	173592	927361	231661
tyrosine	7.04749e+06	6.96757e+06	7.22318e+06	6.97986e+06	5.39134e+06	5.14733e+06	5.62118e+06	5.27329e+06
Phosphorylcholine	125602640	116049442	1.24081e+08	1.28722e+08	7.44901e+08	6.95235e+08	7.37831e+08	6.66297e+08
3-phospho-serine	92442.8	83353.5	77948.2	88236.6	300015	303435	353971	324460
N6-Acetyl-L-lysine	5.37946e+07	5.23848e+07	5.23927e+07	5.24892e+07	4.36061e+07	4.29694e+07	4.90124e+07	4.42418e+07
Acetyllysine	4.33994e+07	4.80576e+07	4.86141e+07	4.83559e+07	4.31307e+07	3.9046e+07	4.61331e+07	4.2e+07
N-acetyl-glutamine	116255	115440	136215	155100	95817.6	69878.7	75591.3	57053.4
N-acetyl-glutamate	68443.6	46057.3	101516	89111.3	60496.2	86521.9	34069.8	37787.4
Ng,NG-dimethyl-L-arginine	2.45816e+07	2.52114e+07	2.50484e+07	2.51991e+07	2.27127e+07	2.07898e+07	2.19958e+07	2.19383e+07
Acetylcarnitine DL	9.02583e+06	7.98436e+06	8.45869e+06	8.3644e+06	5.65744e+07	6.05419e+07	5.85474e+07	6.00596e+07
tryptophan	5.35218e+06	5.25635e+06	5.31908e+06	5.46739e+06	5.29347e+06	4.78808e+06	5.14465e+06	5.05549e+06
Kynurenine	192376	199766	191636	222915	154885	122885	149163	146122
N-acetyl-glucosamine	104289	90083	100571	91759.2	178319	200050	237055	1591.44
Flavone	11689.2	9192.58	5921.75	9331.35	20430.2	23042.3	25657.2	34547.9
cystathionine	204904	244226	190186	229854	1.89111e+06	1.63092e+06	1.97685e+06	1.86753e+06
5-methoxytryptophan	N/A	5537.76	8235.54	5782.03	14186	20698.2	11968	14834.7
Cystine	N/A	N/A	N/A	N/A	6583.17	N/A	N/A	10281.1
cytidine	1.45614e+06	1.69019e+06	1.63587e+06	1.71638e+06	1.42471e+06	1.48594e+06	1.26316e+06	999475
biotin	320297	263103	324908	276428	110178	91275.6	113488	135117
deoxyadenosine	6164.68	18090.1	19810.2	9829.3	11439.8	N/A	7346.66	N/A
Glycerophosphocholine	2.86088e+08	297190579	2.6115e+08	2.74554e+08	4.68286e+07	4.28721e+07	4.73829e+07	4.55579e+07
acadesine	129349	131747	153026	135449	159762	151752	169516	154230
D-glucosamine-6-phosphate	39194.3	43300	34420	34294.8	97861.2	61447.9	80992.7	78223.5
D-glucosamine-1-phosphate	6847.83	3364.32	3888.87	9060.2	16757.4	10776.9	6535.36	15311.2
thiamine	N/A	N/A	N/A	N/A	N/A	N/A	N/A	N/A
S-ribosyl-L-homocysteine-posi	333543	306766	283422	273051	246671	204772	156191	202073
deoxyguanosine	N/A	N/A	67170.2	17380.7	11391.4	5734.17	7752.94	19967.1
adenosine	18287	28641.5	14488.1	36783.1	6532.54	15833	9620.64	6186.12
1-Methyladenosine	4911.43	3269.67	3194.54	N/A	25382.1	58220.1	44189.8	37963.8
guanosine	258898	259546	269058	300770	102323	89808.6	77715.3	4772.13
L-arginino-succinate	1.73147e+06	1.72505e+06	1.47805e+06	1.51816e+06	1.50472e+06	1.54784e+06	1.51788e+06	1.43855e+06
S-methyl-5-thioadenosine	2991.78	77887.5	N/A	4806.86	N/A	18998	5888.8	9721.88
7-methylguanosine	170394	190969	146491	171868	223843	218024	211434	254642
dCMP	613330	674488	689745	662112	30311.8	40053.1	22937.4	22953.3
glutathione	502565	524144	431532	402762	1.00389e+07	1.01806e+07	1.1246e+07	1.20098e+07
dTMP	62658.8	50273	57321.4	65664.5	394215	273328	337299	345650
CMP	5.80925e+06	5.11311e+06	5.27793e+06	5.4573e+06	3.73053e+06	3.62251e+06	4.19832e+06	3.83279e+06
UMP	1.56361e+06	1.54054e+06	1.72504e+06	1.69059e+06	329553	345138	365656	262107
dAMP	176584	144522	155763	137117	35864.4	231467	222979	172007
Nicotinamide ribotide	11471.4	10516.2	12004.8	10834.3	66396.1	53975	3379.51	52981.9
aminoimidazole carboxamide ribonucleotide	274883	241241	271772	252971	2.1507e+06	2.61015e+06	2.71156e+06	2.21259e+06
thiamine-phosphate	60047.4	41584.9	62049.5	73794.6	256519	225363	248789	215431
dGMP	19630.2	7368.38	13106.7	10644.9	N/A	N/A	4904.95	3976.72
AMP	6.08359e+07	5.67137e+07	4.98191e+07	5.48897e+07	3.89703e+06	4.20706e+06	4.14324e+06	4.71975e+06
IMP	5.76532e+06	6.47909e+06	6.26104e+06	5.76414e+06	1.04992e+06	747917	614109	700128
S-adenosyl-L-methioninamine	N/A	2459.57	N/A	N/A	N/A	N/A	N/A	N/A
GMP	9.00612e+06	1.01172e+07	9.23887e+06	1.11789e+07	756368	685864	573919	649724
xanthosine-5-phosphate	35118.2	32753	22120.7	29495.4	1.20561e+06	1.45082e+06	1.62076e+06	1.32196e+06
riboflavin	8145.91	10281.7	9678.29	9421.32	13113.7	13600.6	10541.6	13788.4
S-adenosyl-L-homoCysteine-posi	300744	290664	227881	341185	591640	460219	515992	523782
S-adenosyl-L-methionine	2.20405e+06	2.10569e+06	2.20048e+06	2.22761e+06	5577318	4900519	5.42804e+06	5.11958e+06
folate	1.45012e+06	1.40305e+06	1.05483e+06	1.10616e+06	708882	547187	614025	628053
7,8-dihydrofolate	8188.92	N/A	N/A	N/A	4895.35	N/A	N/A	N/A
5-methyl-THF	22056	17201.2	13927.6	25390	31931.7	27852.3	40143.5	50147.4
Diiodothyronine	N/A	N/A	N/A	N/A	N/A	N/A	N/A	N/A
glutathione disulfide-posi	1.58677e+06	1.74625e+06	1.53059e+06	1.67317e+06	1.16938e+07	1.1434e+07	1.2528e+07	1.0616e+07
NAD+_posi	131941	46701.9	418206	41781.6	2.01128e+06	6.46257e+06	8.23512e+06	4.69243e+06
NADH	86849.3	76200.1	204106	54076.2	1.36073e+06	1.77716e+06	1.63175e+06	2.12111e+06
dephospho-CoA-posi	31919.8	37714.7	39364	34406.5	34144.4	36815.4	38100.9	46770.4
NADP+_posi	16300.1	26030.2	11108.6	11436.9	24641.2	30599.1	33628.3	40877.1
NADPH	25514.6	24584.3	9092.3	21319	13571.9	32831.2	17887.7	6109.37
coenzyme A-posi	34361.5	23825.9	27550.1	23832	609172	594045	511674	616569
FAD	267285	241741	225506	227988	436395	443087	480056	530333
acetyl-CoA-posi	228273	249889	209431	220358	250797	278431	228692	244900
propionyl-CoA-posi	31118.1	29492.6	8886.01	6526.13	163092	14541.4	115960	125381
acetoacetyl-CoA-posi	11126.9	10704.4	4273.76	10647.3	131705	120013	137603	140293
malonyl-CoA-posi	3946.31	4907.1	3261.93	4915.42	N/A	3276	2472.98	4073.99
succinyl-CoA-posi	5733.78	7369.5	7383.82	7373	16266.5	7370.16	13109.2	20476.4
sarcosine	4.98903e+06	5.07681e+06	5.10956e+06	5.13187e+06	1.24792e+07	1.0323e+07	1.09224e+07	1.078e+07
putrescine	45368.7	50216.1	70286.3	28469.1	44488.9	6712.35	11539.7	22609.7
spermidine	4.93869e+06	4.79854e+06	4.48056e+06	4.23979e+06	3.47569e+06	2.66811e+06	1.93532e+06	1.87758e+06
spermine	7.23329e+06	6.43146e+06	5.96636e+06	6.38811e+06	4.49691e+06	4.7147e+06	3.86721e+06	3.46188e+06
N-acetyl spermine	380287	377213	370243	315821	282879	327619	184191	258715
N-acetyl spermidine	14188.8	20343.7	22090	31838.4	11655	11893.7	20790.9	16104.9
Nicotinamide Riboside	38024.5	36590.4	30081.6	36415.4	52889.4	47393.3	46947.9	43270.2
Adenylosuccinate	50803.9	44245.1	67192.2	49986.2	44248.3	49161.1	40969.4	55717.5
cholesterol	1.25894e+07	1.35719e+07	1.26032e+07	1.36777e+07	1.06898e+07	9.75162e+06	1.2975e+07	1.1827e+07
arginosuccinic acid	1.43577e+06	1.34356e+06	1.35894e+06	1.42067e+06	1.30698e+06	1.17601e+06	1.30464e+06	1.25725e+06
phosphocreatine	176707	239558	201228	232903	787628	734992	841288	706915
retinoic acid	7810.13	N/A	N/A	7358.93	12778.6	7091.04	14483.7	17184.7
N-acetyl-L-alanine	2.64621e+07	2.74463e+07	2.67247e+07	2.58515e+07	1.1969e+08	1.13368e+08	9.87332e+07	9.59365e+07
HMG-CoA_pos	40963.6	43423.6	15564.5	36048	13105.1	19658.8	18842.8	11469.9
cysteine sulfinate	3248.69	5861.62	3874.87	9158.27	5638.81	2453.85	N/A	3274.91
N-acetyl-aspartylglutamic acid	12287.2	5738.14	8213.32	7373.19	109822	87687.1	81125	81941.1
N-acetyl-L-aspartic acid	12472.7	21205	17834.1	N/A	26693.2	28713.2	66030.5	41593.2
glyoxylate	20468	15562.2	22119.2	20553.6	13935.9	17191.9	18841	23040
glycolate	7373.22	9830.72	3276.22	2429.95	8215.72	12286.3	7373.07	8154.04
pyruvate	N/A	N/A	N/A	N/A	N/A	N/A	N/A	N/A
lactate	3.02505e+06	2.92308e+06	2.94387e+06	2.85953e+06	3.6455e+06	3.36797e+06	3.32424e+06	3.42094e+06
2-oxobutanoate	29669.2	25729.5	33519.6	47655.3	46703.7	34307.6	35093.5	5080.24
acetoacetate	20097.5	19247.9	21478.5	31134.4	63039.8	34094.8	33718.5	9209.03
glycerate	38354.1	38019.3	26230.2	27849.8	35052.8	29527.1	26218	30328.8
uracil	35571.9	34560.7	31958.1	28545.4	67267.3	55116.6	8992.9	8525.96
fumarate	362448	466770	392528	406763	452942	430672	413093	445900
Maleic acid	363956	417739	344537	431956	505679	422058	381307	375706
2-keto-isovalerate	370956	417502	353181	447031	384294	450592	432340	413603
Guanidoacetic acid	149820	124460	130278	111438	111429	88480.4	92580.8	92631.7
succinate	508593	574650	763223	684623	354947	414816	457558	432142
Methylmalonic acid	567759	659372	787678	783442	404619	501950	511316	483639
3-S-methylthiopropionate	N/A	N/A	N/A	N/A	N/A	N/A	N/A	N/A
nicotinate	47721.9	8076.93	11860.2	29770.6	40327.8	10985.2	17061.9	20753
taurine	2.34708e+07	2.503e+07	2.30729e+07	2.59999e+07	2.67758e+07	2.42839e+07	2.40765e+07	2.58743e+07
Pyroglutamic acid	1.33406e+06	1.1065e+06	1.18619e+06	1.23178e+06	1.15521e+06	1.07366e+06	1.1149e+06	1.0524e+06
Citraconic acid	428610	408189	338232	389528	282336	286470	323449	278924
2-ketohaxanoic acid	30874.4	36818.9	42580	30203.3	59680.7	56560.7	51551.7	53248.2
N-Acetyl-L-alanine1	190460	197514	176685	222090	1.12365e+06	1.19108e+06	1.36681e+06	1.23148e+06
oxaloacetate	99722.6	108520	83715.7	78149.9	99780.4	97336.2	91360	94684.9
Hydroxyisocaproic acid	97063.2	83620.4	104605	88367.5	79295.2	86881.2	99853.2	107699
malate	2.53084e+06	2.50536e+06	2.62013e+06	2.68097e+06	2.46011e+06	2.73605e+06	2.87744e+06	2.45104e+06
hypoxanthine	6794.42	5152.92	N/A	4015.61	N/A	N/A	166423	139333
anthranilate	62921.7	64259.3	78141.7	65757.4	86400.8	76422.2	125782	90608.7
p-aminobenzoate	77476.9	77355.7	76849.6	75603.8	64858.3	84401	107986	105165
p-hydroxybenzoate	87100	85347.1	69905.6	90498.1	71710.1	37093.8	69024.3	49556.2
acetylphosphate	101937	59388.9	403663	114364	968015	909804	1.14176e+06	989811
Carbamoyl phosphate	2.59568e+06	2.20522e+06	2.26624e+06	2.36411e+06	678821	647223	826161	784853
a-ketoglutarate	1.08944e+06	967257	963860	978684	735334	718357	727640	633539
Phenylpropiolic acid	1.77719e+06	1.73787e+06	1.69959e+06	1.72283e+06	1.18085e+06	1.10877e+06	1.04111e+06	1.01589e+06
2-oxo-4-methylthiobutanoate	N/A	N/A	N/A	5404.7	N/A	N/A	N/A	N/A
2-Hydroxy-2-methylbutanedioic acid	120807	139470	124381	127344	88774.3	132009	128945	107590
3-methylphenylacetic acid	11574.8	10412.3	21757.9	12874	9026.15	N/A	N/A	3827.14
xanthine	4.49818e+06	4.17976e+06	4.87862e+06	4.68064e+06	3.34596e+06	2.93342e+06	3.08527e+06	2.89798e+06
Hydroxyphenylacetic acid	N/A	21381.3	19345.9	34743.9	N/A	34571.8	N/A	35544.4
2,3-dihydroxybenzoic acid	8833.48	3033.01	9624.97	11405.1	19897.3	3334.71	44867.4	11357.4
orotate	79583.3	83897	92751.8	71891.4	71246.7	65604.5	37219.1	51400.2
dihydroorotate	39773.5	70540.7	58306.4	72894.2	66433.6	57007	38547.6	31751.6
allantoin	539704	525727	549610	511869	475736	423122	510235	438742
Aminoadipic acid	147636	163290	152975	127903	217495	204343	184793	215583
Indole-3-carboxylic acid	73395.1	111510	93993.6	88162.6	96195.8	141889	97102.8	125428
phenylpyruvate	N/A	N/A	N/A	6554.72	N/A	N/A	N/A	8169
Atrolactic acid	8223.1	8937.61	9684.93	13907.7	22372.8	13120.9	12606.5	9877.59
Phenyllactic acid	80300.2	85999.3	66365.2	79459.5	95050.3	101609	73741	95871.1
quinolinate	255451	282135	274225	272216	233706	233514	24891	208732
phosphoenolpyruvate	1.03368e+06	775161	834979	767156	1.13956e+06	1.22228e+06	1.23811e+06	1.08568e+06
Uric acid	369687	430292	466437	536774	308739	330230	332742	266725
dihydroxy-acetone-phosphate	1.49306e+06	1.62347e+06	1.47905e+06	1.5738e+06	3.53129e+06	3.53863e+06	3.30438e+06	3.18145e+06
D-glyceraldehdye-3-phosphate	1.7257e+06	2.26196e+06	1.54975e+06	2.05915e+06	4.44516e+06	4.29013e+06	4.4827e+06	3.88529e+06
sn-glycerol-3-phosphate	6.15129e+06	5.20913e+06	5.31915e+06	5.54245e+06	4.14506e+06	4.0145e+06	4.35661e+06	3.08219e+06
shikimate	497758	547808	471481	434839	420618	476440	576433	479697
aconitate	99813.8	90373.8	101999	72768.8	49610.1	64935.1	61297.7	53972.9
allantoate	130306	157348	139312	159876	109751	110755	119533	85928.8
Ascorbic acid	11551.1	9836.45	11404.1	13951	14701.7	11296.2	5581.76	8869.13
2-Isopropylmalic acid	102351	66078.5	122965	104585	120556	79971.6	114104	110817
N-carbamoyl-L-aspartate-nega	132761	120476	150798	149214	136015	123703	135126	136857
Pyrophosphate	4.31762e+06	4.74558e+06	4.23389e+06	5.03153e+06	4.9716e+06	4.50307e+06	4.18294e+06	59038.9
glucono-?-lactone	23387.4	19681.1	29054.3	40911.7	12471.3	10648.9	10708.5	13083
myo-inositol	1.97243e+07	1.98235e+07	2.1009e+07	1.99038e+07	5.56101e+07	5.00426e+07	5.88476e+07	5.53273e+07
hydroxyphenylpyruvate	30311.3	32770.4	30311.9	40873.5	24600.3	4079.88	N/A	2457.63
homocysteic acid	5729.23	3496.58	5452.41	4093.78	3707.03	9778.66	10654.3	5640.15
4-Pyridoxic acid	31325	24443.3	25326.8	41970.8	27890.7	44267.2	24237.6	27379.3
3-phosphoglycerate	1.92524e+06	1.58799e+06	2.14735e+06	1.89185e+06	1.45135e+06	1.61039e+06	1.96034e+06	1.45928e+06
Indoleacrylic acid	314966	332474	271811	269420	307282	259926	271961	282502
Kynurenic acid	504041	601028	424705	595627	242093	402796	285353	58880.3
citrate-isocitrate	1.06651e+07	1.09005e+07	9.22941e+06	1.11753e+07	6.40071e+06	5.58138e+06	5.51087e+06	5.49921e+06
isocitrate	48956	46121.7	55627.7	66631.1	36879.3	21866.8	33459.3	26002.2
citrate	2.89982e+06	2.70082e+06	2.60381e+06	2.77211e+06	1.57681e+06	1.66428e+06	1.57084e+06	1.61141e+06
2-dehydro-D-gluconate	22172.2	23874.2	23785.6	45061.6	21998	27057	19563.2	18022.8
D-gluconate	268942	330451	302384	351739	556436	395319	456939	433500
D-erythrose-4-phosphate	368183	386181	394677	312849	1.04467e+06	1.03535e+06	1.05595e+06	1.2269e+06
Xanthurenic acid	160706	157774	119831	148552	190344	153210	195789	164487
lipoate	N/A	N/A	N/A	N/A	23601.3	9828.56	12288.3	18828.3
D-glucarate	5731.52	10646.6	11472.1	11470	25393.6	9012.33	9830.62	7843.63
deoxyribose-phosphate	156707	166325	146469	154188	94702.7	62645.3	72258.8	69271.4
pantothenate	5.02024e+06	5.0118e+06	4.6544e+06	4.93032e+06	6.84246e+06	7.64455e+06	6.45725e+06	N/A
prephenate	N/A	N/A	N/A	N/A	N/A	N/A	N/A	N/A
deoxyuridine	26412	24587.3	17151.4	20594.7	36866.8	29572.3	39329.3	34514.1
ribose-phosphate	1.37785e+06	1.50168e+06	1.26461e+06	1.50146e+06	3.91021e+06	3.29382e+06	3.65614e+06	3.77932e+06
thymidine	N/A	N/A	N/A	3246.74	N/A	N/A	3299.09	N/A
uridine	206529	203224	216363	215568	191805	171286	174464	196696
deoxyinosine	49168.6	43509.5	47116.2	50604.4	7464.29	6720.15	35067.2	22095.7
shikimate-3-phosphate	N/A	N/A	N/A	N/A	N/A	N/A	N/A	N/A
D-glucono-?-lactone-6-phosphate	17222.9	12277.7	22724.8	35206.9	14194.8	7160.73	22086.7	14752.2
hexose-phosphate	2.64007e+06	3.07091e+06	2.70378e+06	2.7783e+06	7.87513e+06	6.63694e+06	8.38198e+06	7.67279e+06
glucose-1-phosphate	624790	622383	585921	564037	591261	534669	774831	310413
glucose-6-phosphate	650622	571645	463638	620317	1.3519e+06	1.30829e+06	1.38903e+06	1.38812e+06
fructose-6-phosphate	770619	963104	696047	761576	2.87017e+06	2.78298e+06	2.73539e+06	2.70095e+06
1,3-diphopshateglycerate	56937.9	29083.6	51292.5	42101.6	61886.6	188440	37117	160498
2,3-Diphosphoglyceric acid	81712.1	32622.1	63678.7	33401.8	525936	193605	566070	393509
S-ribosyl-L-homocysteine-nega	12295.1	8175.56	7373.24	15566.8	7373.01	13925.3	12289.2	6552.34
inosine	8.15184e+06	8.69224e+06	8.42587e+06	1.07399e+07	3.85151e+06	3.43811e+06	3.74007e+06	3.79232e+06
6-phospho-D-gluconate	107396	119504	91136.3	175800	34826.6	9819.67	13032.1	10651
xanthosine	989661	1.0336e+06	1.09915e+06	1.07786e+06	2.43614e+06	2.71941e+06	2.67395e+06	2.43502e+06
D-sedoheptulose-1-7-phosphate	1.49368e+06	1.55551e+06	1.31967e+06	1.4899e+06	5.66564e+06	4.74224e+06	5.37035e+06	4.67392e+06
N-acetyl-glucosamine-1-phosphate	210253	195137	220797	199601	441876	337113	381218	314137
glutathione-nega	181115	145388	170486	204056	1.92031e+06	1.54649e+06	1.65307e+06	1.94581e+06
dUMP-nega	19664.7	13928.2	16408.4	5732.39	38409.6	17621.7	10590.1	24570.1
Geranyl-PP	44237	41781.1	34295.9	37807.8	171058	117448	120049	136562
O8P-O1P	118722	127858	131193	101996	411604	468010	510627	419998
dTMP-nega	72968.9	111504	92654.1	120604	15160.9	27163.6	22874.9	22377.1
cyclic-AMP	36815.9	43425.3	51620.8	42833.5	28661.1	32959.6	35253.4	23760.2
fructose-1,6-bisphosphate	500224	783173	454574	514773	5.07734e+06	4.38539e+06	5.50636e+06	4.76132e+06
trehalose-sucrose	N/A	3279.87	N/A	4913.14	29182	35000.7	34016.7	33603.6
Cellobiose	4118.62	N/A	4096.94	N/A	N/A	3276.13	N/A	3275.49
orotidine-5-phosphate	10036.1	3940.34	11229.4	12405.3	7558.04	6832.92	7384.63	8464.63
SBP	199552	294751	157770	183668	2.79867e+06	2.74032e+06	2.66904e+06	3.57748e+06
trans, trans-farnesyl diphosphate	N/A	N/A	N/A	N/A	N/A	N/A	10220.2	4936.97
S-adenosyl-L-homocysteine-nega	111434	117875	96791.8	109389	301389	271002	303271	373814
dCDP-nega	64720.9	95045.4	86730.8	74563.7	18020.4	19663.3	23761.4	4143.18
5-phosphoribosyl-1-pyrophosphate	47566.1	100198	92535.7	73720.5	2.193e+06	1.8544e+06	2.04221e+06	2.18078e+06
Deoxycholic acid	N/A	N/A	N/A	N/A	N/A	N/A	N/A	N/A
OBP	42445.7	74156.4	58158.1	54775.3	417050	373515	386477	348056
dTDP-nega	99688.8	65599.8	87568.7	99975.1	9812.51	9185.49	14216.3	13925.7
CDP-nega	492052	496136	464730	514971	187554	207475	175499	197144
UDP-nega	3.89186e+06	3.93989e+06	3.22344e+06	3.34716e+06	1.69397e+06	1.74044e+06	1.74901e+06	1.80295e+06
Cholic acid	N/A	N/A	N/A	N/A	N/A	N/A	N/A	N/A
trehalose-6-Phosphate	47513.8	33505.5	19654	22105.1	9634.66	1631.32	7289.25	7375.65
Thiamine pyrophosphate	16382.9	5731.23	5736.47	4913.19	154841	131923	99930.6	173717
adenosine 5-phosphosulfate	118032	143408	80264.5	124540	45726.7	47080.1	68379.4	77833.1
ADP-nega	6.069e+06	6.44083e+06	4.86008e+06	5.91968e+06	2.97608e+06	2.46785e+06	2.37997e+06	2.60796e+06
dGDP-nega	6.05377e+06	5.77149e+06	4.99602e+06	6.24807e+06	3.06727e+06	2.44953e+06	2.27074e+06	2.30011e+06
IDP-nega	775178	768956	708959	731310	392230	261546	349616	300295
GDP-nega	648211	693703	530475	701726	404480	328957	330953	351499
CDP-ethanolamine	55708.4	81115.3	87669.8	54831.5	56132.7	33588.5	41677.9	34412.2
FMN	13110.1	8187.08	10649.6	6554.58	9830.82	4915.35	7373.02	14746.1
cholesteryl sulfate	651882	691394	621553	561664	612049	425319	612850	602200
dCTP-nega	191776	179325	113874	149863	45063.5	48959.6	50801.5	40170.4
dUTP-nega	17187.1	22942.2	18140.6	22944	N/A	9806.39	4094.44	6554.51
dTTP-nega	164703	187199	145041	154875	152410	132753	132715	108912
CTP-nega	1.20408e+06	1.42933e+06	1.2041e+06	1.11405e+06	2.81483e+06	2.25026e+06	2.74589e+06	2.90372e+06
UTP-nega	6.9667e+06	7.31724e+06	5.00577e+06	5.60348e+06	2.09322e+07	1.81862e+07	2.22537e+07	1.80188e+07
CDP-choline	68018.4	53257.7	44245.4	41788.6	31137.4	27878.8	34412.2	46700.7
dATP-nega	28673.5	31126.9	15473.4	18019.8	37711.9	22121.4	23755.9	20480.2
Taurodeoxycholic acid	86852.5	88496.9	86012.4	98299.4	69458.6	63856.6	81935	69595.8
ATP-nega	1.09611e+07	1.23299e+07	8.45927e+06	1.16742e+07	3.17078e+07	2.76824e+07	3.31497e+07	2.98694e+07
dGTP	1.12724e+07	1.02069e+07	1.00589e+07	1.06607e+07	3.14527e+07	2.91879e+07	2.96748e+07	2.81677e+07
GTP-nega	4.10997e+06	4.78554e+06	3.63146e+06	4.38063e+06	1.68624e+07	1.39145e+07	1.45142e+07	8330.33
UDP-D-glucose	4.41696e+06	4.00694e+06	3.50307e+06	4.53236e+06	5.80388e+06	4.32903e+06	4.46844e+06	4.5416e+06
UDP-D-glucuronate	337153	396213	337059	340351	894925	557238	806516	608362
ADP-D-glucose	55724.4	71301.4	51627	65564	2477.7	N/A	4912.87	N/A
guanosine 5-diphosphate,3-diphosphate	71293.6	78503.8	83454.6	63919.7	131095	146640	141761	226238
UDP-N-acetyl-glucosamine	1.63625e+06	2.30756e+06	1.79762e+06	2.39318e+06	3.65655e+06	3.28534e+06	4.11583e+06	3.07851e+06
glutathione disulfide-nega	1.46651e+06	1.44895e+06	1.3582e+06	1.63316e+06	1.45918e+07	1.45578e+07	1.49913e+07	1.04243e+07
NAD+_nega	5733.98	9012.26	40154.3	8191.58	79488.2	533853	476567	319031
NADH-nega	9833.55	3276.07	27036.8	N/A	205798	348699	277170	318231
dephospho-CoA-nega	7373.89	15564.5	18010.2	12290.1	22154.1	9194.25	8066.17	3257.13
cyclic bis(3->5) dimeric GMP	N/A	N/A	N/A	N/A	N/A	N/A	N/A	N/A
NADP+_nega	N/A	N/A	N/A	N/A	N/A	9009.86	13927.6	8191.39
NADPH-nega	N/A	N/A	N/A	N/A	N/A	N/A	N/A	N/A
2-hydroxygluterate	627331	577173	536535	482492	1.06741e+06	916695	997108	916703
2-deoxyglucose-6-phosphate	18020.8	20438.9	17209.6	10475.4	28619.8	20402	22426.6	3274.11
4-phosphopantothenate	N/A	N/A	N/A	N/A	N/A	N/A	N/A	N/A
dehydroascorbic acid	N/A	5706.33	7373.05	N/A	9007.49	N/A	N/A	6554.6
3-hydroxybuterate	N/A	N/A	N/A	3299.87	7394.91	N/A	5680.77	N/A
itaconic acid	165491	172575	176171	159226	176242	162481	139547	23194.5
sorbitol	771060	789848	723009	704658	659070	614262	645661	659046
glycerol 3-phosphate	8.4544e+06	9.36018e+06	8.16025e+06	9.33024e+06	5.20353e+06	4.75236e+06	6.20059e+06	5.14651e+06
