## Supplementary material for "Epstein-Barr virus transformation creates a methionine-dependent ferroptosis vulnerability in B cells": Table S5. Dietary methioinine restriction effects on GM12878 xenografts and serum

### Sheet: Sheet1
Table S5. LC-MS/MS peak heights in GM12878 xenografts and in serum of NSG mice fed methionine replete (control) versus methionine restricted (MR) diets, related to Figure 6 and Figure S6.
Sample Name	Tumor_control diet_#1	Tumor_control diet_#2	Tumor_control diet_#3	Tumor_control diet_#4	Tumor_MR diet_#1	Tumor_MR diet_#2	Tumor_MR diet_3	Tumor_MR diet_4	Serum_control diet_1	Serum_control diet_2	Serum_control diet_3	Serum_control diet_4	Serum_MR diet_#1	Serum_MR diet_#2	Serum_MR diet_#3	Serum_MR diet_#4
glyoxylate	5791.16	5055.97	8418.01	9226.6	11626	20181.5	9226.77	5043.79	5132.17	6731.31	5052.27	3364.57	N/A	5048.04	3449.35	2524.09
glycolate	4640.29	12325.8	13249.1	8034.13	6818.87	8698.62	13534.6	24125.5	13298.9	7445.43	37295.3	18900.4	16681.9	21544.1	19187.2	8607.59
pyruvate	3882.53	9243.73	3271.2	2504.81	N/A	5036.8	6821.45	9087.23	N/A	N/A	N/A	4211.45	1673.67	N/A	1683.27	2705.65
lactate	2.01854e+07	1.89173e+07	1.89557e+07	1.73903e+07	2.20264e+07	2.20093e+07	2.24593e+07	2.10022e+07	776126	684211	628786	772607	627898	699655	671596	638192
2-oxobutanoate	116219	122880	118129	117857	95019.3	104959	101766	113405	71251.4	40990.4	92756.4	52901.7	53872	63034.8	91654.8	43006.1
acetoacetate	148682	245626	201013	170308	134056	127766	176774	212244	114349	104524	72903.6	68482.6	95240.9	66689.6	106838	83953.3
glycerate	28620.5	19348.8	18519.3	33645.3	55396.9	55520.6	60547.9	45327.4	12616.2	3366.67	6690.57	5046.67	11777.9	10947.6	10093.1	5869.99
uracil	2.73249e+07	2.45848e+07	2.76106e+07	2.61151e+07	2.58805e+07	2.58351e+07	2.49545e+07	2.57916e+07	738261	963873	601321	638512	636470	767668	681318	762114
fumarate	525147	634555	733774	863805	876296	1.29572e+06	646852	907424	465802	543577	409539	516177	451148	446613	478096	453920
Maleic acid	1.29752e+06	964947	1.18796e+06	1.34562e+06	1.66011e+06	2.34348e+06	1.0691e+06	1.70142e+06	901254	944494	727216	917439	746513	731947	671219	850622
2-keto-isovalerate	1.55369e+06	1.21545e+06	1.55409e+06	1.7438e+06	1.86448e+06	2.981e+06	1.20327e+06	2.1019e+06	1.07072e+06	957042	843712	946528	1.0113e+06	955556	831868	958704
Guanidoacetic acid	178177	224127	238744	195300	259702	258369	269385	291806	356367	332943	320202	336662	260282	198417	175186	283964
succinate	133638	173878	98328.1	79197.2	274494	158079	274672	240010	1.79161e+06	1.49607e+06	2.67577e+06	2.42964e+06	1.32927e+06	1.6474e+06	1.67002e+06	1.29234e+06
Methylmalonic acid	288088	413546	269907	252333	606297	259314	761848	513658	4.06127e+06	3.289e+06	6.25393e+06	3.51035e+06	2.80496e+06	3.19869e+06	3.82683e+06	3.08602e+06
3-S-methylthiopropionate	5047.29	5047.32	8411.33	10935.1	9254.23	5887.65	14301.8	8411.91	1683.32	1682.66	2523.7	2523.84	N/A	N/A	2523.72	N/A
nicotinate	10918.4	3340.87	5081.18	4075.79	1602.54	1683.36	3435.45	1683.41	2483.7	7701.99	9037.43	12334.6	4239.99	4159.23	3454.01	3180.4
taurine	2.8648e+07	2.7627e+07	3.21936e+07	2.51062e+07	3.04613e+07	2.9449e+07	2.81743e+07	3.01671e+07	1.42688e+07	1.18244e+07	1.29241e+07	1.33954e+07	1.12284e+07	8.3223e+06	1.21537e+07	1.14971e+07
Pyroglutamic acid	193430	202349	204615	188293	98481.2	107686	90534.7	142964	74279.3	42160.2	86431.1	74451.3	42568.6	26155.6	48881.2	52878.8
Citraconic acid	439886	316924	190554	330227	162843	536621	554121	571874	121595	102276	124342	67501.5	117853	91695.7	86757.3	85754.4
2-ketohaxanoic acid	13458.6	11407	15717.9	21172.1	42000.9	14892.6	25972	28454.2	21869.5	25973	13461.4	11760.6	23322.7	12620.6	21029	16778.2
N-Acetyl-L-alanine	152491	189717	152301	148236	255461	216640	290717	249006	36560	33877.1	37210	39452.5	19165.3	37608.1	11224.8	24162.9
oxaloacetate	31480	50256.6	106419	57021.6	60775	66594.3	81300	30550.1	46228	55331	32804.4	44682	36412.1	29945.7	31375.9	39921.6
Hydroxyisocaproic acid	43753.1	21871.9	23438.3	16644.6	24755.1	40937.2	37715.4	27023.7	25038.9	21042.6	22713.4	25993.8	29446.7	18494.2	12599.6	14306.8
malate	5.00225e+06	3.46514e+06	4.28653e+06	5.77508e+06	5.16857e+06	7.25024e+06	3.48124e+06	5.95873e+06	2.32967e+06	1.24327e+06	2.26757e+06	3.04814e+06	2.23893e+06	2.49664e+06	1.77496e+06	2.48959e+06
hypoxanthine	1.73721e+07	1.94684e+07	1.85296e+07	1.82232e+07	2.07954e+07	2.06414e+07	1.99564e+07	1.78929e+07	29336.2	27870.2	46267.1	59831.4	37558.1	46312	31124.6	46153.3
anthranilate	29020.9	15945	19110.9	20831	12066.3	25219.7	28026.9	19699.3	6618.48	21027.7	6644.87	10312.9	17634.4	5409.35	8573.98	3465.69
p-aminobenzoate	25177	43689.4	26844.2	21043.9	43544	52926	13368.4	43915.3	14732.1	40899.1	8858.56	15261.1	32881.1	42061.2	33746.3	21411.1
p-hydroxybenzoate	2.14826e+07	2.13298e+07	2.15627e+07	2.32008e+07	3.04639e+07	3.46009e+07	3.60782e+07	3.63538e+07	53597	63943.6	58559	60478.1	87859.2	73123.8	92204.7	97385.2
acetylphosphate	440911	365440	275848	456296	489326	588550	542979	476169	67046.5	54054.7	58000.3	67724.3	61144.5	84404.7	62602.6	72977.3
Carbamoyl phosphate	4.07637e+07	4.23941e+07	4.04761e+07	4.17304e+07	4.0652e+07	3.9185e+07	4.18889e+07	4.06566e+07	2.27675e+07	2.29016e+07	2.07409e+07	2.11333e+07	2.31715e+07	2.08043e+07	2.12367e+07	1.45285e+07
a-ketoglutarate	20573.5	30516.3	16990.7	13262.5	91459.7	145825	97817.2	84582.1	63694.5	54286.3	40192.1	49073.9	95618.7	65560.2	82836.8	61855.6
Phenylpropiolic acid	28396.1	30789.3	36949.7	10810.9	25097.8	52613.5	46096.9	29669.2	34636.1	27204.3	62275.6	40518.4	23604.4	49285	46141.9	39444.8
2-oxo-4-methylthiobutanoate	17900.7	14794.6	27006	57376	20254.7	81394.2	29802.6	8106.28	2546.54	N/A	7567.09	N/A	N/A	10094.8	4227.54	7571.55
2-Hydroxy-2-methylbutanedioic acid	63287	92128.4	96534.9	65894.9	124150	83751.9	276679	208408	36557.3	48572.6	104800	62082.4	61538.7	34030	38334.6	47456.8
3-methylphenylacetic acid	6717.58	4727.4	N/A	2489.15	4073.82	3364.1	3380.6	N/A	4107.84	12608.1	1680.87	10899.7	7369.39	1798.27	1694.99	14286.5
xanthine	1.16231e+07	1.19891e+07	1.3186e+07	1.34162e+07	9.63444e+06	9.67468e+06	1.00522e+07	1.07425e+07	408052	337339	341534	369292	257305	323065	212783	305369
Hydroxyphenylacetic acid	6691.59	6379.52	8356.56	6551.36	16096.4	10075.6	14932.9	9286.58	12123.8	22615.2	34354.4	17635.6	13752.6	15667.6	32151.1	24614.7
2,3-dihydroxybenzoic acid	103399	70463.8	25837.8	99971.5	42874.1	56271.5	53635	71481.8	96645.8	113173	126075	80418.3	62221.7	65820.6	70374.8	154790
orotate	79872.1	139878	103157	124186	106186	89555.3	89092	80580.5	7456.29	12612.5	6408.35	14858.3	20326.3	18971.6	7296.01	13603.7
dihydroorotate	68802.1	73161.6	32753.8	48142	65910.3	61664.1	64538.8	11334.7	24801.8	77193	34639.4	39615	39323.1	34696.5	33034.9	29021.2
allantoin	243139	258875	253244	306264	193504	232204	220446	199377	175934	184138	115174	197616	104323	57085.6	106838	128497
Aminoadipic acid	67709.4	84691.1	92493.4	68644.8	81854.8	94304.1	78712.9	70158.5	94568.2	133009	134017	115857	85177.6	91081.9	117168	102478
Indole-3-carboxylic acid	41243.9	36893	56689.9	45801.2	45499.9	38327.6	40966.5	33128.2	61728	62287.8	99176.3	77221.5	50147.5	64935.7	44633.6	61637.8
phenylpyruvate	20715.8	22567.5	8534.69	15591.2	4085.73	8341.93	2555.95	7549.69	N/A	N/A	N/A	2523.64	3364.22	N/A	2523.84	N/A
Atrolactic acid	N/A	N/A	2395.76	5065.69	4204.34	9212.33	8509.73	2291.29	9217.89	12597.8	5008.52	N/A	4191.87	9796.1	5045.03	4204.62
Phenyllactic acid	13420.1	10935.1	25247.4	10094.8	26096.5	20190.5	20193.2	31969.5	79095.9	72350.6	62253	68135.6	64768.3	41222.7	34488.9	33645.9
quinolinate	5856.58	18361.5	7621.1	5117.08	13340.8	15636.1	17661.7	13107.9	5843.46	13480.6	11964.4	5283.16	10015.7	12711.5	11416.8	15492.6
phosphoenolpyruvate	516603	301998	294945	404456	62366.9	64417.2	78564.9	105960	323693	218044	389327	255855	290828	290719	269414	242497
Uric acid	360925	405528	148093	493854	244933	121333	237355	408042	5802.71	3367.1	13284.3	10059.4	6819.22	10892.3	6729.76	6731.88
dihydroxy-acetone-phosphate	3.08938e+06	3.23593e+06	2.92176e+06	3.04813e+06	2.68217e+06	2.34665e+06	2.87034e+06	3.31438e+06	32050.2	47271.3	39506.9	38564.3	38948.1	25209.8	22777.2	30345.3
D-glyceraldehdye-3-phosphate	3.83258e+06	2.43321e+06	3.07712e+06	4.18429e+06	2.71846e+06	2.40831e+06	2.67869e+06	2.85509e+06	45374.5	44733.2	37040.5	47168	37282.4	31010.6	21003.2	47120.2
sn-glycerol-3-phosphate	538369	441037	443626	448206	593901	701998	682340	746712	4.29667e+06	5.42594e+06	3.83376e+06	5.1655e+06	2.80804e+06	2.64084e+06	2.61284e+06	4.20596e+06
shikimate	N/A	N/A	N/A	N/A	N/A	N/A	N/A	N/A	N/A	N/A	N/A	N/A	N/A	N/A	N/A	N/A
aconitate	200959	146854	329565	322282	175735	250508	112973	183848	51738.6	57058.2	29146.2	29428.8	45362.5	48501.2	64624.1	76088.3
allantoate	4137.92	5048.04	22714.6	37854.7	27770.3	36982.7	18506.1	16826.3	2524.66	29440.8	9380.68	14301.9	N/A	5047.69	6730.79	7571.53
Ascorbic acid	8632.13	24430.6	28415.2	20202	175752	219104	190143	202314	19111.7	3359.72	7567.96	8428.76	4974.01	4321.99	4141.03	10110.1
2-Isopropylmalic acid	74919.3	161600	135170	235454	488617	506359	468044	518648	152280	65600.8	69401.6	102246	225412	115764	90660	124930
N-carbamoyl-L-aspartate-nega	67285.1	117771	93375.2	131229	58038.7	75695.7	60570.6	105154	17666.3	14302.4	18508.8	13458.8	10935.1	3364.28	13460.1	8413.96
Pyrophosphate	N/A	N/A	N/A	N/A	N/A	N/A	N/A	N/A	N/A	N/A	N/A	N/A	N/A	N/A	N/A	N/A
glucono-?-lactone	1683.5	2523.64	4207.17	10935	4244.34	N/A	1702.09	N/A	N/A	N/A	N/A	3364.18	N/A	N/A	3366.7	1683.43
myo-inositol	1.08999e+06	1.03527e+06	969150	1.04156e+06	1.18473e+06	1.14443e+06	1.09127e+06	1.18019e+06	854382	845255	774620	844529	566768	577989	562601	464650
hydroxyphenylpyruvate	2502.19	9230.04	6327.41	6692.77	17663.4	5048.77	5858.17	8410.87	N/A	N/A	N/A	1683.24	1683.32	N/A	N/A	N/A
homocysteic acid	26094.5	35333.9	32810	21034.3	81648.1	76552	67300	45100.7	N/A	9300.7	2523.86	5047.37	5903.72	N/A	3366.7	5047.38
4-Pyridoxic acid	12213.6	15107.9	8311.46	14206.3	12640	12500.2	8065.55	15891.9	3325.11	3901.1	9152.28	10090.8	7571.15	5037.09	3358.24	N/A
3-phosphoglycerate	420594	415467	362850	395563	151443	138296	119455	136891	905692	841369	744722	604264	351454	390568	448999	415399
Indoleacrylic acid	61631.3	54779.9	60087.7	36513	38877.8	39287	56603.5	71971.3	3198.27	24410.7	40434.3	1768.84	4467.05	50456.5	37685.7	29231
Kynurenic acid	34465.1	19073.7	25728.3	12610.5	30933.5	22631.2	30573.7	63345.2	31258.4	30554.2	35517.9	23252.9	11636	7312.51	23223.6	22766.9
citrate-isocitrate	2.38931e+07	1.35467e+07	1.30254e+07	1.72705e+07	1.49371e+07	1.48598e+07	1.51307e+07	2.31477e+07	822554	N/A	788268	N/A	2.46715e+06	1.80307e+06	1.38181e+06	2.39833e+06
isocitrate	47809.4	57904.8	99546	67817.1	71048.6	46508.4	54171.7	47972.9	8412.43	12630.8	5047.7	5887.66	21863.6	7666.65	9260.15	24023.9
citrate	1.20885e+07	1.50606e+07	8.19676e+06	1.37763e+07	1.1047e+07	1.43945e+07	8.64636e+06	1.2836e+07	341370	523420	1.21826e+06	2.79105e+06	1.35368e+06	1.16993e+06	1.3327e+06	1.25366e+06
2-dehydro-D-gluconate	2523.64	5045.82	7657.65	2523.62	8408.74	2539.35	6729.8	5888.72	3363.85	9251.78	4207.34	6761.48	5887.74	3329.79	N/A	2522.36
D-gluconate	95781.2	82441.1	170767	110202	155624	169888	120726	118617	18509.7	41217.2	11790.3	19346.8	17663	25238.4	10935.2	15139.7
D-erythrose-4-phosphate	721788	883770	596365	800703	790266	904557	883359	1.0777e+06	7483.47	9255.76	2523.19	3364.58	15977.9	7391.12	10096	18506.2
Xanthurenic acid	17905.5	71173.3	63861.1	30987	70825.7	61240.4	76420.6	40580.6	12020.9	95797.4	13842.9	95205.4	86146.7	103225	93259.2	74131.4
lipoate	N/A	N/A	N/A	N/A	N/A	N/A	1683.28	N/A	N/A	3366.56	1683.27	N/A	1683.28	3366.81	4222.11	N/A
D-glucarate	13452.8	10904.6	9279.59	8390.42	10112	20591.3	13471.4	10178.2	2523.96	1683.18	4197.04	6730.7	3366.59	N/A	N/A	4207.25
deoxyribose-phosphate	27513.6	63895.7	128441	84921.4	72992.1	63493.6	47386.8	54379.1	22347.9	29564.4	28382.2	39847.1	46631.6	37661.3	23560.6	25547.1
pantothenate	146371	157307	161519	158960	183400	133756	152287	177498	2.38073e+06	2.26309e+06	2.0728e+06	2.20393e+06	1.45203e+06	1.65143e+06	1.94601e+06	1.80598e+06
prephenate	N/A	N/A	N/A	N/A	N/A	N/A	N/A	N/A	N/A	N/A	N/A	N/A	2523.66	N/A	N/A	N/A
deoxyuridine	42062.9	21880.3	37024.4	27757.7	11774.8	18508.6	16827	14300.7	N/A	1683.65	N/A	N/A	N/A	5047.97	N/A	1683.96
ribose-phosphate	2.03759e+06	1.95591e+06	1.20126e+06	1.89072e+06	2.34708e+06	3.43224e+06	2.49533e+06	2.58181e+06	130442	195942	123981	210455	156068	149648	138944	142075
thymidine	2523.7	N/A	N/A	2523.64	2523.72	3399.57	N/A	6691.37	N/A	N/A	N/A	N/A	N/A	N/A	N/A	N/A
uridine	311275	291088	455101	405488	491275	556064	513931	630975	9251.74	10938.9	9254.41	8413.97	5890.34	3364.11	7571.13	5047.36
deoxyinosine	159269	168321	157224	186060	66736.4	63218.8	58459.1	49565.9	N/A	2523.66	1699.02	2523.66	5888.06	N/A	1683.28	5904.4
shikimate-3-phosphate	N/A	N/A	N/A	N/A	N/A	N/A	N/A	N/A	N/A	N/A	N/A	N/A	N/A	N/A	N/A	N/A
D-glucono-?-lactone-6-phosphate	55948	35862.7	71301.8	49914.6	75534.2	92886.8	101851	73987.6	3299.03	5055.67	N/A	7580.97	9269.17	3369.68	7583.89	1685.13
hexose-phosphate	2.65994e+07	2.60787e+07	1.96755e+07	2.6316e+07	2.68683e+07	2.91816e+07	2.86638e+07	3.18118e+07	1.338e+06	1.39158e+06	1.1038e+06	1.23267e+06	1.14638e+06	1.14911e+06	1.06416e+06	1.34485e+06
glucose-1-phosphate	242499	210479	251067	315668	289572	350135	215980	176746	122021	145028	161861	131322	48715.6	127055	166696	159121
glucose-6-phosphate	2.37728e+06	2.61465e+06	1.61189e+06	2.43749e+06	2.44495e+06	2.46405e+06	2.88179e+06	3.1166e+06	32016.1	13157.4	6775.42	21377.3	23525.6	18574.2	25471.1	12031.4
fructose-6-phosphate	2.30107e+06	2.96403e+06	2.03509e+06	3.11424e+06	2.73516e+06	3.28938e+06	3.3067e+06	3.371e+06	10925.4	6728.44	9251.79	6730.7	15139	9254.23	17665.7	5046.74
1,3-diphopshateglycerate	15538.2	10060.8	11182.2	19330.8	12083	11927.2	19014.2	19210.6	46354.2	93347.2	107319	82206.1	114654	315146	218306	156423
2,3-Diphosphoglyceric acid	38396.5	8710.83	27303.8	46975.2	9476.27	5975.23	5117.5	10227.1	99885.4	120275	76549.9	36212.3	444155	440200	408709	260694
S-ribosyl-L-homocysteine-nega	3364.03	N/A	N/A	N/A	N/A	N/A	2523.69	N/A	N/A	N/A	N/A	N/A	N/A	N/A	1683.47	N/A
inosine	1.13922e+07	1.28626e+07	9.67053e+06	1.1013e+07	2.94786e+07	2.79843e+07	2.95333e+07	2.47356e+07	42064.3	38701.1	48791.3	51315.9	55519.7	58050.2	68142.5	56365.4
6-phospho-D-gluconate	37869.3	16878.8	37017.9	30076.8	24770	27998.5	42887.3	58905.5	N/A	3364.65	6729.45	2523.93	N/A	N/A	5047.9	2524.14
xanthosine	151941	156885	124890	111545	101173	66379.1	151008	67074.1	2523.63	N/A	6730.73	N/A	4204.72	2522.94	N/A	N/A
D-sedoheptulose-1-7-phosphate	1.12815e+06	949695	1.75948e+06	1.10132e+06	2.98722e+06	2.88584e+06	1.37715e+06	1.39624e+06	65321.8	98292.6	62991.6	79884.7	75057.4	43760.7	82432.4	104311
N-acetyl-glucosamine-1-phosphate	792399	898614	1.21839e+06	700461	593140	669093	677961	653281	336872	403470	827790	427588	542675	320447	320538	434089
glutathione-nega	14063.2	13407.4	15976.9	24326.5	391002	795349	437490	243564	493920	494825	263430	392612	1.00737e+06	823217	691463	1.19442e+06
dUMP-nega	4204.44	4204.43	7571.67	6728.03	2523.28	10935	1683.28	4207.08	16894.5	18508.5	15984.3	16825.7	2514.07	15143.3	4204.64	8412.09
Geranyl-PP	31967.3	36178.4	21584.1	18261.8	27480.6	23168	24520.4	45862.9	46275.1	51970.4	73854.8	53087.1	79050.2	82453	49700.6	59737.8
O8P-O1P	61423	73197.5	117781	39553.2	130403	104334	133779	116941	91706.4	115267	58026.2	58895.2	35779.1	109368	105168	103369
dTMP-nega	8409.65	7474.82	6731.15	5887.81	21030.4	19328.5	11776	27760.2	6729.04	16825.1	26923.2	31128	18496.5	29452.9	15142.4	5888.39
cyclic-AMP	21869.3	15985.2	17667.6	10936.8	27760.7	14305.5	38710	34510	63103.2	47111.7	59734.9	61419.6	37018	54687.5	38666.1	42072.2
fructose-1,6-bisphosphate	3.72101e+06	3.31245e+06	4.28247e+06	3.48034e+06	4.08639e+06	4.40369e+06	3.30887e+06	3.84744e+06	26363.5	26770.6	25727.3	19779	85438.2	30367.8	50949.5	100959
trehalose-sucrose	9363.85	17505.1	2522.41	11045.5	5784.21	5892.09	21879	14828.1	N/A	N/A	N/A	N/A	N/A	N/A	N/A	N/A
Cellobiose	5044.85	4172.4	3232.22	6685.21	N/A	3365.08	N/A	2523.71	N/A	N/A	N/A	3366.67	N/A	N/A	N/A	N/A
orotidine-5-phosphate	2523.84	N/A	N/A	N/A	N/A	N/A	N/A	1683.27	N/A	N/A	N/A	1683.28	N/A	N/A	N/A	N/A
SBP	430975	548663	614198	494157	539112	541880	489355	518694	19191.6	32813.2	23557.2	10731.1	31227.5	17133.2	16735.7	27764.6
trans, trans-farnesyl diphosphate	5037.86	10938.3	3363.81	N/A	9177.66	N/A	4207.31	2523.36	1665.21	4203.77	11788	8402.35	4225.73	9991.33	4207.68	2523.28
S-adenosyl-L-homocysteine-nega	99267.8	110228	116090	78137.2	200211	271204	202018	264146	1.37957e+06	1.59586e+06	1.24254e+06	1.25286e+06	703382	615934	419002	707513
dCDP-nega	N/A	N/A	N/A	N/A	N/A	2524.37	N/A	1683.28	21029.6	22695.9	11775.3	13154.9	21870	15982.4	21082.3	14310.3
5-phosphoribosyl-1-pyrophosphate	N/A	2523.64	4220.81	4204.52	N/A	N/A	2523.78	1677.9	4221.31	8425.94	4202.13	10097.4	18625.6	28564.2	11756.7	10679.5
Deoxycholic acid	N/A	N/A	N/A	N/A	N/A	N/A	N/A	N/A	N/A	N/A	N/A	N/A	N/A	N/A	N/A	N/A
OBP	131220	112261	109399	143039	81127.1	108207	140313	141726	8650.84	5888.02	N/A	6000.9	10836.5	3345.72	9128.3	1686.96
dTDP-nega	N/A	N/A	N/A	4203.4	1679.54	3367.11	3374.25	N/A	26553.1	31427.7	42068.2	50639.8	39456.1	21038	31130.9	26085.9
CDP-nega	2429.78	3367.29	5891.03	1683.65	5045.61	2524.18	3364.49	5049.61	2515.76	13456.3	11760.9	19439	17669.1	16929.7	14694.9	13448
UDP-nega	43781	36173.9	126114	59728.5	129564	153954	83302	61410.5	2.46578e+06	3.04193e+06	1.96006e+06	2.27082e+06	3.15118e+06	2.73613e+06	3.0711e+06	3.04161e+06
Cholic acid	N/A	N/A	N/A	N/A	4994.46	1683.27	N/A	1683.28	N/A	N/A	3366.76	N/A	2523.86	2523.66	N/A	N/A
trehalose-6-Phosphate	10019.1	4932.86	13460.5	8219.64	13566.9	14434.1	21882.8	12386.6	41804.9	55634.7	47327.8	46458.1	54659.4	49738.7	52056.3	43418.5
Thiamine pyrophosphate	3248.02	N/A	2525.11	5902.88	5873.1	10092.6	3412.84	2491.39	64659.9	31602.7	53200.8	87494.3	31188.6	38503.9	46432	50811.4
adenosine 5-phosphosulfate	N/A	N/A	N/A	N/A	N/A	N/A	N/A	N/A	N/A	N/A	N/A	N/A	N/A	N/A	N/A	N/A
ADP-nega	348542	354755	284233	359138	380338	380189	360928	415958	1.12015e+07	1.05885e+07	7.52141e+06	8.14965e+06	1.22022e+07	1.14684e+07	1.02075e+07	1.37753e+07
dGDP-nega	370253	408401	258270	303731	348445	276091	346393	381491	1.14359e+07	1.15912e+07	7.53375e+06	9.05189e+06	1.36709e+07	1.06562e+07	1.0831e+07	1.3281e+07
IDP-nega	17681.8	5063.17	18489.6	25238.1	10095.1	15159.2	22612	18507.3	557739	444325	481781	478029	752021	627633	565048	673489
GDP-nega	19423.2	29442.3	38697	20195.2	11778.1	27760.6	18506.5	26032.5	194329	225454	211155	194235	285133	321998	313772	380776
CDP-ethanolamine	17665.5	14299.1	21871.6	11778.8	21871.6	31129.2	22714.6	21870	19364.6	26911.6	23553.4	47109.9	10935	8411.35	15983.6	18506
FMN	N/A	2523.65	N/A	2523.64	N/A	3364.03	N/A	N/A	N/A	1683.44	N/A	N/A	N/A	N/A	N/A	N/A
cholesteryl sulfate	207714	234701	184239	252370	140535	156493	121987	176506	619999	577936	626755	557760	1.07066e+06	994366	1.08946e+06	869948
dCTP-nega	2523.8	N/A	N/A	N/A	N/A	2523.68	N/A	N/A	35335.6	32811.9	35333.1	37852.4	42903.4	47954.4	25012.4	33649.8
dUTP-nega	N/A	3364.21	N/A	N/A	N/A	N/A	1684	N/A	5047.5	3364.24	3364.29	5887.9	3366.67	9254.75	13423.1	8142.06
dTTP-nega	N/A	2523.64	N/A	N/A	N/A	5886.81	N/A	N/A	49628.3	38714.6	31969.3	13689.8	72345.9	72727.6	55491.2	51316.6
CTP-nega	2522.21	N/A	4204.54	7571.32	3361.7	N/A	N/A	1650.37	24396.3	24396.2	18506.4	16823	74027.1	76534.2	67247.7	74869.6
UTP-nega	30283.5	34507.4	49617.3	9254.39	24408	29441.2	10017.3	13459.6	3.73506e+06	3.62959e+06	4.28595e+06	3.71348e+06	7.34663e+06	7.02756e+06	7.37625e+06	7.43752e+06
CDP-choline	5047.28	8411.29	6728.07	N/A	5888.12	5048.62	7571.53	14301.6	5048.05	5047.28	13456.3	6730.59	15984.9	7570.98	4202.22	10937.5
dATP-nega	N/A	N/A	N/A	1683.28	N/A	2523.86	3364.08	N/A	4204.48	9268.32	6725.84	10094.6	16822.7	10937.8	19351	6729.1
Taurodeoxycholic acid	N/A	5047.54	4207.28	5887.98	12618.2	4206.95	6731.09	5888.12	N/A	1683.27	N/A	N/A	N/A	N/A	1666	N/A
ATP-nega	248486	309674	243733	367487	121192	122844	153954	134595	1.07541e+07	1.20379e+07	1.0922e+07	1.14945e+07	2.51086e+07	2.07426e+07	2.08432e+07	2.24086e+07
dGTP	303428	297914	262489	299327	147221	148709	121982	188565	1.2009e+07	1.31841e+07	1.15795e+07	1.20147e+07	2.54797e+07	2.28393e+07	2.15271e+07	2.50136e+07
GTP-nega	4098.13	11776.7	4204.95	6731.88	1687.5	2524.1	4207.57	7572.06	28605.2	39552.9	43690	33648.7	123535	131167	112226	136286
UDP-D-glucose	41221.4	52996.6	79920.5	71502.4	90849.4	208624	128843	63093.4	381901	495477	190138	386132	349943	273418	260786	519909
UDP-D-glucuronate	5047.31	5887.65	19350.4	2523.64	26080	93373	27760.2	9252.35	41223.6	120294	37016.3	66457.2	206939	254068	107677	172464
ADP-D-glucose	N/A	N/A	N/A	N/A	1683.4	N/A	N/A	N/A	N/A	N/A	N/A	N/A	N/A	N/A	N/A	N/A
guanosine 5-diphosphate,3-diphosphate	3368.55	4207.57	6729.44	8412.75	7572.25	3364.57	3364.77	1683.49	15984.5	21873.5	24373.4	20192.2	33657.4	41221.7	35333	29447.2
UDP-N-acetyl-glucosamine	31965.4	56363.3	5045.16	54677.2	49683.6	35271.1	98428.9	134598	403830	286790	666325	341543	306204	251544	232182	466911
glutathione disulfide-nega	25237.2	36174.9	14333	17649.3	201762	177531	259920	240444	622521	539158	686456	771400	382639	222060	349110	445010
NAD+_nega	N/A	1683.27	N/A	N/A	N/A	3364.44	N/A	N/A	159143	201050	109358	94116.6	150574	105137	111029	99282.9
NADH-nega	N/A	N/A	N/A	N/A	N/A	N/A	2523.84	N/A	6728.65	2523.66	6731.14	5047.28	4206.94	14299.2	3364.01	8411.35
dephospho-CoA-nega	N/A	N/A	N/A	N/A	5047.5	N/A	1682.53	N/A	N/A	3364.01	N/A	4138.02	1683.31	N/A	N/A	2523.66
cyclic bis(3->5) dimeric GMP	N/A	N/A	N/A	N/A	N/A	N/A	N/A	N/A	N/A	N/A	N/A	N/A	N/A	N/A	N/A	N/A
NADP+_nega	N/A	N/A	2523.86	N/A	N/A	N/A	N/A	N/A	14733.5	12616.9	19453.4	14299	71520.4	37857.2	29476	32808.5
NADPH-nega	N/A	N/A	N/A	N/A	N/A	N/A	N/A	N/A	N/A	N/A	N/A	N/A	N/A	N/A	N/A	N/A
2-hydroxygluterate	N/A	N/A	N/A	N/A	N/A	N/A	N/A	N/A	N/A	N/A	N/A	N/A	1683.27	N/A	N/A	1683.4
2-deoxyglucose-6-phosphate	86944.3	61250.6	80400	89127.3	95438.2	109150	71979.1	97689.8	17007.9	8503.68	15203.6	10074	7624.91	14224.4	22631	4189.38
4-phosphopantothenate	22759.8	16850.2	11785.5	26368.7	19111	17462.8	38697	39128.9	3354.8	1683.35	3364.52	1683.35	N/A	2504.7	3382.73	5887.99
dehydroascorbic acid	29806.7	39313.4	43996.9	44959.7	76420.8	32186.9	44886.4	N/A	2523.72	8277.27	2523.86	N/A	5789.69	5298.38	4207.05	4206.98
3-hydroxybuterate	131967	115418	144012	109445	131126	75815.9	162299	174569	87710.1	21822.7	46940.1	34031.6	32640.8	53417.9	17143.3	30192.1
itaconic acid	727055	385878	561252	375854	512420	481580	604832	559365	141128	174263	124279	174207	155554	134410	205563	163007
glycerol 3-phosphate	650484	849822	870518	583775	1.50871e+06	935687	1.12878e+06	1.19117e+06	7.78275e+06	5.48555e+06	7.26351e+06	6.16555e+06	4.63015e+06	2.79699e+06	5.96868e+06	4.39729e+06
UDP-xylose	8412.26	N/A	2532.33	3364.39	2523.93	11779.2	3364.77	2523.93	11780.9	13460.1	5048.58	13461	14303.1	6732.06	15144.6	12620.8
gluterate	11775.4	3329.18	5047.31	5047.31	11760	15985.6	10935.7	20189.2	24393.7	21872.7	15984.6	11778.8	9254.8	10092.1	9254.86	9254.5
sorbitol	11773.8	10967.7	15177.1	13460.5	37869.5	39536.9	45438.7	31127.8	12619.2	7571.82	5047.69	5890.34	11776	8428.01	7568.99	6731.09
Urea	6.16262e+06	6.96618e+06	7.9594e+06	7.27526e+06	7.58799e+06	7.53469e+06	8.42942e+06	7.53325e+06	127773	59139.2	95912.1	75856.8	69262.1	22009.3	98013.8	76882.7
ethanolamine	2.35488e+06	2.30946e+06	2.61905e+06	2.53191e+06	2.4657e+06	2.33315e+06	2.05976e+06	2.24763e+06	238889	204552	248542	224368	203887	151826	187598	180105
glycine	544292	519875	507118	472658	607302	422289	517441	490508	145283	227099	185060	150580	110839	121138	135395	128735
alanine	3.29662e+07	2.94332e+07	3.58024e+07	3.23046e+07	3.31054e+07	3.41235e+07	3.53106e+07	3.5212e+07	2.69707e+07	2.63902e+07	2.5826e+07	2.78127e+07	1.5776e+07	1.78448e+07	1.60576e+07	1.70888e+07
betaine aldehyde	366698	301737	360953	289405	223072	304764	329132	364829	238335	230303	241350	215099	164925	191920	158440	169135
choline	20669.6	488980	N/A	N/A	592075	652036	537230	N/A	67671.5	104013	63324.6	29124	1.58105e+06	208765	172553	111188
4-aminobutyrate	86650.5	59755.6	61405.5	68977.4	71504.3	77386.1	75714.2	86672.8	1.35091e+06	1.20414e+06	1.22531e+06	1.53269e+06	987572	1.11946e+06	1.04654e+06	973059
dimethylglycine	2.47223e+06	2.38862e+06	1.9438e+06	2.52091e+06	2.44868e+06	2.40517e+06	2.23161e+06	2.45676e+06	756469	907234	783787	821400	564063	483145	544910	553166
serine	1.16767e+07	1.21379e+07	1.09555e+07	1.15286e+07	2.83821e+07	2.30724e+07	2.58291e+07	2.15572e+07	2.66789e+06	2.62143e+06	2.69223e+06	2.68727e+06	2.4991e+06	2.43855e+06	2.27396e+06	2.59325e+06
cytosine	213982	238036	213137	230861	268718	228602	198473	197723	318361	283303	354174	290375	280462	226328	158757	194696
Creatinine	801792	912030	931954	848968	1.24143e+06	1.18594e+06	1.05772e+06	1.14084e+06	169582	192054	115027	149850	149952	145490	145695	124184
proline	1.09937e+08	1.04011e+08	1.08332e+08	1.05545e+08	1.06941e+08	1.03702e+08	1.02543e+08	1.03182e+08	7.54777e+07	7.28874e+07	7.2045e+07	7.21203e+07	5.59008e+07	5.77496e+07	6.25453e+07	5.57419e+07
indole	155015	139627	209318	170745	141025	161504	199956	149008	480867	392865	438932	426385	278353	282141	306279	317231
betaine	7.56092e+07	7.49416e+07	7.39562e+07	7.03203e+07	7.07168e+07	6.87543e+07	6.66122e+07	69703911	6.50443e+07	6.86291e+07	6.85265e+07	7.4085e+07	7.05191e+07	6.68649e+07	6.95e+07	6.77028e+07
valine	1.29018e+06	1.21505e+06	1.16973e+06	1.32012e+06	1.2049e+06	1.44057e+06	1.17425e+06	1.14323e+06	1.52673e+06	1.717e+06	1.4283e+06	1.3852e+06	902103	966271	961688	884840
threonine	5.68499e+07	5.47467e+07	5.82671e+07	5.65005e+07	5.28893e+07	5.72187e+07	5.1879e+07	5.64814e+07	4.94378e+07	5.11245e+07	4.91989e+07	5.48485e+07	3.86587e+07	4.29141e+07	3.96361e+07	4.61923e+07
homoserine	157843	142654	134987	142770	144426	111744	135675	148396	72789.9	77416.5	98562.9	81907.8	32557.3	57337.3	48794.9	55579.6
purine	219078	214520	208825	166250	302397	358350	313924	312386	631541	649727	745290	672512	385475	521871	433879	434348
cysteine	103028	89922.8	102809	90878.7	54578.9	165987	122419	120373	45396.3	29154.8	53774.9	38131.1	21127.4	28781.4	39937.1	49460.2
creatine	4.88952e+07	5.69326e+07	5.09148e+07	4.68711e+07	6.63707e+07	5.892e+07	5.97945e+07	5.95452e+07	1.22462e+07	1.20304e+07	1.12775e+07	1.09058e+07	9.59617e+06	7.84108e+06	9.15969e+06	9.68224e+06
nicotinamide	2.34242e+08	2.39235e+08	2.52698e+08	1.26607e+08	2.90747e+08	2.95642e+08	2.97939e+08	2.93378e+08	2.47902e+07	2.56543e+07	2.63827e+07	2.49109e+07	4.02952e+06	6.7904e+06	6.87071e+06	1.25314e+07
Imidazoleacetic acid	313154	325392	469868	338713	316951	496953	536607	595271	14774.9	53664.4	46527.3	3834.4	36678.5	16103	4323.16	10243.9
thymine	169312	128263	203908	152363	111362	169431	128199	168431	42250.2	51317.1	53977.8	62590.8	47597.9	59849.8	38410.9	37719.7
DL-Pipecolic acid	4.78485e+07	4.07659e+07	5.27678e+07	4.3233e+07	6.22847e+07	6.46292e+07	5.44754e+07	5.43831e+07	5.28812e+07	55100599	5.11575e+07	5.73589e+07	4.95619e+07	4.39438e+07	4.56735e+07	4.51854e+07
N-Acetylputrescine	9323.92	8213.01	16968.1	8837.82	22379	23969.4	7816.71	7014.36	20780.2	8861.62	16906.9	4468.62	10582	11506.9	5069.6	4411.24
hydroxyproline	6.83717e+06	5.56285e+06	6.57628e+06	6.49665e+06	4.73859e+06	6.66759e+06	5.07271e+06	4.84021e+06	1.18295e+07	11463321	1.11715e+07	1.14298e+07	7.82688e+06	9.28386e+06	9.03917e+06	8.98092e+06
leucine-isoleucine	8.65409e+07	7.82888e+07	9.21392e+07	8.46958e+07	1.03005e+08	1.07445e+08	1.04646e+08	1.06598e+08	1.49721e+08	1.38485e+08	1.45684e+08	1.34128e+08	1.12346e+08	1.14131e+08	1.18377e+08	1.18465e+08
ornithine	5.09093e+06	5.68338e+06	4.91274e+06	4.44997e+06	3.87477e+06	4.46824e+06	3.51175e+06	3.60657e+06	2.66657e+06	2.03217e+06	2.19808e+06	2.14772e+06	1.48234e+06	1.38732e+06	1.37332e+06	1.3337e+06
asparagine	7.35654e+06	7.62051e+06	8.51419e+06	7.21678e+06	9.4653e+06	8.43859e+06	8.1223e+06	8.54599e+06	1.46774e+07	1.44807e+07	1.3373e+07	1.46332e+07	9.14904e+06	9.68535e+06	9.77541e+06	9.07331e+06
aspartate	3.86666e+06	4.64462e+06	5.57874e+06	2.95071e+06	9.37331e+06	4.29249e+06	9.4549e+06	1.11841e+07	1.19357e+07	1.07055e+07	1.30346e+07	1.15645e+07	8.59064e+06	7.66014e+06	8.08363e+06	6.50183e+06
adenine	305863	374614	287205	470665	391281	736016	734841	726297	78499.1	110049	123658	123230	155560	44086.8	N/A	17588.8
Methylcysteine	1.4461e+06	1.68013e+06	1.42631e+06	1.49849e+06	1.41158e+06	1.35994e+06	1.42008e+06	1.8761e+06	2.3666e+06	2.05322e+06	2.55285e+06	2.34744e+06	1.59603e+06	2.09669e+06	1.89943e+06	1.62865e+06
homocysteine	30309	51711.5	75716.6	42809.5	76138.4	33665	64777.6	67576.2	102886	82019.6	99850.8	87637.7	83239.1	116610	77550.6	77101.3
methylnicotinamide	3.24016e+07	3.22089e+07	3.03451e+07	3.24839e+07	3.07912e+07	3.1839e+07	3.0242e+07	3.04518e+07	93155.9	107684	72002.2	105472	59478.1	62579.4	96850	74203.1
histidinol	N/A	2523.93	3364.39	N/A	1683.67	1683.46	5891.22	1683.46	4206.88	3366.5	N/A	N/A	5888.72	N/A	3364.6	2525.89
lysine	3.29892e+06	3.45474e+06	3.77346e+06	2.86786e+06	3.93912e+06	4.05528e+06	3.73307e+06	4.11048e+06	3.55593e+06	3181022	3.299e+06	2.94014e+06	1.75229e+06	1.70839e+06	1.66152e+06	1.6718e+06
glutamine	9.12959e+06	1.08965e+07	1.20899e+07	9.1717e+06	3.82049e+07	3.60128e+07	3.66532e+07	3.64e+07	2.16867e+07	2.16599e+07	2.25649e+07	2.14507e+07	3.83847e+07	3.73101e+07	3.68938e+07	3.61145e+07
O-acetyl-L-serine	8685.66	1585.76	N/A	5487.35	11033	4204.44	4219.85	5858.63	5414.15	5884.95	3266.26	4189.58	N/A	7393.4	1690.42	10009.5
glutamate	6.6452e+07	5.63846e+07	6.67019e+07	7.27675e+07	7.40395e+07	8.698e+07	6.68048e+07	7.6541e+07	8.77512e+07	8.27189e+07	8.51174e+07	8.61464e+07	7.48963e+07	7.73058e+07	7.51177e+07	7.34594e+07
methionine	1.94949e+07	1.78405e+07	1.70572e+07	16745325	1.07142e+07	1.07535e+07	1.33719e+07	1.03825e+07	1.25501e+07	1.21688e+07	1.25082e+07	1.02332e+07	8.18983e+06	8.38068e+06	9.16701e+06	8.547e+06
guanine	797944	830863	864391	865719	443522	462901	412470	428755	24896.2	9644.85	27522.4	34477.8	12088.7	N/A	N/A	39346.5
histidine	5.7668e+07	6.50248e+07	6.15687e+07	5.75847e+07	5.98044e+07	6.60508e+07	5.39829e+07	4.83469e+07	7.44931e+07	7.86911e+07	7.73729e+07	7.86839e+07	5.96226e+07	6.28466e+07	6.01742e+07	6.09487e+07
2-Aminooctanoic acid	1.52509e+07	1.20908e+07	1.40837e+07	1.34925e+07	4.46767e+06	5.98206e+06	5.34277e+06	4.92234e+06	2.11688e+06	2.17931e+06	2.00351e+06	2.0676e+06	3.37958e+06	3.47122e+06	3.48642e+06	3.27508e+06
carnitine	7.91519e+07	8.51184e+07	7.11517e+07	7.73375e+07	7.69079e+07	7.99734e+07	8.35035e+07	7.70279e+07	6.38317e+07	5.77274e+07	5.16872e+07	5.09815e+07	4.65447e+07	4.08035e+07	3.64391e+07	4.12679e+07
Methionine sulfoxide	521896	506981	499808	545888	256913	275072	286558	329774	441201	488221	556595	538711	380525	403660	409012	384998
phenylalanine	2.04758e+07	2.00107e+07	1.71569e+07	1.83663e+07	3.08748e+07	2.5276e+07	2.69674e+07	2.68507e+07	5.1255e+07	4.36132e+07	5.21377e+07	4.50221e+07	3.64935e+07	3.69501e+07	3.57846e+07	4.23526e+07
Pyridoxamine	4917.47	6730.53	1658.52	4282.12	5831.14	7573.8	4919.16	N/A	2495.38	3238.58	N/A	2429.09	1581.99	4155.16	2286.74	1583.34
pyridoxine	5675.61	1583.97	2510.1	2470.43	5763.35	2513.31	7770.85	5069.93	1681.23	6322.65	11763	1693	3356.37	4836.46	4200.04	1670.12
1-Methyl-Histidine	5.06429e+06	5.85533e+06	6.33297e+06	5.65341e+06	4.36757e+06	4.19521e+06	4.81782e+06	3.96175e+06	9.92503e+06	1.0863e+07	1.18335e+07	1.38305e+07	8.85862e+06	8.90294e+06	9.61722e+06	7.9696e+06
N-acetyl-L-ornithine	5941.77	7549.16	5009.64	5248.97	3633.17	3267.15	9066.91	N/A	11757.6	3875.79	2097.43	20859	5973.75	16455.8	12142.7	4536.79
arginine	3.28722e+06	4.14544e+06	4.29524e+06	3.80862e+06	8.99701e+06	1.1642e+07	9.17329e+06	8.97963e+06	2.11146e+07	1.91971e+07	2.01747e+07	2.2123e+07	1.22053e+07	1.23649e+07	1.42341e+07	1.64621e+07
citrulline	71250.3	125695	125503	100089	310646	236266	409143	318281	499900	578632	534808	645752	356639	329784	394347	306812
N-carbamoyl-L-aspartate	23557.5	45442	34383.5	37853.8	105988	47950.6	57671.6	96669.4	199400	156422	184240	132078	108839	145486	136317	120380
glucosamine	163974	559300	424870	96515.8	145038	74247.2	76835.6	73479.4	144816	77326.3	91901	92212.5	96103.2	381099	109053	75690.3
tyrosine	4.55656e+06	5.41009e+06	4.45407e+06	5.26432e+06	5.18014e+06	5.22605e+06	5.41926e+06	5.58306e+06	6.95658e+06	6.35836e+06	7.65599e+06	5.57759e+06	4.93243e+06	5.52212e+06	4.71183e+06	4.87451e+06
Phosphorylcholine	2.48293e+08	2.54839e+08	255858954	2.47605e+08	2.19056e+08	2.24457e+08	1.99479e+08	2.34967e+08	5.2105e+08	5.3176e+08	5.35611e+08	4.99071e+08	4.25905e+08	4.45755e+08	4.71389e+08	4.18784e+08
3-phospho-serine	28510.1	34668.2	29409.3	19283	14756.1	37032.3	22744.7	33733.7	9027.35	6614.75	284411	9405.9	11748.5	4224.99	3234	2519.66
N6-Acetyl-L-lysine	419023	437185	522298	569352	509369	463456	617325	699087	3.22675e+06	3.13126e+06	3.23465e+06	2.90302e+06	2.03218e+06	1.98342e+06	1.78338e+06	1.74801e+06
Acetyllysine	461494	433264	605886	392162	413136	421999	440154	473296	3.00901e+06	2.79191e+06	3.26942e+06	3.0355e+06	1.56952e+06	1.66832e+06	1.60483e+06	1.46423e+06
N-acetyl-glutamine	144677	153879	92321.4	103298	92114.7	70105.2	67151.5	103970	29904.4	26891.3	33889.6	20206.6	28230.4	24790.8	47958.1	N/A
N-acetyl-glutamate	59244.8	32746.4	55581.3	30942.3	125092	90164.2	121807	72243.6	80235.1	128804	70154.5	94590.8	80686.1	71584.2	105651	51067.6
Ng,NG-dimethyl-L-arginine	8.43036e+06	1.71744e+07	7.52004e+06	1.14037e+07	13608392	1.44829e+07	1.49777e+07	1.48816e+07	7.46237e+06	5.21502e+06	6.0726e+06	5.27505e+06	5.66689e+06	4.69634e+06	7.11854e+06	4.63767e+06
Acetylcarnitine DL	1.01653e+08	1.06101e+08	1.12829e+08	1.05849e+08	7.78819e+07	8.00704e+07	7.69494e+07	8.78907e+07	9.59557e+07	9.70175e+07	9.89175e+07	9.41044e+07	9.22437e+07	9.08273e+07	9.30763e+07	9.00772e+07
tryptophan	7.18395e+06	6.17962e+06	6.89873e+06	5.57235e+06	6.31863e+06	6.42969e+06	6.40036e+06	6.71962e+06	2.02823e+07	1.8748e+07	1.81733e+07	2.18501e+07	1.28259e+07	1.11803e+07	1.27802e+07	1.37837e+07
Kynurenine	136333	140343	147215	115903	159078	153933	200184	142202	252378	227979	278458	288486	177463	159858	158982	148106
N-acetyl-glucosamine	391960	391162	339870	337237	400924	361394	369107	395503	52286	83068	92655.1	116601	68100.5	62744.8	79876.3	83709.4
Flavone	43690.9	43603.4	17455.6	31024.9	55731.1	35972.3	48538.3	29406.7	18385	11228.1	37471	39181.1	43279.6	38649	27971.6	44479.8
cystathionine	832397	800566	655503	709767	711218	617093	638466	633880	502207	395343	402681	416367	340693	296810	287110	327481
5-methoxytryptophan	21444	15178.9	30252.6	23071.5	18374.6	20075	7255.99	9130.25	86703.3	53810.6	101799	80784.1	58201.3	45018.7	41801.6	55536.7
Cystine	3.50432e+06	3.95775e+06	5.25656e+06	3.41091e+06	473768	386075	235722	233609	802485	663998	735883	652791	384782	443871	381212	467171
cytidine	5.50659e+07	5.4635e+07	5.57007e+07	5.26255e+07	5.86178e+07	5.32923e+07	4.83751e+07	5.50209e+07	1.23877e+07	1.11699e+07	1.28467e+07	1.25927e+07	1.00171e+07	9.41347e+06	8.85729e+06	9.13257e+06
biotin	323419	330863	315568	254692	215847	323106	251974	204101	502657	535393	403370	556332	310367	373475	276701	266790
deoxyadenosine	9260.01	26923.8	23205.7	6675.09	45428.1	47112	44313.6	48655.7	24648.6	11676	15093.8	12615	13415.3	17052.6	16773.2	28546.6
Glycerophosphocholine	1.73155e+07	2.09952e+07	2.01228e+07	1.77979e+07	2.92206e+07	2.62561e+07	2.44793e+07	3.03247e+07	1.48413e+07	1.44365e+07	1.83498e+07	1.6611e+07	1.23329e+07	1.26752e+07	1.20331e+07	1.31864e+07
acadesine	159683	195133	168531	176642	101944	63973.4	67200.5	77428.8	26917.5	42801.8	26284.6	48773.4	26081	25944.1	24397.6	14302.9
D-glucosamine-6-phosphate	1.00805e+06	621201	839452	803047	471090	892959	554096	700277	12616.2	N/A	7573.6	12436.6	6541.47	5028.14	5892.72	5047.31
D-glucosamine-1-phosphate	38695.7	36904.9	26856.7	42008.8	43510.9	31132.3	35335.3	75815.7	8411.14	2527.41	4206.4	5885.81	11767.6	8408.81	1687.71	5892.75
thiamine	8994.14	8691.33	10189.8	18180.7	32834.6	19919.4	9874.62	18870.5	37757.6	10853.2	57814.7	11736.6	14247.7	25237.3	19994.9	3230.75
S-ribosyl-L-homocysteine-posi	19423	6433.26	15056.7	10630.5	38085.2	67341.2	40586.7	54507.4	3001.79	5267.14	10125.8	25266.7	7567.08	17663.5	19350.2	10097.7
deoxyguanosine	1.35966e+06	1.41751e+06	1.3065e+06	1.26788e+06	286654	276802	290090	274115	10928.1	10016.1	5027.09	5889.79	12621.4	12497.4	8413.87	2521.9
adenosine	1.15187e+06	1.13584e+06	1.39244e+06	1.61107e+06	233908	314078	152280	214759	183882	282124	244657	158962	106913	161222	143663	51141.6
1-Methyladenosine	158420	276674	200937	291852	287848	239910	236707	242286	57193	47143.7	55505.2	63909.9	38386.1	58891.3	50471.4	47114.6
guanosine	1.0818e+06	1.07931e+06	1.15081e+06	940546	1.72115e+06	1.63011e+06	1.31795e+06	1.76715e+06	8410.47	14474	13456.8	10887.8	7356.28	15163.5	5065.64	7666.81
L-arginino-succinate	850803	778689	816087	686417	2.11194e+06	1.91389e+06	2.17251e+06	2.33074e+06	710805	816838	797369	789087	498877	476952	486230	644319
S-methyl-5-thioadenosine	64267.2	21531.1	59154	38310.3	114137	61160.4	50479.6	58452.1	75093.9	166395	116086	103851	103274	121455	187144	149411
7-methylguanosine	701641	579628	681858	759623	215199	268252	286051	222238	77526.5	72334.1	72397.2	40388.3	42913.5	32006.4	46172.3	65614
dCMP	264844	367679	311938	229680	442459	279318	433246	359627	201091	249869	218468	220316	181721	152272	204002	171824
glutathione	1.18183e+06	1.35652e+06	616524	1.4276e+06	1.96051e+07	1.03955e+07	2.40667e+07	2.83068e+07	1.33976e+07	9.76041e+06	1.77645e+07	1.08824e+07	1.85827e+07	2.65866e+07	2.62339e+07	2.31405e+07
dTMP	104939	107440	178673	69813.4	308711	304097	259598	192012	71499.1	100113	33636.1	73180.9	61094.5	61398.3	48912.5	66465.5
CMP	1.82389e+06	2.43262e+06	2.10316e+06	1.98786e+06	4.4193e+06	3.10574e+06	4.6582e+06	4.67579e+06	4.38763e+06	4.37121e+06	4.24549e+06	4.62352e+06	4.15877e+06	3.85016e+06	3.2388e+06	3.50245e+06
UMP	318385	389583	383702	342527	1.96481e+06	1.36276e+06	1.57603e+06	1.58001e+06	2.52648e+06	2.43263e+06	3.25404e+06	2.67656e+06	2.2047e+06	2.44918e+06	2.13758e+06	2.04852e+06
dAMP	1.19108e+06	1.59995e+06	1.59153e+06	1.00276e+06	2.13037e+06	1.67695e+06	2.43718e+06	1.81739e+06	495603	585102	767150	538053	457203	483734	804847	370975
Nicotinamide ribotide	25021.4	64183.5	11216.2	4636.74	16021.9	15113.1	27918.9	17288.2	54065.2	47950.7	64224.1	73735.9	35376.7	52810.7	64605.3	69346.7
aminoimidazole carboxamide ribonucleotide	435040	306899	354477	344931	199478	386915	181813	223365	102334	124500	77379.7	77398.1	134339	89202.8	129920	120934
thiamine-phosphate	317673	340875	260746	326625	248547	283872	264854	282645	272675	299547	253357	253298	146359	191298	160101	192577
dGMP	29416.6	20178.3	31089.6	32917.3	69832.8	23430.9	16516.8	45682.9	18534.2	14319.5	22703	26905.5	43757.7	21126.4	38697.4	17667.2
AMP	2.97885e+07	3.29287e+07	1.53477e+07	2.7622e+07	5.81788e+07	5.0116e+07	5.64654e+07	5.42103e+07	7.14915e+07	7.25521e+07	7.39702e+07	7.08549e+07	7.14928e+07	6.99909e+07	7.53026e+07	6.70843e+07
IMP	6.91578e+06	7.9484e+06	4.7344e+06	5.1757e+06	2.23625e+07	2.37594e+07	2.25044e+07	2.50142e+07	1.55293e+07	1.0458e+07	1.30745e+07	1.12291e+07	1.08892e+07	1.13287e+07	1.27913e+07	1.00184e+07
S-adenosyl-L-methioninamine	1650.24	1683.51	N/A	N/A	N/A	5048	1683.4	N/A	N/A	2523.28	1658.79	2523.84	1662.93	1673.98	2540.94	N/A
GMP	1.14055e+07	7.40296e+06	6.66085e+06	1.03334e+07	1.54136e+07	2.21797e+07	1.71144e+07	1.71582e+07	1.17856e+07	9.79677e+06	1.17076e+07	1.25466e+07	7.16635e+06	7.86006e+06	9.62894e+06	7.05077e+06
xanthosine-5-phosphate	51368	58685.3	32857.3	63093.3	8413.96	16864.6	16825	31126.2	5047.58	13467.1	14305.1	5887.24	4207.04	10935.8	3364.01	7573.5
riboflavin	175732	155382	135484	160641	121385	119354	132253	100074	20211.6	9218.09	5819.59	21236.9	17683.7	14113.2	8308.75	11492.1
S-adenosyl-L-homoCysteine-posi	867197	535900	839569	907712	2.67813e+06	2.15682e+06	2.45215e+06	2.21027e+06	9.44636e+06	9.57798e+06	1.38024e+07	9.72785e+06	4.77751e+06	5.45407e+06	5.15262e+06	4.73226e+06
S-adenosyl-L-methionine	2.12192e+06	2.3382e+06	1.96702e+06	2.09828e+06	3.90371e+06	3.48848e+06	3.6419e+06	4.83497e+06	6.70554e+06	4.0949e+06	4.37358e+06	4.23958e+06	5.18891e+06	3.3891e+06	3.66344e+06	3.75613e+06
folate	53823.5	36174.6	105996	58882.5	54684	92554.3	34523.5	53836.6	36174.2	45428.2	70652.9	31197.3	25044.3	34494.8	40389.3	36277.9
7,8-dihydrofolate	31127.1	31967.3	73183.9	26920.8	55520.6	63934.5	46266.3	82424	3362.09	N/A	1683.35	1650.37	2523.73	N/A	N/A	N/A
5-methyl-THF	13671.7	15850.6	17471.5	52103.6	44651.5	34375.5	22718.5	32752.5	9037.19	13686.8	15915.5	22212.3	5221.31	33583.7	17962.3	11742.2
Diiodothyronine	4205.49	6432.4	N/A	5869.5	2523.78	4206.25	2523.66	3348.3	2507.91	1650.27	6632.26	N/A	2537.19	4207	2138.04	4222.11
glutathione disulfide-posi	860193	1.35692e+06	1.5657e+06	1.1501e+06	1.43818e+07	1.10884e+07	1.34125e+07	1.29395e+07	2.07778e+07	2.3227e+07	1.93622e+07	2.31793e+07	1.2513e+07	1.37772e+07	9.50892e+06	1.61598e+07
NAD+_posi	181080	119471	75534.6	197675	127033	94232.2	161452	192504	2.52836e+07	2.64218e+07	2.82091e+07	2.64408e+07	1.99552e+07	1.53336e+07	2.05724e+07	1.84431e+07
NADH	37015.5	44583.1	25238.5	10095.7	118526	100946	119464	122819	498845	459314	561117	394843	535469	555261	577959	643573
dephospho-CoA-posi	N/A	2526.04	8324.5	4201.72	64728.1	60602.8	75862.5	78863.3	14289.9	19314.7	12462.1	7516.96	19394.7	14555.5	12608.5	17652.7
NADP+_posi	7571.34	12621.4	5047.12	12618.3	17668	21005.6	21752.2	33649.8	1.59634e+06	1.18462e+06	1.31549e+06	1.3896e+06	3.88843e+06	2.90671e+06	3.74163e+06	3.67752e+06
NADPH	7655.42	7513.09	12575.9	2628.1	12446.8	12610	12359.6	15142.9	25210.6	22358.3	15939.3	27772.3	29958.7	37773.3	38485.8	32691.6
coenzyme A-posi	45028.4	69178.4	73607.1	69079.3	425194	443371	274326	358394	259314	291617	181947	189895	2.00719e+06	1.88552e+06	1.84348e+06	1.65525e+06
FAD	648622	843743	865980	705797	1.08771e+06	852775	925415	849956	927819	1.00275e+06	1.04735e+06	891179	1.27865e+06	1.21563e+06	1.21648e+06	1.25854e+06
acetyl-CoA-posi	34261.1	28012.8	33442.9	30286	17666.6	24595.4	11988.4	35345.1	8226.02	5047.42	3155.75	2523.84	104411	80225.8	97289.3	88044.2
propionyl-CoA-posi	1675.43	4211.35	3367.27	4204.77	10126.9	4193.03	8412.46	5891.45	2520.85	5887.15	4323.24	N/A	4205.14	2532.63	8527.85	2524.21
acetoacetyl-CoA-posi	5887.92	7571.53	8411.28	5030.41	15139.6	7953.11	15912.9	18506.5	31951.2	27764.5	22713.5	21973.6	52867	34488.7	34726.5	46152.1
malonyl-CoA-posi	2524.21	4211.58	N/A	N/A	4211.65	2528.09	N/A	1695.7	N/A	5891.03	2524.02	1683.46	6731.87	8324.79	8380.29	15000.7
succinyl-CoA-posi	8405.45	11003.4	10923.1	N/A	8404.64	4238.54	12496.3	10061.5	49307.9	36169.4	29429	32834.5	73120.6	68919.7	80044.7	68128.4
sarcosine	3.21243e+07	3.2389e+07	3.09794e+07	3.23073e+07	3.44232e+07	3.41113e+07	3.6637e+07	3.80515e+07	2.72661e+07	2.33328e+07	2.8509e+07	2.75143e+07	1.44826e+07	1.60503e+07	1.36986e+07	1.4373e+07
putrescine	20670.2	N/A	16228.4	13399.5	33861.5	29482.8	7358.31	35993	407877	417945	308977	346049	106999	169213	94084.2	103067
spermidine	154233	109705	170402	119497	144471	76434.6	165715	111568	141326	107825	102650	111884	101658	132077	110088	153090
spermine	27675	32672.4	4052.1	30561.1	26208.6	15463.7	34215.9	31651	28747.6	24931.5	46550.3	51584.5	37304.4	43372.9	43331.6	49210.7
N-acetyl spermine	41656.2	57122	72296.6	114761	44324.2	126347	67766.8	135739	126321	80551.7	100496	125477	140494	165553	141479	217700
N-acetyl spermidine	15873.9	29726.1	17314.9	27076.4	23384.3	25562.9	33693.3	48384.5	77554.8	321529	254798	393081	50247.3	53433.8	30726.9	94082.6
Nicotinamide Riboside	21822.7	7563.63	15475.2	18275.1	20199.7	26992.4	19044.8	25229.9	12392.8	5810.86	18481.9	15819.2	13146.6	19206.5	20851.6	22496
Adenylosuccinate	31964.9	19774.4	24397.2	26922.6	18509.7	14301.9	22715.6	19347.5	31127.6	13458.7	42064	23556.3	8412	13458.7	16824	13458.9
cholesterol	1.9282e+06	2.05681e+06	2.08239e+06	1.9954e+06	2.24276e+06	2.17965e+06	2.60613e+06	2.73908e+06	1.32577e+06	1.25264e+06	1.23407e+06	1.30643e+06	1.7372e+06	1.66227e+06	1.87671e+06	1.67426e+06
arginosuccinic acid	566158	563457	682044	552540	1.72558e+06	2.01701e+06	2.07299e+06	1.67559e+06	692902	567748	618485	608476	418272	574670	497010	459130
phosphocreatine	108765	127517	102803	106140	56450.4	67187.3	87991.5	76854.5	56674.6	87513.4	75088.3	98810.9	77339.3	52782.6	70050.4	61881.9
retinoic acid	4207.19	10915.9	5890.2	16825.3	2976.15	2523.72	2523.7	13459.4	4207.05	4138.02	2540.92	1699.01	3347.67	2522.18	1700.63	N/A
N-acetyl-L-alanine1	5.87521e+07	4.56587e+07	6.27332e+07	5.91505e+07	6.60866e+07	6.85713e+07	6.45073e+07	6.34771e+07	1.35754e+07	1.25942e+07	1.39333e+07	1.33541e+07	9.35651e+06	1.05283e+07	1.016e+07	9.84347e+06
HMG-CoA_pos	2523.77	3364.26	1673.67	N/A	N/A	10094.6	2524.03	6728.55	12616.7	10095.1	19349.8	15988.4	20089	22715.9	22717.5	15151.9
cysteine sulfinate	17500.5	47995.6	20193.9	24066	15982.4	6731.44	15985	12618.5	15982.9	15968.7	15143.9	19493.4	7671.4	10023.6	19346.6	11809
N-acetylaspartylglutamic acid	149748	84811.9	67310.4	159831	108766	366773	88229	318854	82439.9	63936.3	97582.5	67263.4	50476.7	72351	47952.5	56365.3
N-acetyl-L-aspartic acid	29399.1	34240.8	17471.7	24213.8	43158.5	28263.5	33121.3	74767	11946.5	21417.2	18256.9	10930.2	7664.86	15637.8	13329.5	11619.8
