## Supplementary material for "Epstein-Barr virus transformation creates a methionine-dependent ferroptosis vulnerability in B cells": Table S6. Methioininase and Cyst(e)inase effects on NSG GM12878 xenografts

### Sheet: Sheet1
Table S6. LC-MS/MS peak heights in GM12878 xenografts from NSG mice dosed IP with PBS vehicle, methioninase, cyst(e)inase or both, related to Figure 7.
Sample Name	KEGG_ID	PBS_#1	PBS_#2	PBS_#3	PBS_#4	Methioninase_#1	Methioninase_#2	Methioninase_#3	Methioninase_#4	Cyst(e)inase_#1	Cyst(e)inase_#2	Cyst(e)inase_#3	Methioninase/Cyst(e)inase #1	Methioninase/Cyst(e)inase #2	Methioninase/Cyst(e)inase #3	Methioninase/Cyst(e)inase #4
Urea	C00086	2.14001e+07	2.34457e+07	2.09867e+07	2.04438e+07	2.03323e+07	2.34491e+07	2.07547e+07	2.38286e+07	1.21435e+07	1.86589e+07	2.7101e+07	1.6914e+07	2.23737e+07	2.11248e+07	1.78065e+07
ethanolamine	C00189	60024.4	57905	44726.3	49342.5	48182.6	64241.7	37980.4	41319.3	37691	77782.7	50949.5	103044	69537.4	15216.2	16865.1
glycine	C00037	3309.59	4133.7	2482.64	4138.86	4138.71	9081.26	N/A	N/A	2482.6	3312.22	N/A	2482.75	2480.19	4136.07	N/A
alanine	C00041	3.27811e+07	3.22151e+07	3.0169e+07	3.59804e+07	3.65798e+07	4.46263e+07	4.87093e+07	6.27264e+07	2.68028e+07	5.33472e+07	3.44876e+07	3.58564e+07	3.52276e+07	3.16543e+07	2.42066e+07
betaine aldehyde	C00576	1.82038e+06	1.67192e+06	2.23182e+06	2.03939e+06	1.9128e+06	2.05529e+06	1.32821e+06	1.53436e+06	1.72614e+06	1.52634e+06	2.04389e+06	2.12935e+06	2.13061e+06	2.19347e+06	2.01826e+06
choline	C00114	250799	134365	109681	109939	299617	272494	N/A	111254	181172	180916	139489	554352	224160	231023	152177
4-aminobutyrate	C00334	52976.1	43867.8	27313.5	36422.9	43869	51317.2	33936.5	33934.6	28157	33103.2	23173.6	53797	76975.9	62080	65384.4
dimethylglycine	C01026	N/A	N/A	N/A	N/A	N/A	N/A	N/A	N/A	15965.5	N/A	N/A	N/A	59200.2	N/A	39501
serine	C00065	1.1424e+07	9.37762e+06	6.73561e+06	8.0763e+06	2.4163e+07	1.89031e+07	1.2679e+07	8.12879e+06	9.68955e+06	8.90909e+06	9.37114e+06	1.97221e+07	1.07174e+07	1.18746e+07	1.75099e+07
cytosine	C00380	817454	852225	536651	725338	566522	722545	426636	320660	445026	592841	630850	841589	496668	558886	405554
Creatinine	C00791	1.66636e+06	1.16471e+06	1.33875e+06	1.7685e+06	1.29444e+06	1.70344e+06	6.30274e+06	8.94913e+06	1.15594e+06	5.12556e+06	1.32861e+06	1.26163e+06	1.24535e+06	972735	975749
proline	C00148	2.24712e+08	2.45419e+08	1.71418e+08	2.18053e+08	2.08825e+08	2.69313e+08	1.77987e+08	1.99837e+08	1.40527e+08	2.40867e+08	2.19912e+08	2.04292e+08	1.74696e+08	1.60347e+08	1.47259e+08
indole	C00463	1.22847e+06	1.94147e+06	1.17759e+06	1.08869e+06	1.92557e+06	1.86568e+06	1.18077e+06	1.30887e+06	1.49043e+06	1.73426e+06	1.20055e+06	1.6758e+06	1.89029e+06	929237	1.06107e+06
betaine	C00719	2.40529e+08	2.58895e+08	3.28985e+08	3.0137e+08	3.24365e+08	2.93924e+08	2.23581e+08	1.65637e+08	2.66692e+08	1.87576e+08	2.91283e+08	2.67207e+08	2.7104e+08	3.61589e+08	2.99403e+08
valine	C00183	2.90964e+06	3.53759e+06	2.42444e+06	2.97514e+06	2.95214e+06	3.50316e+06	2.76374e+06	2.5198e+06	1.82447e+06	2.59289e+06	1.95673e+06	2.60261e+06	2.28666e+06	2.01356e+06	1.98709e+06
threonine	C00188	4.04928e+07	5.32694e+07	4.42154e+07	4.45784e+07	6.60584e+07	7.59802e+07	4.50827e+07	4.50641e+07	4.10401e+07	5.17273e+07	4.73304e+07	6.36502e+07	4.87095e+07	5.04537e+07	4.57225e+07
homoserine	C00263	114098	139132	113301	97056.6	114944	144962	58489.8	114341	49584.8	128853	124138	89275.9	88563.2	89068	50483.5
purine	C00465	768788	789142	527155	678211	743775	923961	811065	657057	682960	804288	680546	844971	600918	402237	593020
cysteine	C00491	420258	163314	320561	197823	52295.4	280035	90543.7	22511.8	23103.6	62044.7	N/A	31491.6	593212	482490	212747
creatine	C00300	9.17401e+07	7.01709e+07	7.87826e+07	9.64281e+07	6.88545e+07	8.29006e+07	4.00546e+08	7.16909e+08	6.73196e+07	3.08973e+08	8.66745e+07	7.72281e+07	7.4061e+07	5.693e+07	5.68039e+07
nicotinamide	C00153	3.07819e+08	4.84219e+08	3.53859e+08	4.48133e+08	4.4209e+08	4.98529e+08	5.38511e+08	5.69144e+08	3.19983e+08	3.52105e+08	3.87643e+08	4.11038e+08	3.29024e+08	2.49002e+08	2.78294e+08
Imidazoleacetic acid	C02835	974784	1.15523e+06	1.15358e+06	1.11515e+06	1.29773e+06	1.10244e+06	2.54285e+06	3.38828e+06	947743	3.27314e+06	978189	1.23094e+06	1.2376e+06	1.0259e+06	1.47725e+06
thymine	C00178	136694	261450	221500	315256	25892.9	47473.5	107612	98542.9	80086.6	170836	252873	12919.9	34915.5	28549.8	33050.9
DL-Pipecolic acid	C00408	6.84808e+07	1.08802e+08	7.02569e+07	8.78534e+07	1.00098e+08	1.1264e+08	9.28851e+07	7.11839e+07	7.1235e+07	1.08902e+08	1.03756e+08	1.12475e+08	8.41815e+07	5.64345e+07	7.94178e+07
N-Acetylputrescine	C02714	78413.8	26721.4	25756.8	30229.4	23863.3	63747.3	70953.9	31602.1	51441.4	14597.2	46549.2	32052.3	43809.9	47808.8	54785.2
hydroxyproline	C01157	4.948e+06	4.62911e+06	1.04968e+07	1.03641e+07	3.75652e+06	7.56346e+06	7.85692e+06	1.02691e+07	4.42949e+06	6.02712e+06	1.11089e+07	3.90294e+06	4.93003e+06	7.06694e+06	5.48511e+06
leucine-isoleucine	C00123	7.32012e+07	6.76092e+07	5.32527e+07	6.22558e+07	7.22165e+07	7.31504e+07	7.42463e+07	6.87352e+07	4.55134e+07	6.51195e+07	4.85188e+07	6.55929e+07	6.0437e+07	5.60909e+07	6.39165e+07
ornithine	C00077	1.51678e+07	8.82683e+06	7.80137e+06	9.56223e+06	9.94358e+06	1.26881e+07	6.44904e+06	1.29388e+07	3.63642e+06	6.62047e+06	6.57865e+06	5.63572e+06	1.07614e+07	8.93025e+06	5.92615e+06
asparagine	C00152	1.21908e+07	1.30035e+07	6.94724e+06	1.12823e+07	1.41406e+07	1.4444e+07	1.11873e+07	1.04138e+07	1.05808e+07	1.49324e+07	9.93512e+06	1.46655e+07	9.53078e+06	6.96283e+06	1.02234e+07
aspartate	C00049	9.09879e+06	1.4029e+07	1.17592e+07	1.1627e+07	2.04797e+07	2.08115e+07	1.5311e+07	1.26335e+07	1.21127e+07	1.24302e+07	1.57536e+07	2.38034e+07	1.81489e+07	7.57931e+06	1.02651e+07
adenine	C00147	8.00304e+06	2.15078e+07	1.26022e+07	1.72406e+07	1.34996e+07	1.70394e+07	7.17341e+06	9.24606e+06	8.73219e+06	6.59152e+06	1.48513e+07	1.40195e+07	8.49362e+06	4.85274e+06	6.00428e+06
Methylcysteine	HMDB0002108	8.65411e+06	9.6488e+06	9.17258e+06	1.01619e+07	9.54837e+06	1.38934e+07	1.00934e+07	6.67997e+06	7.79144e+06	7.2311e+06	7.00039e+06	9.95835e+06	1.00115e+07	6.1952e+06	8.04105e+06
homocysteine	C00155	72107.3	110902	75452.9	114126	84753.5	101164	105452	30925.2	56671.7	119228	123981	116591	101016	44809.9	56176.9
methylnicotinamide	C02918	4.18077e+07	3.71504e+07	3.00448e+07	3.14243e+07	4.1159e+07	4.72105e+07	3.32525e+07	3.60149e+07	2.49056e+07	3.24495e+07	3.09509e+07	4.15182e+07	4.26041e+07	3.44457e+07	2.84371e+07
histidinol	C00860	5905.15	N/A	5128.03	N/A	N/A	N/A	N/A	N/A	N/A	N/A	N/A	N/A	N/A	4981.69	N/A
lysine	C00047	4.78766e+06	4.04385e+06	3.34533e+06	3.59197e+06	3.80833e+06	5.0859e+06	5.03741e+06	5.67234e+06	2.43271e+06	4.28417e+06	3.1253e+06	3.25113e+06	3.43883e+06	2.63314e+06	2.84742e+06
glutamine	C00064	4.84806e+07	5.20015e+07	2.07067e+07	2.92516e+07	4.60054e+07	4.61687e+07	5.7223e+07	6.18162e+07	3.60263e+07	4.97612e+07	4.90314e+07	6.1251e+07	3.26076e+07	1.38028e+07	4.82291e+07
O-acetyl-L-serine	C00979	N/A	N/A	2482.59	N/A	2482.74	N/A	N/A	N/A	N/A	5778.8	N/A	N/A	5771.88	N/A	N/A
glutamate	C00025	1.38631e+08	2.1499e+08	1.31695e+08	1.54431e+08	1.86849e+08	1.94086e+08	1.60132e+08	1.28412e+08	1.47005e+08	2.04627e+08	1.85508e+08	1.78291e+08	1.38959e+08	8.38962e+07	1.22961e+08
methionine	C00073	2.6106e+07	1.9114e+07	1.65862e+07	2.01099e+07	1.15259e+07	1.21275e+07	1.41188e+07	1.31502e+07	1.9047e+07	2.25195e+07	1.0708e+07	1.39735e+07	9.66318e+06	9.12726e+06	1.08126e+07
guanine	C00242	3.11256e+06	3.92174e+06	3.66732e+06	3.38412e+06	3.63029e+06	4.78937e+06	3.36146e+06	2.48893e+06	3.20374e+06	4.04897e+06	3.18478e+06	4.2157e+06	4.28465e+06	2.87462e+06	2.20197e+06
histidine	C00135	7.32747e+07	7.97529e+07	5.49975e+07	6.08122e+07	6.15012e+07	6.29923e+07	3.49138e+07	3.04565e+07	5.44306e+07	5.5663e+07	6.49744e+07	7.43285e+07	5.51125e+07	5.5926e+07	4.69405e+07
2-Aminooctanoic acid	HMDB00991	1.89895e+07	1.92423e+07	1.33911e+07	1.1733e+07	1.78629e+07	1.72617e+07	1.20692e+07	1.51755e+07	1.43299e+07	1.48528e+07	1.67141e+07	1.65543e+07	1.25901e+07	1.14094e+07	8.34609e+06
carnitine	C00318	1.43588e+08	1.14869e+08	1.42482e+08	1.26785e+08	1.17972e+08	1.37133e+08	9.98115e+07	8.21411e+07	1.10933e+08	9.81626e+07	1.38856e+08	1.3261e+08	1.35107e+08	1.30521e+08	1.25526e+08
Methionine sulfoxide	HMDB02005	2.86779e+06	1.28732e+06	1.35302e+06	2.08904e+06	1.21605e+06	1.49101e+06	625254	1.42198e+06	1.56809e+06	3.08261e+06	1.08015e+06	2.5526e+06	1.08022e+06	1.16762e+06	999138
phenylalanine	C00079	3.41959e+07	3.30168e+07	2.34627e+07	2.96823e+07	3.00252e+07	3.32776e+07	3.39836e+07	2.73016e+07	2.35413e+07	3.27994e+07	2.41162e+07	3.24303e+07	2.42604e+07	1.44951e+07	2.10737e+07
Pyridoxamine	C00534	N/A	N/A	N/A	N/A	N/A	N/A	N/A	4155.16	N/A	N/A	N/A	N/A	N/A	N/A	N/A
pyridoxine	C00314	N/A	2474.96	N/A	5790.78	N/A	N/A	2463.76	N/A	N/A	N/A	N/A	N/A	N/A	N/A	N/A
1-Methyl-Histidine	C01152	6.43744e+06	5.31832e+06	9.05813e+06	8.90006e+06	3.4846e+06	5.07688e+06	4.30815e+06	3.32502e+06	3.44705e+06	3.00147e+06	1.09125e+07	2.49333e+06	3.41602e+06	5.1563e+06	2.57225e+06
N-acetyl-L-ornithine	C00437	2430.39	N/A	N/A	N/A	N/A	4023.7	N/A	4189.41	4962.84	N/A	56158.8	N/A	N/A	N/A	N/A
arginine	C00062	1.2941e+07	1.74927e+07	8.11512e+06	1.36327e+07	1.79121e+07	2.01558e+07	2.72347e+07	2.03989e+07	1.67009e+07	2.48724e+07	1.36706e+07	2.14404e+07	4.9359e+06	2.83025e+06	1.23478e+07
citrulline	C00327	330964	573641	232557	453902	594140	607272	928275	780172	543255	740839	506243	670441	166902	130739	399142
N-carbamoyl-L-aspartate	C00438	67143.5	123234	83590.2	90097.8	106731	138339	184299	152326	101809	148994	117430	191251	110831	110913	84425.8
glucosamine	C00329	1.18277e+06	521917	481260	447965	347835	308923	558408	334517	238325	423794	240001	253595	101796	166972	128470
tyrosine	C00082	8.42221e+06	9.23705e+06	8.05405e+06	9.95264e+06	9.21164e+06	1.13508e+07	9.78691e+06	7.01285e+06	7.07956e+06	7.04548e+06	6.53192e+06	8.95246e+06	8.27858e+06	6.19495e+06	7.907e+06
Phosphorylcholine	C00588	5.52183e+08	7.36281e+08	4.92901e+08	5.51794e+08	5.27139e+08	8.57768e+08	5.30107e+08	4.75565e+08	3.52035e+08	7.25724e+08	4.26024e+08	5.15994e+08	5.43714e+08	3.41896e+08	2.29888e+08
3-phospho-serine	#N/A	21724.8	22686.1	8387.37	9590.51	32812.6	31977.7	21928.5	32375.6	20180.4	12301.2	15109.8	35335.4	20628.8	27669.1	33098
N6-Acetyl-L-lysine	C02727	1.15444e+07	1.42655e+07	9.48169e+06	1.1272e+07	1.24007e+07	1.63883e+07	2.7311e+07	4.11766e+07	6.90745e+06	2.78594e+07	1.03083e+07	9.22748e+06	8.78284e+06	7.34024e+06	7.29882e+06
Acetyllysine	C02727	1.1048e+07	1.36987e+07	7.17047e+06	1.05012e+07	1.06517e+07	1.52497e+07	2.61956e+07	4.06589e+07	5.53632e+06	2.68266e+07	1.10782e+07	9.43239e+06	8.46116e+06	6.22184e+06	6.75645e+06
N-acetyl-glutamine	HMDB06029	77277.5	50238.7	48687.3	60802.6	47803.7	66554.6	53293.8	65892.6	32287.4	66513.2	34052.9	44806.9	56412.2	62572.6	51962.4
N-acetyl-glutamate	C00624	257223	276877	159022	203663	153972	211170	186175	131697	110546	201234	214448	165828	119226	95841.4	139469
Ng,NG-dimethyl-L-arginine	C03626	7.38559e+07	7.1661e+07	5.34737e+07	6.77008e+07	8.11476e+07	8.04477e+07	1.02164e+08	7.02073e+07	4.66751e+07	7.95972e+07	6.38825e+07	6.92858e+07	5.12861e+07	3.48138e+07	5.75321e+07
Acetylcarnitine DL	C02571	1.6735e+08	1.92694e+08	1.73868e+08	2.20167e+08	1.45238e+08	1.92969e+08	2.17255e+08	2.15889e+08	1.79578e+08	1.85669e+08	1.83047e+08	1.72427e+08	1.78743e+08	1.28395e+08	1.36045e+08
tryptophan	C00078	9.75531e+06	1.03864e+07	5.65876e+06	6.94196e+06	8.95696e+06	8.8996e+06	6.23983e+06	5.55893e+06	6.30859e+06	7.95915e+06	6.21223e+06	8.02285e+06	9.26837e+06	4.34734e+06	4.71946e+06
Kynurenine	C00328	90257.9	143035	38070.1	50396.6	75633.8	135731	28144.7	43048	51211.3	39716.4	43036.8	77799.1	72428.8	33106.4	28871.9
N-acetyl-glucosamine	C00140	343345	322893	224469	360006	304124	315467	207347	235883	195136	257543	272957	268196	339997	194273	432402
Flavone	C15608	32056.1	27736.5	12982.6	25860.9	50050.6	14377.6	28719.8	21893.9	32133.9	12091.1	26713.3	29415.6	19231.7	21985	26568.5
cystathionine	C02291	1.01527e+06	1.30928e+06	1.53112e+06	1.5671e+06	475632	656766	890257	458940	868586	913381	1.06422e+06	571451	288251	260930	394444
5-methoxytryptophan	HMDB02339	28927.7	32539.6	34338.5	32126.7	26552.7	31415.8	33059.5	33240	16984.4	19863.3	33236.8	18555.9	22364.8	36319.8	34734.3
Cystine	C00491	1.21955e+06	5858.2	537583	29521	N/A	1.03907e+06	N/A	2594.7	3919.73	N/A	7322.97	177437	5.40083e+06	5.88602e+06	2.11201e+06
cytidine	C00475	3.81744e+07	4.37018e+07	2.92142e+07	3.66259e+07	3.16401e+07	4.33255e+07	3.33173e+07	2.22255e+07	2.74442e+07	3.72698e+07	3.77173e+07	3.6956e+07	3.62083e+07	2.66705e+07	2.99453e+07
biotin	C00120	334250	291832	285642	223367	314925	327904	223414	179026	168353	267302	231975	260366	231498	264221	191354
deoxyadenosine	C00559	36581.9	12389.9	12230.9	18150.8	11021.2	17330.7	19578	N/A	4112.91	6227.42	4959.93	13897	33184.5	51506.8	4981.89
Glycerophosphocholine	C00670	2.41794e+07	1.29755e+07	1.12385e+07	8.87519e+06	2.5078e+07	2.36757e+07	1.20264e+07	1.52888e+07	9.09246e+06	1.59482e+07	9.53356e+06	4.16862e+07	2.02186e+07	1.53944e+07	8.05562e+06
acadesine	D02742	272561	618766	466459	609980	18212.6	24029.2	297776	198845	145475	424659	549376	12471.8	62923.5	10804.1	9300.47
D-glucosamine-6-phosphate	C00352	4.16392e+06	1.12395e+06	1.87095e+06	1.22806e+06	1.70138e+06	1.25316e+06	3.58948e+06	2.13475e+06	706094	4.05013e+06	1.14736e+06	930633	501767	596803	246232
D-glucosamine-1-phosphate	C00352	24426.8	24799.7	26289.2	27143.5	18666.1	60992.3	31973.1	12639	13965.9	38695	28024.6	33679.1	32264.8	90181.3	14887.7
thiamine	C00378	7134.19	3.48361e+06	1.11421e+07	5.36389e+06	6.87145e+06	6.45842e+06	5.26679e+06	5.42705e+06	5.80291e+06	3.35312e+06	8.07667e+06	453071	6.89928e+06	4.95465e+06	1.59471e+06
S-ribosyl-L-homocysteine	C03539	3201.98	N/A	N/A	7253.69	N/A	N/A	N/A	2464.68	N/A	N/A	N/A	3845.11	N/A	N/A	N/A
deoxyguanosine	C00330	105605	93168.6	79238.6	104786	78970.1	118488	119319	96417.7	73445	109334	80906.4	123192	140022	166647	107138
adenosine	C00212	2.0966e+07	7.28099e+06	1.27717e+07	8.03905e+06	6.36239e+06	6.99525e+06	2.84598e+06	2.60925e+06	7.38656e+06	2.10126e+06	1.07347e+07	1.4944e+07	1.3875e+07	4.25076e+06	1.35034e+06
1-Methyladenosine	C02494	257446	97677.2	132559	177204	91073.3	129922	87512.6	99187.1	75318	110106	139103	109273	90250.7	95986.3	81113
guanosine	C00387	1.5334e+06	253836	745625	282290	425731	499568	289111	559407	910979	398227	440862	657866	2.08201e+06	1.8951e+06	788616
L-arginino-succinate	C03406	1.99193e+06	1.9287e+06	1.21641e+06	1.53902e+06	3.32296e+06	2.95716e+06	2.53049e+06	1.57373e+06	3.09573e+06	3.07624e+06	2.94088e+06	5.65466e+06	1.16801e+06	600588	4.19228e+06
S-methyl-5-thioadenosine	C00170	N/A	6.60235e+06	N/A	4.11108e+06	4.90356e+06	5.06924e+06	4.83722e+06	8.25608e+06	3.71303e+06	6.64485e+06	4.55742e+06	5.13518e+06	3.86591e+06	2.63674e+06	1.68223e+06
7-methylguanosine	HMDB01107	300610	272154	292304	248407	257541	289810	209398	205331	148856	251118	352146	181692	255873	228500	163092
dCMP	C00239	575373	605963	703944	669789	839562	898122	633593	651256	633711	666860	911662	993420	640077	555303	701838
glutathione	C00051	4.40119e+06	2.52652e+07	3.77595e+06	1.03553e+07	1.01274e+07	4.79059e+06	1.72271e+07	1.09742e+07	6.95539e+06	1.35704e+07	9.04543e+06	2.35086e+06	899054	378619	926187
dTMP	C00364	227091	346378	346198	287664	313395	480939	276162	310001	241129	248081	413511	266643	191505	61086.1	119419
CMP	C00055	6.56864e+06	1.0639e+07	7.88955e+06	8.86799e+06	9.08742e+06	9.58544e+06	1.06028e+07	1.06833e+07	7.81816e+06	1.08147e+07	1.47794e+07	8.70425e+06	7.47107e+06	3.92635e+06	5.70941e+06
UMP	C00105	4.717e+06	1.44085e+07	6.2771e+06	1.19176e+07	6.33414e+06	1.19063e+07	1.49835e+07	1.09571e+07	6.17403e+06	1.18871e+07	2.02111e+07	1.02282e+07	3.81181e+06	1.37692e+06	3.89851e+06
dAMP	C00360	2.41564e+06	1.8846e+06	2.13992e+06	1.7484e+06	1.66462e+06	2.49702e+06	1.33215e+06	1.64558e+06	1.17539e+06	1.16102e+06	1.61979e+06	1.97872e+06	2.91706e+06	2.35553e+06	1.44369e+06
Nicotinamide ribotide	C00455	6194.87	N/A	4145.45	4999.14	N/A	5784.84	N/A	7448.19	N/A	N/A	6606.19	11624	5679.82	6530.94	4925.06
aminoimidazole carboxamide ribonucleotide	C04677	1.5304e+06	2.81938e+06	3.76065e+06	4.27282e+06	120457	299304	1.6476e+06	1.42253e+06	1.08551e+06	2.63627e+06	4.31219e+06	117250	349256	71172	112464
thiamine-phosphate	C01081	56893.3	68761.9	99272.7	83930.7	90305	41442.8	104276	203189	59449.8	55965.6	39516.7	44898	213628	144184	99613
dGMP	C00362	89866	86465.8	84954	83543.2	89367.9	110090	37758.3	74067.7	57092.5	38563.1	112506	62903.1	70396	53363.4	47169.7
AMP	C00020	1.74583e+08	4.87156e+08	3.12282e+08	4.61177e+08	3.61831e+08	3.53502e+08	9.47899e+07	1.79352e+08	1.71956e+08	9.61401e+07	4.65541e+08	2.9421e+08	1.18921e+08	6.15133e+07	1.0039e+08
IMP	C00130	6.60172e+07	1.56655e+08	6.74137e+07	1.241e+08	1.21512e+08	2.11339e+08	3.4894e+08	3.23021e+08	1.01363e+08	3.51142e+08	1.51796e+08	1.80219e+08	4.72058e+07	1.29078e+07	6.26068e+07
S-adenosyl-L-methioninamine	C01137	N/A	N/A	1656.09	N/A	N/A	N/A	N/A	N/A	N/A	N/A	N/A	N/A	N/A	N/A	N/A
GMP	C00144	5.09881e+07	1.02159e+08	6.79894e+07	8.58071e+07	8.61301e+07	1.03923e+08	7.58822e+07	5.60103e+07	5.39423e+07	9.95305e+07	8.1892e+07	8.80106e+07	3.51332e+07	1.33441e+07	3.21148e+07
xanthosine-5-phosphate	C00655	36817.7	66694.4	97638.6	105944	50471.8	95241.9	73656.3	102640	48840.6	96829	87980.3	24188.5	71084.7	49668.6	45520.1
riboflavin	C00255	142605	157280	97713.1	105054	151506	164585	115496	109284	68009.9	117577	99896.1	80256.9	93316	33933.9	93328.9
S-adenosyl-L-homoCysteine	C00021	1.64692e+06	1.82527e+06	1.46382e+06	1.44848e+06	1.34409e+06	1.37608e+06	1.09302e+06	1.1544e+06	946980	1.2857e+06	2.3233e+06	1.17615e+06	945798	638450	690793
S-adenosyl-L-methionine	C00019	4.40199e+06	7.70579e+06	3.94465e+06	5.67248e+06	6.88874e+06	7.66696e+06	5.66553e+06	6.18027e+06	3.47552e+06	6.70883e+06	6.07982e+06	5.19119e+06	4.65891e+06	1.80236e+06	1.77664e+06
folate	C00504	49671.6	13240	27315.3	20700	18214.2	14066.7	17381.5	15638.1	21520.2	19031.9	9826.44	10753.1	9102.36	11569.3	8283.47
7,8-dihydrofolate	C00415	309137	344672	124107	171406	93536.5	113414	158143	83614.7	126560	96031	156532	45524.7	120886	34761.8	124649
5-methyl-THF	C00440	367014	417601	441214	432870	753247	507593	813661	386208	484202	890174	170352	618360	222767	127495	309809
Diiodothyronine	HMDB00582	N/A	N/A	N/A	N/A	N/A	N/A	N/A	N/A	N/A	N/A	2482.6	4899.4	N/A	N/A	8272.54
glutathione disulfide	C00127	1.07592e+07	3.54811e+07	1.74218e+07	2.72674e+07	3.63179e+07	4.53002e+07	3.65689e+07	2.75349e+07	2.38187e+07	3.27771e+07	3.78308e+07	4.34339e+07	8.21926e+06	882257	1.32249e+07
NAD+	C00003	128178	318986	274984	282452	353594	336427	160702	134933	260141	297341	376101	435821	660087	425075	212781
NADH	C00004	86931.8	106803	57110.8	61257.9	100999	75316.4	57968.4	59593.9	73587.5	105138	125868	53801.1	75331.9	38078.9	30621
dephospho-CoA	C00882	12854.1	33300.9	14911.9	23764.7	5675.44	11614.8	9967.9	16778.9	3290.6	N/A	23211.3	10785.1	4101.95	3309.51	3301.26
NADP+	C00006	12401.6	38887.3	28140	44603	34760.3	24937.2	28051.6	40534.3	24093.8	44696.2	47673.6	39071.4	40574.3	17373.6	19043.8
NADPH	C00005	11587.1	19030.3	37184.8	14070	14903.5	32274.2	35696.8	27302.2	19864.3	38871.3	31465.3	38893.6	9103.98	2473.24	4966.3
coenzyme A	C00010	35584.7	421611	37245.2	100358	121230	36470.1	163611	72626.9	54801.7	138221	93135.7	31466.1	16431.3	14022.4	7563.66
FAD	C00016	913303	1.08549e+06	879440	794131	854401	956718	1.13843e+06	1.58868e+06	985762	1.34219e+06	1.36548e+06	1.34079e+06	973699	476534	884144
acetyl-CoA	C00024	5461.83	5439.06	18201.6	20855.6	10372.7	68761.8	8808.07	16453.1	8937.57	7905.53	26819.8	72508.1	28676.7	16386.3	19850.9
propionyl-CoA	C00100	1656.09	3311.78	4138.72	13242.5	2807.45	3309.41	1656.09	4965.5	4965.5	N/A	1575.97	9116.11	4131.78	N/A	4136.03
acetoacetyl-CoA	C00332	N/A	15727.8	11584.8	4221.09	N/A	7431.8	14975.6	N/A	N/A	N/A	N/A	N/A	N/A	1654.61	1660.62
malonyl-CoA	C00083	3311.99	4963.23	2482.89	3309.73	3309.6	4136.06	5792.31	4127.84	4138.68	N/A	N/A	5792.49	4965.78	N/A	3309.37
Succinyl-CoA-posi	C00091	2088.2	3318.74	N/A	2482.75	3300.36	9101.51	11585.3	N/A	8275.27	10758	9102.03	6621.54	4138.94	5792.07	N/A
sarcosine	C00213	2.70786e+07	2.46988e+07	2.40954e+07	2.618e+07	2.96544e+07	3.39893e+07	3.90585e+07	4.89661e+07	2.12827e+07	4.34593e+07	2.68397e+07	2.75202e+07	2.8942e+07	2.31084e+07	1.90332e+07
putrescine	C00134	168477	265145	103419	158021	195936	345460	293904	280936	145496	234357	72802.8	206736	353642	479565	350553
spermidine	C00315	252722	266934	336913	219938	251117	168268	276433	157500	528813	201683	225234	162497	307677	575592	470085
spermine	C00750	2.24345e+06	1.92072e+06	3.196e+06	2.17225e+06	1.76912e+06	2.04356e+06	1.27318e+06	2.05055e+06	5.59465e+06	1.25559e+06	4.88589e+06	1.40431e+06	2.7586e+06	3.92205e+06	2.39074e+06
N-acetyl spermine	C02567	58882.4	127829	77502.2	51842	60523.1	45859.1	72658.9	73895.9	55514.8	71734.2	16838.9	23367.4	44761	131635	137864
N-acetyl spermidine	C00612	15228.3	11581.3	22396.1	44235.1	18040.3	19860.6	33304.7	60441.8	19195.8	8137.31	20453.9	39744	N/A	77286.5	87038.4
Nicotinamide Riboside	C03150	30696.9	58594.6	102206	109715	21070	24002	34838.5	19661.1	18957.1	43021.8	38768.7	10577.4	11238.2	11401.4	10956.1
Adenylosuccinate	#N/A	5792.07	N/A	4950.08	N/A	4962.87	6619.09	N/A	6649.44	4145.57	N/A	N/A	4965.05	7448.69	N/A	5794.26
cholesterol	C00187	1.38019e+07	2.299e+07	1.19305e+07	1.65723e+07	4.29822e+07	1.4459e+07	2.18397e+07	1.32247e+07	1.86984e+07	1.09258e+07	5.68155e+07	1.36527e+07	1.27455e+07	2.38378e+07	1.93242e+07
L-arginino-succinate	C03406	1.98197e+06	2.10796e+06	1.15189e+06	1.43464e+06	2.5591e+06	2.89792e+06	1.99976e+06	1.17642e+06	3.36352e+06	2.78103e+06	2.63574e+06	4.038e+06	1.01544e+06	452127	4.29152e+06
phosphocreatine	C02305	98538.6	51898.5	80671.2	61892	60718	67253.7	61019.1	115479	38103.4	63118.7	48464	59398.5	98138.3	68251.1	47758.9
retinoic acid	C00777	10402.9	4894.48	6135.95	12391.8	N/A	8076.18	15525.5	5664.23	6827.43	13562.6	8689.63	13048.7	4330.01	8689.75	22345.4
N-acetyl-L-alanine	C01073	8.99168e+07	7.19105e+07	7.93082e+07	9.70697e+07	8.00274e+07	9.04415e+07	3.91538e+08	6.63729e+08	7.05879e+07	3.21816e+08	8.56065e+07	7.4446e+07	7.29576e+07	6.58842e+07	6.07357e+07
HMG-CoA	C00356	4138.93	N/A	N/A	N/A	N/A	N/A	4138.99	N/A	N/A	N/A	2482.86	N/A	N/A	N/A	N/A
cysteine sulfinate	C00606	9931.31	N/A	6655.68	N/A	N/A	10758.5	N/A	N/A	N/A	N/A	N/A	N/A	47106.5	46524.1	11585.2
N-acetyl-aspartylglutamic acid	C12270	652047	226300	58799.8	93562.2	810296	100187	586554	1.70001e+06	622026	702792	116746	99359.6	1.09754e+06	630326	154838
N-acetyl-L-aspartic acid	C01042	171461	146445	114986	172723	132495	141586	172367	174775	66257.5	141639	231937	97709.8	118424	86845.1	55296.3
mevalonate	C00418	N/A	3082.78	N/A	4936.28	N/A	1876.02	2482.54	N/A	3730.57	3103.23	7455.27	N/A	3801.46	N/A	2480.85
glyoxylate	C00048	11923	16956.1	10502.6	19504.2	20622.3	15087.4	16051.5	11503.1	14381	6883.57	13859.1	16291.4	12822.3	9265.4	27371.6
glycolate	C00160	8264.91	4972.52	6929.18	12378.6	9110.63	13238.5	9867.68	11593.2	12411.8	9789.02	7476.93	4953.79	7436.33	13368.3	9108.31
pyruvate	C00022	4965.48	7452.39	2473.66	N/A	2486.77	N/A	4934.81	5050.24	2474.57	2486.87	N/A	4138.94	N/A	N/A	N/A
lactate	C00186	4.78561e+06	5.11858e+06	5.20142e+06	5.24952e+06	4.35371e+06	4.92906e+06	4.5984e+06	5.56595e+06	2.85203e+06	4.54049e+06	4.11537e+06	4.06279e+06	3.72995e+06	4.00418e+06	3.28454e+06
2-oxobutanoate	C00109	56705.9	84482.3	70598.7	124142	103312	102026	73699.6	68456.7	61022.4	98109.3	103209	132117	97306.3	72636.9	101974
acetoacetate	C00164	72407.5	33201.5	74703.5	49218.2	66404.2	109268	70534.5	47812.6	77474	67116.2	82122	111056	89321	78471.2	80140
glycerate	C00258	24825.2	50490.4	26481.7	40558	76980.7	76156.3	67049	46354.7	40551.9	48843.8	29783.5	69627.8	34743.7	47181.3	72842.1
uracil	C00106	3.18205e+06	2.32138e+06	1.87232e+06	2.49069e+06	1.99816e+06	2.60738e+06	2.14171e+06	1.99363e+06	1.24576e+06	2.21184e+06	1.47533e+06	1.60563e+06	1.90497e+06	1.44503e+06	1.73835e+06
fumarate	C00122	1.00353e+06	1.52301e+06	1.52189e+06	1.4438e+06	1.6097e+06	1.65934e+06	1.59113e+06	1.48723e+06	1.11413e+06	1.60555e+06	1.54588e+06	1.57102e+06	1.15755e+06	1.01749e+06	1.07686e+06
Maleic acid	C01384	992833	1.45897e+06	1.34686e+06	1.31463e+06	1.52456e+06	1.63617e+06	1.35491e+06	1.32682e+06	1.11492e+06	1.66153e+06	1.49726e+06	1.54132e+06	1.289e+06	1.10477e+06	1.16592e+06
2-keto-isovalerate	C00141	1.00507e+06	1.43161e+06	1.41825e+06	1.35758e+06	1.45357e+06	1.49426e+06	1.41315e+06	1.32781e+06	1.04013e+06	1.52508e+06	1.59404e+06	1.47426e+06	1.15272e+06	935239	986378
Guanidoacetic acid	C00581	246641	503326	82964	326226	52673.1	78741.3	284294	240954	221070	266182	221058	250043	157284	129133	197844
succinate	C00042	103949	105665	79732.6	68695.6	68272.1	88039.8	40272.6	90501.5	72389.8	73738.3	171847	104662	114482	140265	101804
Methylmalonic acid	C02170	94558.4	132871	86190.8	75358.8	93992.3	134361	71719.3	140575	92699.1	85347.5	176542	132998	143454	151419	113021
3-S-methylthiopropionate	C08276	N/A	N/A	N/A	N/A	N/A	N/A	N/A	N/A	N/A	N/A	N/A	N/A	N/A	N/A	N/A
nicotinate	C00253	20573.8	18196.9	17334.6	20802.2	18633.6	26480.7	19856.3	21908.2	19860.2	17120	23689.6	21860.1	38736.6	18286.4	39061.1
taurine	C00245	3.67672e+07	3.89766e+07	4.32719e+07	4.14143e+07	3.93095e+07	4.22001e+07	4.4479e+07	4.7513e+07	2.96998e+07	3.57286e+07	4.52049e+07	3.40595e+07	3.67581e+07	2.85264e+07	2.8673e+07
Pyroglutamic acid	C01879	153691	114446	150394	111144	133667	168622	145410	117325	106628	154883	141012	215932	241620	217927	141515
Citraconic acid	C02226	876283	1.23599e+06	865351	1.00725e+06	991555	886765	813407	673787	772180	689755	1.07732e+06	991801	1.01012e+06	1.36848e+06	1.16419e+06
2-ketohaxanoic acid	HMDB01864	31974.3	88038	45548	65843.3	69896.8	66219.1	65686.7	50768	61579	51092.7	61761.3	91084.6	81364.4	51365.5	73896.4
N-Acetyl-L-alanine	C01073	1.25154e+06	761549	927957	1.05508e+06	735016	888625	7.85927e+06	1.18727e+07	614362	5.19607e+06	1.16464e+06	756476	708298	603473	639234
oxaloacetate	C00036	111134	119289	93300.4	118612	72369.6	73399	65303.1	105626	132599	113660	130232	147424	109884	80753.9	125468
Hydroxyisocaproic acid	HMDB00746	31321.8	37370.2	17874.1	18303.2	26440.9	25037.7	19592.9	19063.7	23907	33845	13640.9	15096.3	17376.6	13359.9	21020.5
malate	C00149	5.62925e+06	8.4234e+06	9.65456e+06	8.43743e+06	8.8024e+06	8.81736e+06	9.29738e+06	8.53233e+06	5.46503e+06	1.01413e+07	8.89013e+06	9.07547e+06	5.6249e+06	6.02216e+06	6.45279e+06
hypoxanthine	C00262	4.87039e+07	4.6028e+07	4.67057e+07	4.73311e+07	5.31095e+07	6.02551e+07	5.1719e+07	4.3035e+07	3.26213e+07	3.57247e+07	3.95306e+07	4.5988e+07	5.37386e+07	4.61178e+07	3.54642e+07
anthranilate	C00108	774596	681728	747861	756802	758591	792559	701148	573395	565433	539438	599436	745211	839624	665380	506149
p-aminobenzoate	C00568	782363	753302	693336	671282	851958	910496	693008	663410	557684	602445	613034	625431	845789	617247	547510
p-hydroxybenzoate	C00156	348081	219783	221067	247296	252670	90618.1	212698	262818	188766	161445	244474	319620	367479	491575	661222
acetylphosphate	C00227	1.55624e+06	1.51503e+06	1.22842e+06	1.67214e+06	1.60116e+06	1.67667e+06	3.13397e+06	2.29562e+06	1.5171e+06	3.50373e+06	1.45123e+06	1.71977e+06	1.82573e+06	1.33387e+06	1.55466e+06
Carbamoyl phosphate	C00169	3.9885e+07	5.97022e+07	4.31605e+07	4.62719e+07	4.35031e+07	5.41953e+07	4.0869e+07	4.15372e+07	2.67547e+07	4.58279e+07	4.7894e+07	4.37527e+07	4.4518e+07	2.62373e+07	2.90843e+07
a-ketoglutarate	C00026	388592	467716	153306	276633	607556	406967	629511	650199	406478	441669	427844	656578	325637	223732	556804
Phenylpropiolic acid	HMDB00563	859549	994510	380869	479442	792849	837909	1.20383e+06	1.04528e+06	725567	824204	468612	1.17116e+06	566795	346888	1.08589e+06
2-oxo-4-methylthiobutanoate	C01180	48638.3	56205.5	36934.8	41135.9	72141.1	66212.8	97616.3	50466.7	64139.9	109672	49656.4	115739	83033.4	85428.4	63407
2-Hydroxy-2-methylbutanedioic acid	C02612	198788	256509	186384	179834	150773	190049	152637	115081	203362	176055	185275	180126	209808	168078	235385
3-methylphenylacetic acid	HMDB02222	11653.3	16459.4	11581.9	15731.6	11596.7	12425.5	14070.9	7355.5	10763.5	8278.74	10648.6	10016.1	12404	11499.3	10652.2
xanthine	C00385	3.279e+07	3.21884e+07	3.01607e+07	3.17924e+07	3.68181e+07	2.94419e+07	2.78479e+07	2.68815e+07	2.38093e+07	2.39365e+07	2.21456e+07	2.6471e+07	3.61678e+07	3.44375e+07	3.84378e+07
Hydroxyphenylacetic acid	C05852	22346.6	24674.5	10650.9	25671.7	31445.4	19715.4	19663.1	20794.8	22864.4	10461.6	17235.7	14079.2	30039.8	13753.5	18031.1
2,3-dihydroxybenzoic acid	C00196	33816.8	39173.4	47561.1	24925.6	34410.6	27262.5	34210.3	46133.9	24164.4	27819.1	21264.1	19678.1	61220.9	27898.2	45146.8
orotate	C00295	161134	211475	138428	162467	132374	133986	171994	119998	199674	131380	206739	184195	158567	172263	183189
dihydroorotate	C00337	104585	238429	220334	219352	259300	83459.1	54984	265875	162218	61435.6	139194	56663.7	135928	74523.6	97577.1
allantoin	C01551	417595	331308	335446	318080	405953	453470	444979	409249	173763	288231	463195	240165	405983	406777	262507
Aminoadipic acid	C00956	290009	453884	390429	431605	379409	378498	364633	319645	338463	309711	527923	329335	250057	258264	279874
Indole-3-carboxylic acid	HMDB03320	477272	857135	293442	394869	533891	600488	405863	239265	495339	471697	362000	538118	421493	298048	466813
phenylpyruvate	C00166	38595.9	28336.3	18394.3	15066.8	41643.6	90216.6	N/A	6274.8	37867.9	43684.8	25092.2	25315.7	34794.7	41422.4	12777
Atrolactic acid	HMDB00475	3236.69	N/A	1655.26	N/A	N/A	N/A	N/A	3304.08	N/A	N/A	2899.91	N/A	N/A	4137.71	N/A
Phenyllactic acid	C01479	110097	110105	79463.9	82779.6	134121	118384	122515	98208.4	106798	111027	81129.4	87548.5	91891.6	51999.3	85153.6
quinolinate	C03722	291508	128643	172834	154732	138136	92261.4	126988	99183.1	111626	109489	92905.2	87459.7	104647	145591	110763
phosphoenolpyruvate	C00074	69013.7	40975	29370.2	45221.1	26635.7	34017.3	48650.8	1.02716e+06	106885	56481.4	54264.9	55244.6	297749	186131	83095.4
Uric acid	C00366	4.08012e+06	2.60564e+06	4.26932e+06	2.48373e+06	4.3818e+06	3.70744e+06	3.17578e+06	2.35921e+06	2.28318e+06	2.12517e+06	2.72209e+06	3.04376e+06	5.53583e+06	5.43408e+06	5.84337e+06
dihydroxy-acetone-phosphate	C00111	2.36756e+06	2.27927e+06	2.16713e+06	3.27374e+06	3.29235e+06	3.47526e+06	4.16277e+06	7.22769e+06	1.69412e+06	3.95718e+06	1.7694e+06	2.61613e+06	2.36723e+06	1.90954e+06	2.23118e+06
D-glyceraldehdye-3-phosphate	C00118	2.84233e+06	2.44826e+06	2.48395e+06	3.43001e+06	3.61502e+06	3.37661e+06	4.83913e+06	9.02131e+06	2.11383e+06	4.76595e+06	2.1078e+06	2.67156e+06	3.21686e+06	2.148e+06	2.38113e+06
sn-glycerol-3-phosphate	C00093	350335	646275	755344	715399	380871	657908	377941	639245	378663	758300	733623	285815	494427	277077	333516
shikimate	C00493	N/A	N/A	N/A	N/A	N/A	N/A	N/A	N/A	N/A	N/A	N/A	N/A	N/A	N/A	N/A
aconitate	C00417	190966	230469	227237	199531	203946	183295	154092	184842	145058	179177	235647	174506	201810	244821	224359
allantoate	C00499	47389.1	96359.2	194229	112748	175564	179797	110280	210323	79438.8	95310.1	67174.8	66962	146573	64769.7	94761.9
Ascorbic acid	C00072	1.10162e+07	2.47116e+07	1.34349e+07	1.86718e+07	1.25718e+07	1.08085e+07	1.37196e+07	1.38659e+07	1.27652e+07	1.48806e+07	1.83041e+07	1.77098e+07	1.20164e+07	4.40007e+06	1.07349e+07
2-Isopropylmalic acid	C02504	2.94656e+07	6.94105e+07	3.86592e+07	5.72572e+07	3.70591e+07	3.14218e+07	3.86474e+07	3.71037e+07	3.98064e+07	4.54463e+07	5.5685e+07	4.68611e+07	3.43103e+07	1.3367e+07	3.23557e+07
N-carbamoyl-L-aspartate	C00438	1.34529e+06	1.50442e+06	1.09464e+06	1.2988e+06	1.16023e+06	1.33411e+06	723296	793988	779301	911873	866594	876631	777035	824731	529050
Pyrophosphate	C00013	3.96176e+06	5.40318e+06	4.38106e+06	5.3744e+06	5.53609e+06	5.77952e+06	5.27757e+06	5.3516e+06	3.42339e+06	4.30749e+06	4.83261e+06	4.12407e+06	4.0921e+06	1.90716e+06	2.05863e+06
glucono-?-lactone	C00198	19856.8	32278.3	9839.51	26487.5	16245	28963.3	49629	25719.9	19852.2	27721.3	18908.1	17281.9	19859.9	11584	22336.2
myo-inositol	C00137	4.61475e+07	4.11129e+07	4.88363e+07	4.43861e+07	5.29056e+07	5.05282e+07	3.95116e+07	4.69601e+07	3.22158e+07	6.35119e+07	5.65501e+07	6.12737e+07	6.4875e+07	4.28098e+07	4.01698e+07
hydroxyphenylpyruvate	C01179	29049.4	16543.1	17124.3	2622.27	14802.5	25989.1	7056.27	8997.93	6971.59	8138.75	6664.91	2238.85	7332.5	9541.7	10648.7
homocysteic acid	C16511	27341.9	24773.7	14083.4	17521.2	24583.6	24808.5	24908.5	34055.8	31006	25972.8	25815.5	31295.1	19845.1	19147.3	27328.3
4-Pyridoxic acid	C00847	87647.4	164587	210375	213517	212119	102547	208709	190957	209677	109961	164001	97027.8	177603	316577	223005
3-phosphoglycerate	C00197	157850	132625	160078	85768.3	50617	94640	161804	2.12591e+06	112069	166545	107519	85682.1	573141	489787	193865
Indoleacrylic acid	HMDB00734	232147	303173	299124	369304	312433	341198	329903	342580	315849	344878	347253	334787	299374	411070	329494
Kynurenic acid	C01717	124569	107844	92902.6	103187	92462.1	57335.1	82434	51266.7	81692	107728	88645.5	83930.4	68762.7	58481.9	91380.8
citrate-isocitrate	C00158	2.3384e+07	2.33238e+07	2.16999e+07	2.14216e+07	2.20914e+07	1.71852e+07	1.62212e+07	1.82036e+07	1.94494e+07	1.80058e+07	2.89764e+07	2.39468e+07	2.23966e+07	3.34796e+07	2.47747e+07
isocitrate	C00311	75447.5	90451.8	73231.6	89077.3	88638.7	123123	76885.6	95861.6	77977.8	85973.7	125392	125281	104579	101792	111925
citrate	C00158	6.12713e+06	7.47953e+06	6.18054e+06	6.48832e+06	5.45105e+06	5.83072e+06	5.21242e+06	5.29114e+06	5.17422e+06	5.24816e+06	7.8961e+06	7.02021e+06	6.62391e+06	6.14952e+06	7.80798e+06
2-dehydro-D-gluconate	C00629	27295.4	20689.5	20676.2	14070.3	36414	20655.9	31558.8	32280.1	14001.4	14894.4	50488.2	17381	32276.3	42219.4	39723
D-gluconate	C00257	396278	578170	375253	405157	449359	488457	498720	392715	535008	493636	470016	457076	409558	379414	423704
D-erythrose-4-phosphate	C00279	3.55437e+06	3.86897e+06	2.7947e+06	3.45969e+06	4.30407e+06	3.3486e+06	7.71756e+06	4.9082e+06	3.45223e+06	9.71425e+06	3.26774e+06	4.04353e+06	3.46973e+06	2.78651e+06	4.46956e+06
Xanthurenic acid	C02470	344893	216979	227295	225265	211823	241378	193241	156610	160406	232900	194327	235098	254051	154337	142124
lipoate	C00725	N/A	N/A	N/A	N/A	N/A	N/A	N/A	N/A	N/A	4974.85	N/A	N/A	N/A	N/A	N/A
D-glucarate	C00818	38804.2	40552.3	26470.9	41381.5	36295.4	45517.4	42215.6	25767.2	40559.8	34475.1	46337.9	37914.9	47178.7	35596.6	43031.9
deoxyribose-phosphate	C00673	63554.5	56255	60220.6	63866.8	80277	119920	131458	95414.7	54474.7	75899.6	62199.8	86616.7	79258.7	75430.8	151385
pantothenate	C00864	5.50078e+06	1.0364e+07	1.41536e+06	2.08198e+06	4.0026e+06	7.14376e+06	1.18158e+06	1.32163e+06	3.9123e+06	4.75439e+06	1.69194e+06	2.86422e+06	3.8333e+06	882926	916215
prephenate	C00254	N/A	N/A	N/A	N/A	N/A	N/A	N/A	N/A	N/A	N/A	N/A	3309.35	N/A	N/A	N/A
deoxyuridine	C00526	11587.2	7125.67	14069.3	9920.81	10013.9	13411.8	9908.52	11632.8	18194.7	22718.1	23175.5	16051.4	17382.8	17360.2	17379.5
ribose-phosphate	C00117	3.17589e+06	2.1909e+06	3.11035e+06	2.84681e+06	2.7346e+06	3.25458e+06	4.07837e+06	6.86078e+06	2.61979e+06	3.79805e+06	1.94732e+06	2.59098e+06	3.49671e+06	2.16668e+06	2.01763e+06
thymidine	C00214	3317.79	N/A	3325.77	N/A	N/A	N/A	N/A	N/A	N/A	N/A	N/A	N/A	N/A	N/A	N/A
uridine	C00299	3.92764e+06	5.85252e+06	4.8053e+06	5.82369e+06	2.96416e+06	4.78369e+06	4.54331e+06	2.29784e+06	3.93855e+06	6.11179e+06	5.24127e+06	3.7246e+06	3.44101e+06	2.41597e+06	3.35246e+06
deoxyinosine	C05512	317166	371653	169819	213450	344601	360153	329258	229372	209448	273581	217778	282159	247338	386594	236686
shikimate-3-phosphate	C03175	N/A	N/A	N/A	N/A	N/A	N/A	N/A	N/A	N/A	N/A	N/A	N/A	N/A	N/A	N/A
D-glucono-?-lactone-6-phosphate	C01236	64700.2	40558.1	19057.3	32608.3	66930.1	45196.2	65507.8	75683.9	25239.4	61239.2	55005.8	55111.6	51904.4	35774.3	52616.6
hexose-phosphate	C05345	2.3746e+07	2.24282e+07	1.51535e+07	1.98896e+07	2.08385e+07	1.91879e+07	4.67744e+07	6.20108e+07	1.7477e+07	5.56968e+07	1.82462e+07	2.32903e+07	2.00518e+07	1.60882e+07	2.33342e+07
glucose-1-phosphate	C00103	2.92592e+06	2.48007e+06	2.07453e+06	2.37522e+06	2.27685e+06	2.23584e+06	5.67967e+06	6.36208e+06	2.40976e+06	6.99321e+06	1.9195e+06	2.44352e+06	2.33202e+06	1.77293e+06	2.66301e+06
glucose-6-phosphate	C00668	9.0845e+06	1.04258e+07	6.80492e+06	8.50941e+06	9.53083e+06	8.34879e+06	2.25376e+07	2.7609e+07	7.62365e+06	2.6923e+07	8.02075e+06	1.0267e+07	8.59059e+06	6.59767e+06	1.06395e+07
fructose-6-phosphate	C05345	8.65019e+06	8.4105e+06	5.34935e+06	7.24181e+06	8.62325e+06	7.18927e+06	1.79716e+07	2.26419e+07	6.72092e+06	2.11352e+07	7.22668e+06	8.73779e+06	7.30033e+06	5.73344e+06	8.53537e+06
1,3-diphopshateglycerate	C00236	6629.57	4124	8278.73	7453.56	4138.58	7441.6	14133.3	17037	6618.77	3220.68	4848.04	5777.66	14782.7	4958.75	11587.9
2,3-Diphosphoglyceric acid	C01159	N/A	2478.78	14065.1	3309.69	2478.07	3299.98	2482.78	26484.3	8274.18	4965.49	2394.71	9099.3	13565.4	19042.3	9930.64
S-ribosyl-L-homocysteine	C03539	9807.61	27972.7	10753.4	4963.33	11582.2	3392.63	11683	7405.19	3313.6	8271.96	19029.7	9000.65	6625.1	5796.16	2482.64
inosine	C00294	8.7301e+07	2.94673e+07	5.19085e+07	3.28423e+07	3.99259e+07	5.08238e+07	5.35732e+07	7.77192e+07	5.35226e+07	4.29468e+07	2.2939e+07	4.60451e+07	6.67974e+07	5.32295e+07	3.79363e+07
6-phospho-D-gluconate	C00345	61356.7	96518.4	41888	54758.9	49515.5	61947.4	134823	150154	62468.8	238078	60730.2	63721.7	48828.2	9104.21	33930.1
xanthosine	C01762	752640	943739	815294	821186	971428	878929	943481	290995	612194	744247	539069	654556	682047	771196	886099
D-sedoheptulose-1-7-phosphate	C05382	5.15324e+06	3.7061e+06	3.58259e+06	3.72146e+06	4.49401e+06	3.53287e+06	6.43163e+06	5.86009e+06	3.5612e+06	8.79723e+06	3.24338e+06	3.70808e+06	3.33021e+06	2.5353e+06	2.93732e+06
N-acetyl-glucosamine-1-phosphate	C04256	1.41752e+06	1.0853e+06	826369	1.06874e+06	990308	1.11682e+06	1.08038e+06	873892	1.0636e+06	1.2682e+06	1.23946e+06	1.33785e+06	1.90972e+06	1.31918e+06	2.42896e+06
glutathione	C00051	844954	8.7386e+06	1.13157e+06	2.41957e+06	3.30594e+06	1.47955e+06	4.47427e+06	3.00946e+06	2.52656e+06	4.15313e+06	1.61234e+06	689780	424189	194032	406219
dUMP	C00365	249166	80508.5	110905	97471.8	167247	186268	128728	87193.1	117555	83570.8	50502.2	106874	293188	221420	150682
Geranyl-PP	C00341	55939.9	103326	86080.8	98275.1	42533.6	28961.1	73249.3	64960.4	60393.9	116774	107624	14905.2	65888.5	25483.1	24732.3
O8P-O1P	#N/A	200534	278767	174067	245679	213460	290075	291061	236564	164785	306282	176879	257897	202515	97921.5	185591
dTMP	C00364	482431	1.00656e+06	921391	893647	709981	1.38865e+06	661610	686663	497256	675125	978636	858620	526730	143081	251440
cyclic-AMP	C00575	122526	185433	142515	156485	120860	123343	127488	110930	92732.9	134952	134947	119209	85920.7	52973.5	118350
fructose-1,6-bisphosphate	C05378	94801.9	86584.2	86619.4	282564	134244	183853	255757	491591	N/A	N/A	86718.7	N/A	106322	69585.2	N/A
trehalose-sucrose	C00089	35267.1	15365.4	15131.2	3193.68	3046.32	7412.78	10465.2	12937.1	5760.8	9464.9	13240.3	6532.25	12166.3	13127.3	12639.8
Cellobiose	C00185	19376	10729.2	9110.43	14051.9	11594.4	3309.55	23174.4	12415.5	13914.8	13861.6	6214.01	8597.33	13605	13245	15742.8
orotidine-5-phosphate	C01103	91573.6	62261.7	132324	59489.8	122542	159855	116554	106690	128415	69018.3	29811.6	79892.2	112680	153247	145257
sedoheptulose 1,7-bisphosphate (SBP)	C00447	N/A	71057.3	73645.6	89971.2	97154.2	98525.1	87608.1	76597.2	53285	N/A	51115	N/A	45937.7	81050.8	104432
trans, trans-farnesyl diphosphate	C00448	3318.63	3300.61	2482.69	N/A	5796.01	9094.6	4993.32	5078.53	3422.01	8395.51	4236.55	3253	N/A	N/A	N/A
S-adenosyl-L-homocysteine	C00021	885132	1.16325e+06	702372	906113	856587	819332	607701	539691	800544	759036	1.21491e+06	671777	550407	362885	441675
dCDP-nega	C00705	4136.4	N/A	6621.31	7452.16	1656.09	5792.26	4136.12	9931.07	7452.63	6617.46	8277	7448.3	N/A	6619.01	2474.55
5-phosphoribosyl-1-pyrophosphate	C00119	56896.9	54863.1	62608.6	88350.9	55471	61122.2	47121.2	24635	36416.7	26526.5	36695.7	33095	32830.8	25650.6	19078.9
Deoxycholic acid	C04483	89406.5	58792.2	19033.5	6629.14	293499	30622.4	27313.9	33941.2	119230	25656.7	7466.94	67044.7	101820	156488	132500
octulose-1,8-bisphosphate (OBP)	0	145214	111686	156077	216432	206735	247506	425744	973813	128326	299635	110441	170478	224025	119496	114625
dTDP	C00363	7457.74	2370.36	N/A	12416.6	9931.07	9099.32	N/A	4981.97	N/A	6525.64	5888.99	6628.1	7457.75	N/A	N/A
CDP-nega	C00112	84196.2	120912	111300	124385	127523	95314.3	104014	129496	152509	167617	202132	126988	80849.4	48663	58121.8
UDP-nega	C00015	143579	343990	190502	361431	200338	325354	355877	175936	206543	412036	430512	263942	81116.1	29796.7	65386.7
Cholic acid	C00695	4840.47	10794.6	8020.16	11594.6	16548.8	21489.5	17811.8	12394.8	10758.1	9930.95	22346.4	17807.3	21335.4	11643.7	9119.46
trehalose-6-Phosphate	C00689	12340.9	17291.9	2539.79	19140	16549.6	10474.4	19026.6	20802.1	12319.9	28045.7	10842.1	10772.8	18119.4	7390.42	4130.86
Thiamine pyrophosphate	C00068	26132.7	94355.3	88970.2	57323.6	81807	133000	100136	152060	40499.9	162510	76573.9	55261	36515.7	22254.9	14487.5
adenosine 5-phosphosulfate	C00224	60853.9	24868.7	32278.2	48001.3	26273.6	42204.1	37634.7	25654.2	21515.2	41025	37253.2	34888.3	32559.6	17378.4	10475.3
ADP-nega	C00008	784579	952725	721210	904721	519294	1.048e+06	747673	1.1821e+06	875811	975472	1.2183e+06	804232	575596	138466	182914
DGDP-nega	C00361	622063	1.01567e+06	703065	849053	541170	903744	721809	1.23814e+06	774022	1.05699e+06	1.0044e+06	854334	588230	153957	199841
IDP-nega	C00104	88964.4	157278	126776	133393	80081.3	137828	143997	229789	102634	151715	143705	136929	67829	16552.5	32691.5
GDP-nega	C00035	15962.1	40554.1	21334.9	31456.9	20692.2	42092.5	19862	38706.3	14893.8	28940.9	38347	47169.8	34669.5	4965.32	3309.41
CDP-ethanolamine	C00570	288160	856081	622969	729868	589017	888996	679164	295696	472531	458281	785124	611470	445157	247675	370547
FMN	C00061	N/A	N/A	N/A	N/A	N/A	2482.86	4144.77	9120.53	3309.35	N/A	5801.27	4136.39	N/A	N/A	N/A
cholesteryl sulfate	HMDB00653	805574	1.34743e+06	782210	445327	616273	800864	367089	296820	796991	720010	428954	640205	879544	621519	460480
DCTP-nega	C00458	3309.57	1656.11	N/A	N/A	N/A	2482.57	N/A	N/A	N/A	N/A	3309.53	N/A	N/A	N/A	4135.46
dUTP	C00460	3187.16	N/A	N/A	N/A	N/A	N/A	N/A	N/A	N/A	N/A	N/A	N/A	N/A	2482.77	N/A
dTTP	C00459	N/A	N/A	2482.86	N/A	N/A	N/A	N/A	N/A	N/A	2482.63	4136.15	N/A	N/A	N/A	N/A
CTP-nega	C00063	6609.89	9648.04	7132.26	11015.7	N/A	2854.33	7966.91	2684.9	3309.65	N/A	3012.3	10602.1	6631.41	4956.6	N/A
UTP-nega	C00075	19053.9	39615.3	22449.1	35806.3	7446.01	42924.1	66278.2	96129.6	14896.9	69949.8	48711.9	23172.3	38182.3	11582.4	19032.3
CDP-choline	C00307	3.23546e+06	5.46609e+06	5.23277e+06	5.80458e+06	5.15569e+06	5.23836e+06	2.84218e+06	2.22834e+06	3.47119e+06	3.13058e+06	4.31777e+06	3.68551e+06	3.34677e+06	2.91564e+06	2.14636e+06
DATP-nega	C00131	N/A	N/A	N/A	N/A	N/A	N/A	N/A	N/A	N/A	N/A	N/A	N/A	N/A	N/A	N/A
Taurodeoxycholic acid	C05463	52976	18206	11595.8	14069.3	14067.1	64570.9	4963.45	12412.1	12411	30629.5	7445.66	17387.7	246018	48001.9	13241
ATP-nega	C00002	43026.8	87514.2	80272	46241.5	29500.3	35045.1	100973	66996.4	33113.3	125217	96132.1	30521.4	35020.3	68676.5	44504.5
dGTP	C00286	58129.8	55527.4	80701.7	78719	47992.3	60303	95937.6	62183.4	48723.5	180502	69536.9	46349.6	42280.5	69326	45524.8
GTP	C00044	4138.16	29823.7	11177.6	17404	5387.13	12876.7	12078.5	19342.5	5737.32	10520.9	N/A	19863.7	6943.91	2976.91	7445.5
UDP-D-glucose	C00029	5.13077e+06	1.97615e+07	1.12848e+07	1.6554e+07	1.14186e+07	1.8974e+07	7.79211e+06	7.66221e+06	7.79106e+06	7.52589e+06	1.99966e+07	1.9133e+07	4.65599e+06	2.86512e+06	4.20589e+06
UDP-D-glucuronate	C00167	541450	1.19172e+06	596570	1.01191e+06	923155	724384	1.19409e+06	1.76079e+06	735373	1.21134e+06	1.14755e+06	1.00735e+06	264315	123382	260151
ADP-D-glucose	C00498	47938.1	128316	42643.5	83541.9	52960.9	48837.9	9844.97	50350	24828.4	31448.9	78439.7	56691.6	18205.9	10034.6	14893.8
guanosine 5-diphosphate,3-diphosphate	C01228	29869.8	117159	138164	192181	135686	194377	107709	79583.2	53792.9	95185.4	133203	99310.7	104981	56268.8	49654.1
UDP-N-acetyl-glucosamine	C00043	4.4354e+06	1.01048e+07	6.21295e+06	8.84708e+06	6.59341e+06	8.86432e+06	8.22782e+06	7.51121e+06	4.65717e+06	1.12326e+07	1.22961e+07	1.20616e+07	4.51933e+06	1.65641e+06	2.6163e+06
glutathione disulfide	C00127	2.31633e+07	7.5898e+07	2.52813e+07	4.77737e+07	4.50551e+07	6.60951e+07	5.23682e+07	3.70944e+07	4.296e+07	7.17887e+07	6.84742e+07	6.02234e+07	1.00027e+07	1.61869e+06	2.22238e+07
NAD+	C00003	62077.1	101004	96864	92707.7	112580	118403	43040	20689.1	86045.8	62907.2	78648.5	120908	171438	124215	58774.4
NADH	C00004	17378.5	20691.1	21521.4	13241.3	10757.9	18206.7	5792.42	12412.5	12415.1	21520.4	22346.5	10758.2	24000.8	8277.16	4138.59
dephospho-CoA	C00882	19946.2	52486.2	49404.2	52284.9	N/A	17237.2	N/A	N/A	12083.1	N/A	47004.2	10769.3	17320.4	3301.29	9892.91
cyclic bis(3->5) dimeric GMP	C16463	N/A	N/A	N/A	N/A	N/A	N/A	N/A	N/A	N/A	N/A	N/A	N/A	N/A	N/A	2482.63
NADP+	C00006	13973.9	28945.2	19881.6	16547.4	20585.9	20688.9	25655.8	22344.6	22348.5	34764	38072	42208.4	29793.9	11529.9	23171.3
NADPH	C00005	N/A	N/A	N/A	3309.35	N/A	N/A	N/A	N/A	N/A	N/A	N/A	N/A	4965.83	N/A	N/A
2-hydroxygluterate	C02630	1.66385e+06	3.25841e+06	1.46207e+06	2.04491e+06	2.03702e+06	2.37193e+06	2.31563e+06	1.24769e+06	1.85507e+06	2.109e+06	2.21117e+06	2.10999e+06	1.78744e+06	1.29743e+06	2.02976e+06
2-deoxyglucose-6-phosphate	C06369	33856	29800	35675.9	26572.9	20694.9	25625.3	35270.3	26581.7	13976.2	35277.6	20464.8	20585.7	33093.5	28787.9	17355.3
4-phosphopantothenate	C03492	38898.6	14926.7	23174.3	28968.1	30619.1	25471.9	35584.5	40114.2	27724.2	36924.8	22337.8	20517.8	29701.5	18219.4	23169.1
dehydroascorbic acid	#N/A	69736	95000.2	93211.3	139810	47934.9	124362	133889	92548.6	133702	102432	90582.1	124794	88787.2	73893.3	76360.5
3-hydroxybuteric acid	C01089	6977.41	9604.75	22669.6	N/A	16815.5	37486.7	27543.2	N/A	13847	21383.7	16248.7	27916.8	8529.03	18968	5987.91
itaconic acid	HMDB0002092	340376	477074	305545	359739	372695	386018	270855	233083	309747	317298	402942	379443	379938	461464	457446
sorbitol	C00794	309786	508226	72854.2	211169	789941	46352.2	292449	76980.2	159802	45522.3	1.31114e+06	49658.6	34752.4	224404	501404
glycerol 3-phosphate	C00093	639688	1.09769e+06	930203	1.14265e+06	706171	1.12474e+06	690484	900117	611713	1.04364e+06	1.20378e+06	790306	725034	416074	593766
UDP-xylose	C00190	53802.1	178108	97704.5	161508	125049	153219	152367	93548.5	79486.8	255200	165631	168097	32279.7	19861.1	54635.6
glutarate	C00489	29784.6	23174.1	14067.5	17379	34700.7	27317.1	36416.8	16549.9	14069.3	17278.5	16553.4	24004	21517.1	14067.2	25657.6
2-oxoadipate	C00322	59364.6	84702.8	27992.2	51378.9	47674.8	59057	34341.9	39138.1	31683.3	42096.5	29272.5	36003.7	40653.7	32771.8	22821.4
methylsuccinate	#N/A	N/A	3309.41	N/A	N/A	N/A	N/A	N/A	4136.45	4136.07	N/A	N/A	N/A	N/A	N/A	N/A
mevalonate	C00418	71673.6	79356.4	75217	125789	99154.6	134893	115005	55018.5	79615.5	116769	105032	133098	91624.8	112686	86313.8
