## Supplementary material for "Epstein-Barr virus transformation creates a methionine-dependent ferroptosis vulnerability in B cells": Table S7. Methioininase and Cyst(e)inase effects on NSG serum

### Sheet: Sheet1
Table S7. LC-MS/MS peak heights in serum from GM12878 xenografted NSG mice dosed IP with PBS vehicle, methioninase, cyst(e)inase or both, related to Figure 7.
Sample Name	KEGG_ID	PBS_#1	PBS_#2	PBS_#3	PBS_#4	Methioninase_#1	Methioninase_#2	Methioninase_#3	Methioninase_#4	Cyst(e)inase_#1	Cyst(e)inase_#2	Cyst(e)inase_#3	Methioninase/Cyst(e)inase #1	Methioninase/Cyst(e)inase #2	Methioninase/Cyst(e)inase #3	Methioninase/Cyst(e)inase #4
Urea	2.51763e+07	2.17329e+07	2.3803e+07	2.7015e+07	2.05661e+07	2.17757e+07	2.90416e+07	2.59826e+07	2.00405e+07	2.65921e+07	2.28638e+07	2.17462e+07	2.23459e+07	2.05213e+07	2.38125e+07
ethanolamine	26433.3	16051.3	40081	30778.1	15664.4	22070.4	21950.9	8313.52	17804.9	22533.4	16792.3	21225.9	14493.6	19482.1	33778.6
glycine	1663.14	N/A	N/A	N/A	N/A	N/A	N/A	N/A	N/A	N/A	N/A	N/A	N/A	N/A	N/A
alanine	9.94702e+06	9.53086e+06	1.22057e+07	1.14141e+07	1.25229e+07	1.27177e+07	1.25499e+07	1.08876e+07	1.12397e+07	8.80343e+06	1.22276e+07	1.28829e+07	1.38412e+07	1.22963e+07	1.17053e+07
betaine aldehyde	2.39181e+06	2.27901e+06	2.8919e+06	2.84342e+06	1.98982e+06	2.30316e+06	2.71229e+06	3.78345e+06	2.79958e+06	2.46154e+06	2.32143e+06	1.73983e+06	2.48353e+06	2.8453e+06	1.92442e+06
choline	1.10845e+06	2.03283e+06	2.26292e+06	1.62819e+06	713452	1.60527e+06	2.42691e+06	1.81398e+06	1.43408e+06	727914	2.26703e+06	1.35739e+06	1.27943e+06	521067	607340
4-aminobutyrate	N/A	11652.3	N/A	4987.9	4991.11	12481.9	9153.34	5844.07	5825.04	5720.83	4991.33	16648.1	7485.15	8319.46	19130.3
dimethylglycine	1.70785e+06	1.6842e+06	1.95577e+06	1.32554e+06	1.80552e+06	1.68202e+06	2.36059e+06	1.67754e+06	1.65344e+06	1.65967e+06	1.81324e+06	2.02781e+06	2.34135e+06	1.89816e+06	2.64484e+06
serine	4.73766e+06	3.90472e+06	4.06126e+06	4.24109e+06	7.3731e+06	4.97998e+06	5.10591e+06	5.04742e+06	4.8247e+06	4.06257e+06	3.53308e+06	8.59455e+06	3.99421e+06	7.29975e+06	6.8459e+06
cytosine	1.93904e+06	1.66452e+06	2.02196e+06	1.65797e+06	2.35108e+06	2.61865e+06	2.12944e+06	2.27122e+06	1.41588e+06	1.897e+06	1.91198e+06	2.42786e+06	1.99385e+06	3.04336e+06	2.26409e+06
Creatinine	3.45673e+06	2.8387e+06	2.88294e+06	2.6166e+06	3.34276e+06	2.97533e+06	2.53497e+06	1.99652e+06	3.35705e+06	2.58559e+06	3.06516e+06	2.73182e+06	3.11033e+06	2.45466e+06	2.64653e+06
proline	2.59219e+07	2.48134e+07	2.92774e+07	2.76863e+07	4.74976e+07	3.91527e+07	3.02808e+07	3.61432e+07	3.65356e+07	2.59109e+07	2.12004e+07	5.10763e+07	3.66942e+07	4.95414e+07	3.92756e+07
indole	5.85302e+06	6.09894e+06	3.27446e+06	3.36873e+06	6.21728e+06	3.84475e+06	2.81424e+06	4.11322e+06	5.7407e+06	5.18849e+06	3.52916e+06	5.2824e+06	4.05229e+06	3.99478e+06	2.64709e+06
betaine	1.8969e+08	1.933e+08	2.46882e+08	2.22276e+08	3.44592e+08	2.36713e+08	2.36111e+08	2.79533e+08	2.79545e+08	2.8573e+08	2.27849e+08	3.73143e+08	2.5663e+08	4.69903e+08	3.90799e+08
valine	1.66623e+06	1.88616e+06	1.61352e+06	1.75155e+06	1.60074e+06	1.68082e+06	2.16814e+06	2.20608e+06	1.31711e+06	1.87516e+06	1.6399e+06	1.84745e+06	1.53588e+06	1.4573e+06	1.69191e+06
threonine	7.3046e+06	8.27374e+06	8.02769e+06	7.69791e+06	1.22167e+07	1.11455e+07	1.01804e+07	9.89367e+06	7.90218e+06	6.63076e+06	7.18861e+06	1.27882e+07	7.63555e+06	9.85463e+06	1.34247e+07
homoserine	17344.4	27879.6	20790.6	12979	12065.6	11832.7	15065.5	10802.6	16647.5	20813.4	13213.8	30290.3	11735.4	35619.4	21215.4
purine	729385	701325	588231	600419	517103	684880	607177	632118	607921	700278	622963	628816	686251	408804	602080
cysteine	10655	60549.9	88628.1	67200.2	N/A	16844.6	27333.7	8650.88	21353.1	N/A	7478.89	4064.97	9163.28	6222.54	18311.1
creatine	5.27314e+07	5.07275e+07	8.82944e+07	8.94753e+07	6.78156e+07	8.03491e+07	1.00347e+08	5.86406e+07	6.48424e+07	5.41774e+07	9.78487e+07	6.10184e+07	8.44413e+07	6.35902e+07	7.07206e+07
nicotinamide	1.90999e+07	1.92307e+07	1.61019e+07	1.46117e+07	2.41729e+07	2.38411e+07	2.26796e+07	1.49961e+07	3.62098e+07	3.53139e+07	9.73246e+06	5.02318e+07	1.94817e+07	1.91677e+07	2.35019e+07
Imidazoleacetic acid	417440	360356	674422	596266	479885	435293	573606	757240	421418	407852	402459	359038	346961	643510	605493
thymine	243102	542527	301772	329766	1.39486e+06	1.00216e+06	400551	888866	104763	183869	225852	944649	520110	1.4294e+06	1.75352e+06
DL-Pipecolic acid	1.3742e+08	1.53547e+08	1.39085e+08	1.27612e+08	1.2995e+08	1.43376e+08	1.53583e+08	1.25752e+08	1.38913e+08	1.64394e+08	1.65951e+08	1.63902e+08	1.37083e+08	1.41176e+08	1.56158e+08
N-Acetylputrescine	10499	4745.94	N/A	7059.38	5968.31	N/A	16175.8	9926.42	11697.6	N/A	22182.3	N/A	11937.2	N/A	5148.22
hydroxyproline	915271	731903	1.72776e+06	1.59012e+06	819991	998497	1.78974e+06	2.06552e+06	1.02103e+06	789716	1.35748e+06	859822	713511	2.08491e+06	2.08151e+06
leucine-isoleucine	6.74035e+07	8.543e+07	7.1789e+07	6.31137e+07	5.9034e+07	7.18711e+07	7.78098e+07	8.40297e+07	5.61496e+07	8.02854e+07	6.90481e+07	8.00828e+07	6.27902e+07	6.1577e+07	7.03117e+07
ornithine	1.86764e+06	2.57342e+06	1.79695e+06	2.45682e+06	3.78965e+06	2.97917e+06	5.33495e+06	2.11624e+06	819328	2.45989e+06	2.98593e+06	5.75634e+06	2.37419e+06	4.67018e+06	3.38781e+06
asparagine	1.3197e+06	1.18314e+06	1.1632e+06	1.26457e+06	1.6596e+06	1.48985e+06	1.33776e+06	1.57975e+06	1.51994e+06	1.22264e+06	1.04281e+06	2.33176e+06	1.45248e+06	1.45264e+06	1.8647e+06
aspartate	973933	860139	1.15858e+06	786732	742752	876188	978329	752283	1.11176e+06	1.19707e+06	1.08848e+06	1.34561e+06	943666	741395	1.1092e+06
adenine	3.10686e+06	3.34312e+06	3.88048e+06	3.85382e+06	3.87387e+06	4.01628e+06	4.04911e+06	4.07173e+06	3.10351e+06	2.48787e+06	2.67958e+06	4.98497e+06	4.32967e+06	2.86931e+06	4.94883e+06
Methylcysteine	7.52733e+06	7.63094e+06	8.6345e+06	8.56255e+06	8.63301e+06	9.3301e+06	9.11534e+06	8.06063e+06	6.56618e+06	5.38603e+06	5.75649e+06	1.10482e+07	8.96193e+06	6.29704e+06	1.03115e+07
homocysteine	24328.8	10460.9	25078.5	N/A	8325.97	10712.2	17818.7	4263.99	22585.3	7433.03	6658.7	13209.7	8339.39	5929.03	4993.48
methylnicotinamide	45022.8	547507	4.13359e+06	3.6182e+06	813079	1.05926e+06	2.89288e+06	2.66077e+06	55558.5	256061	748717	500772	172116	2.0898e+06	1.63929e+06
histidinol	5824.73	8324.29	11652.3	N/A	2592.41	N/A	14979.1	7490.49	7490.46	13317.8	13405.5	14177.8	9162.17	13324.5	4179.5
lysine	2.46e+06	2.44742e+06	2.73641e+06	2.29054e+06	2.84312e+06	3.97717e+06	2.98335e+06	3.20219e+06	2.7376e+06	2.87428e+06	2.33236e+06	3.93461e+06	3.47796e+06	2.9047e+06	3.30217e+06
glutamine	4.37368e+07	5.46115e+07	4.48082e+07	4.68713e+07	4.92735e+07	5.02509e+07	5.4437e+07	4.49676e+07	4.55288e+07	5.15118e+07	5.80593e+07	5.79122e+07	4.86233e+07	4.83699e+07	5.41368e+07
O-acetyl-L-serine	N/A	1624.85	N/A	N/A	N/A	3331.71	N/A	N/A	N/A	N/A	N/A	N/A	N/A	2496.8	N/A
glutamate	6.38166e+06	6.33393e+06	8.82897e+06	6.78093e+06	5.21962e+06	4.63727e+06	9.07997e+06	7.94073e+06	7.24408e+06	7.76559e+06	6.47405e+06	1.22334e+07	5.54561e+06	7.13892e+06	1.2191e+07
methionine	8.89731e+06	6.83811e+06	7.01919e+06	6.86247e+06	1.89502e+06	1.27692e+06	1.81506e+06	3.14463e+06	8.53947e+06	7.76914e+06	4.19933e+06	3.07102e+06	2.1753e+06	1.51798e+06	3.37266e+06
guanine	147772	177135	701175	871049	201193	69585.2	865625	596360	99571	167294	257550	177623	150576	299930	362949
histidine	N/A	6.84165e+06	9.14875e+06	9.34055e+06	1.91763e+07	1.54944e+07	1.284e+07	1.47819e+07	3.74201e+07	1.92359e+07	3.06819e+07	3.60784e+07	2.08285e+07	3.26184e+07	3.51459e+07
2-Aminooctanoic acid	2.35552e+07	2.73723e+07	1.91234e+07	1.26123e+07	1.17642e+07	9.74967e+06	1.72858e+07	1.86493e+07	2.21411e+07	1.47994e+07	2.03416e+07	1.59626e+07	1.10468e+07	1.0727e+07	1.30522e+07
carnitine	1.28069e+08	1.27631e+08	1.77369e+08	1.59408e+08	9.6161e+07	1.07691e+08	1.50646e+08	2.25329e+08	1.69866e+08	1.35819e+08	1.4087e+08	1.45728e+08	1.27251e+08	1.19055e+08	1.58843e+08
Methionine sulfoxide	1.12537e+06	633033	529183	721959	445581	471969	200649	691335	1.08186e+06	922787	325631	819513	689309	542251	941678
phenylalanine	2.04656e+07	1.93847e+07	1.57049e+07	1.81142e+07	1.55106e+07	1.83471e+07	1.7139e+07	1.79643e+07	1.74208e+07	1.88874e+07	1.80828e+07	1.80441e+07	1.87633e+07	1.31178e+07	1.80204e+07
Pyridoxamine	N/A	N/A	N/A	N/A	N/A	N/A	N/A	N/A	N/A	N/A	N/A	2487.16	N/A	N/A	N/A
pyridoxine	N/A	N/A	N/A	N/A	N/A	N/A	4985.61	N/A	N/A	N/A	N/A	3326.6	N/A	N/A	N/A
1-Methyl-Histidine	4.70196e+06	6.75779e+06	6.66654e+06	7.70487e+06	5.7381e+06	3.31687e+06	6.81989e+06	1.23588e+07	6.5025e+06	4.02301e+06	7.0927e+06	5.09084e+06	4.44358e+06	7.13575e+06	1.0187e+07
N-acetyl-L-ornithine	N/A	7061.24	N/A	N/A	9636.89	7586.35	N/A	3117.16	6875.43	2426.59	N/A	4153.7	2292.04	5696.17	N/A
arginine	4.43918e+07	3.18386e+07	2.7097e+07	2.79632e+07	3.67868e+07	5.69733e+07	2.00421e+07	4.15534e+07	4.53183e+07	1.51578e+07	2.17029e+07	2.18792e+07	4.57652e+07	2.99773e+07	3.31496e+07
citrulline	539843	791985	391679	410707	2.15439e+06	1.78249e+06	737826	1.12338e+06	1.41499e+06	447430	649874	668148	1.46848e+06	N/A	830173
N-carbamoyl-L-aspartate	13294.6	21646.2	89061.5	57303.6	102604	44108	156485	59925.4	19990.8	39938.2	102382	182205	74907.8	121487	179802
glucosamine	2.25047e+06	2.76749e+06	3.3869e+06	2.69094e+06	1.29109e+06	2.88963e+06	2.46405e+06	2.49931e+06	2.11858e+06	2.51117e+06	1.29317e+06	1.4074e+06	992424	2.29835e+06	1.82056e+06
tyrosine	5.41745e+06	5.34648e+06	5.75006e+06	5.77007e+06	7.27634e+06	6.55074e+06	6.73847e+06	5.0835e+06	5.04974e+06	3.9922e+06	4.4917e+06	6.90561e+06	5.96285e+06	4.75912e+06	6.57332e+06
Phosphorylcholine	3.64907e+06	1.91422e+06	1.42099e+06	2.49571e+06	542608	2.13968e+06	1.40598e+06	1.71562e+06	1.64332e+06	9.30677e+06	1.51092e+06	5.69218e+06	1.93062e+06	1.86654e+06	3.92245e+06
3-phospho-serine	N/A	9153.32	4159.72	5824.8	7486.26	6648.43	3336.35	6638.66	6656.42	8323.49	N/A	5930.98	2496.89	2496.8	N/A
N6-Acetyl-L-lysine	N/A	1.82859e+07	1.61487e+07	N/A	3.09085e+07	N/A	1.85479e+07	2.2723e+07	2.1286e+07	N/A	2.03081e+07	3.04219e+07	2.64924e+07	2.45722e+07	2.52231e+07
Acetyllysine	1.5948e+07	1.67417e+07	1.61208e+07	1.49897e+07	2.61694e+07	2.16638e+07	1.75174e+07	2.10326e+07	2.02118e+07	1.80707e+07	1.84669e+07	2.87523e+07	2.47762e+07	2.16114e+07	2.21983e+07
N-acetyl-glutamine	69442.2	64330.3	55816.1	34177.4	43807.4	85984.7	48361.9	65356.7	58982.6	77158.3	35365.7	51188.1	42144.3	37887	105803
N-acetyl-glutamate	65799.6	50329.2	84556.7	55010.3	50473.1	31854.2	72996.6	60149	52193.4	43102.6	29198.9	86937.3	58389.1	81278	121716
Ng,NG-dimethyl-L-arginine	2.49463e+07	2.0939e+07	2.36002e+07	2.01797e+07	3.13904e+07	2.80373e+07	2.52211e+07	2.26929e+07	2.19843e+07	1.85818e+07	2.19919e+07	3.28956e+07	2.95206e+07	2.53838e+07	2.55297e+07
Acetylcarnitine DL	3.60672e+08	3.57353e+08	2.87713e+08	3.26305e+08	1.98987e+08	2.37194e+08	3.16999e+08	3.15751e+08	2.81476e+08	3.07849e+08	3.68176e+08	2.58549e+08	2.72295e+08	1.99923e+08	2.83571e+08
tryptophan	1.83483e+07	1.81497e+07	1.07865e+07	1.28889e+07	1.65836e+07	1.49465e+07	1.01323e+07	1.29292e+07	1.73514e+07	1.47132e+07	1.06106e+07	1.79246e+07	1.75767e+07	1.00833e+07	9.92803e+06
Kynurenine	118220	138171	94039.5	151489	160250	83520	110566	111609	95720.5	143158	106448	216449	134088	109011	130259
N-acetyl-glucosamine	113493	105189	122854	108602	74192.6	85622	103214	128964	86554	131863	93816.9	94893	54048.9	90662.2	52480
Flavone	3895.78	11067.8	3747.84	10320.7	4621.16	4010.95	8755.03	19398	17713.5	20688.8	6847.62	35391.6	12679.5	7388.93	8055.96
cystathionine	53440.6	124794	303719	278888	24144.7	44128.5	152908	129599	23304.7	53287.9	33291.7	59860.7	12423.8	55764.5	71535.1
5-methoxytryptophan	5603.25	18259.9	7186.33	7844.63	9883.32	N/A	6638.62	9105.84	8378.52	10073	14958.6	14169.2	9968.88	11554.7	14762.9
Cystine	498940	718612	796189	533572	28379	25701.7	265551	166479	22462.4	13324.8	10074.2	11641	4171.15	N/A	49307.1
cytidine	2.04612e+06	1.83038e+06	2.22191e+06	1.4854e+06	2.39673e+06	3.28986e+06	1.73641e+06	2.4327e+06	1.47505e+06	1.73375e+06	1.85667e+06	2.48889e+06	2.35592e+06	2.79585e+06	2.0968e+06
biotin	106184	59718.9	86491.3	56279.7	45897.3	47255.8	82307.9	39089.5	135388	107193	153998	102043	80628	172765	33304.2
deoxyadenosine	3326.97	3299.17	N/A	4965.11	5770.59	7488.33	9231.95	9808.55	6758.61	N/A	N/A	3025.93	4155.12	5293.15	3420.55
Glycerophosphocholine	8.06264e+07	7.0007e+07	5.54084e+07	4.54663e+07	2.30417e+07	5.74637e+07	6.01443e+07	3.89297e+07	6.85409e+07	6.55904e+07	4.69519e+07	5.61853e+07	1.85826e+07	2.52378e+07	3.15668e+07
acadesine	6034.86	14136.7	6136.68	8124.08	10828.2	17600.2	17482.1	13354.1	9655.94	11634.7	11161.4	5701.09	5387.87	17051.7	9858
D-glucosamine-6-phosphate	27678.6	N/A	3310.24	N/A	N/A	2610.94	2469.09	3349.8	8044.99	N/A	28721.8	36812.3	16919	33290.7	8226.17
D-glucosamine-1-phosphate	N/A	9162.53	10720.2	7497.21	N/A	5789.55	4162.05	9058.71	5820.6	N/A	6656.46	5013.01	N/A	4715.65	9998.82
thiamine	N/A	178799	197989	208157	160972	323370	488956	418945	504289	233578	240582	376121	584132	512490	491286
S-ribosyl-L-homocysteine-posi	38045.7	41281.5	17497.2	11840	5078.48	4057.51	12184.4	30424	23918.7	8844.21	15063.4	9573.94	7496.24	13223.1	16333.5
deoxyguanosine	5834.61	5923.95	7506.92	5721.4	6665.22	13322.7	4149.23	8441.93	8309.95	3327.13	10839.4	14134.5	2600.99	5838.7	9136.59
adenosine	123466	362342	5.0609e+06	1.15207e+07	959493	277208	1.21456e+06	4.14197e+06	363790	479666	502995	103512	198959	1.03001e+06	7.82987e+06
1-Methyladenosine	17477.4	19151.5	17170.6	19123.9	10814.8	4993.14	7484.96	39118.5	15367.9	20047.6	24970.9	29136.6	16627.4	67230.4	39946
guanosine	4999.66	10294.3	448059	295374	44673.5	64091.9	443751	126848	6656.63	6658.31	35296.5	11632.3	10920.4	159927	86582.5
L-arginino-succinate	638230	834121	618648	541735	1.31472e+06	565474	631699	599379	555700	381067	252215	899034	551560	649582	968959
S-methyl-5-thioadenosine	N/A	546082	512521	486630	670951	540249	518499	203807	806954	855768	685823	987401	541899	351254	739218
7-methylguanosine	188114	159818	194800	120689	156726	113085	168139	105411	83013.7	157515	116428	183962	117138	147329	159826
dCMP	6665.29	7452.4	14980.3	16634.3	9153.28	10818.5	8028.58	21625.6	5000.54	17477.4	12483.9	23303.1	9984.87	4569.87	4500.14
glutathione	353582	478752	737061	683705	1.07859e+06	1.04568e+06	694509	674734	1.04613e+06	1.52284e+06	1.07982e+06	1.07305e+06	1.21468e+06	655660	798790
dTMP	N/A	N/A	4168.77	2515.59	N/A	N/A	3326.32	N/A	N/A	N/A	N/A	N/A	N/A	4159.47	N/A
CMP	74742.7	104052	378798	406987	112372	122356	441860	325600	92386.3	217272	338991	496860	96537.2	283445	482413
UMP	3328.17	7487.84	262544	467998	4036.76	3327.98	87376	326176	N/A	11648.9	53272.1	22385	2500.78	49842.9	506534
dAMP	4164.08	4990.12	9987.22	12483.7	8322	N/A	9149.31	23303.7	19138.5	11650.3	13385.7	7557.22	13314.8	19141.8	17405.3
Nicotinamide ribotide	N/A	2505.63	4993.69	N/A	N/A	5416.46	4151.19	6656.4	4993.3	N/A	N/A	N/A	N/A	9162.63	N/A
aminoimidazole carboxamide ribonucleotide	4158.89	9243.39	5282.65	3328.08	6656.37	12483.9	7489.91	5823.21	18317.3	13313.7	10895.9	4158.2	5822.47	5825.25	1624.55
thiamine-phosphate	51555.7	74635.5	52661.1	87932.5	85308.8	106698	53306.8	99104.3	92438.8	49635.3	66118.2	66085	61643.3	81290.7	109525
dGMP	N/A	N/A	N/A	9182.63	9911.99	N/A	N/A	12500.1	N/A	4992.72	N/A	4170.94	4151.83	2922.22	15809.8
AMP	142346	112404	8.40257e+06	3.46703e+07	311278	109853	1.36988e+06	3.50925e+07	295616	349045	427348	567151	111103	1.03389e+06	4.63813e+07
IMP	5191.24	8312.22	743404	2.50991e+06	13736.1	17482.2	108938	2.60704e+06	17883.7	36614.2	31617.2	45673.1	13327.2	98218.5	3.65618e+06
S-adenosyl-L-methioninamine	N/A	N/A	N/A	N/A	N/A	N/A	N/A	N/A	4161.85	3327.99	2496.91	2496.91	N/A	N/A	N/A
GMP	6640.44	21640.3	3.38348e+06	6.07445e+06	96778.1	26650.5	821882	4.76178e+06	33170.9	67346.7	161474	158965	19868.7	211088	4.14166e+06
xanthosine-5-phosphate	N/A	N/A	3318.35	3328.56	N/A	N/A	N/A	N/A	N/A	N/A	N/A	N/A	N/A	4159.69	N/A
riboflavin	223945	242682	148517	162975	210130	165661	134679	205625	131588	166818	108504	350521	147437	155761	104710
S-adenosyl-L-homoCysteine-posi	24141.7	63233.8	405584	381491	7831.29	20190.5	104009	105324	92384.7	49113.5	134026	12473.2	18303.4	25794.6	77408.8
S-adenosyl-L-methionine	182541	235316	247237	224895	256780	193296	271664	148420	209352	325636	196474	305874	211890	230642	265084
folate	4159.7	N/A	3356.35	9987	9154.29	N/A	5021.69	6656.64	N/A	7487.96	4991.13	6656.45	N/A	13306.5	N/A
7,8-dihydrofolate	6654.02	6658.92	9989.91	12502	N/A	N/A	18305.8	N/A	1674.44	5824.88	3328.21	10818.4	N/A	3322.71	7490.23
5-methyl-THF	39952.7	83236.5	150668	128199	75820.1	81572.9	318924	70745.4	55406	64082.1	118226	84444.6	87100.1	96556.2	117369
Diiodothyronine	N/A	N/A	N/A	N/A	N/A	N/A	2496.69	N/A	N/A	2496.64	N/A	N/A	N/A	N/A	N/A
glutathione disulfide-posi	1.21105e+06	2.24945e+06	3.96008e+06	5.49336e+06	847267	1.65931e+06	2.52191e+06	4.57318e+06	3.74119e+06	9.19085e+06	4.82729e+06	4.81315e+06	2.06286e+06	2.09644e+06	3.20629e+06
NAD+_posi	9153.6	9155.81	29963.3	10819.1	29128.2	5822.65	39949.4	49110	8318.91	43278.9	26635.6	63257.4	5011.62	37782.1	16643.9
NADH	N/A	N/A	4945.83	N/A	3328.18	N/A	N/A	4159.77	4162.29	N/A	N/A	4991.71	4170.82	N/A	N/A
dephospho-CoA-posi	N/A	N/A	3328.37	3328.1	N/A	N/A	N/A	3337.36	4159.61	N/A	N/A	N/A	N/A	N/A	7277.73
NADP+_posi	N/A	N/A	N/A	N/A	5825.24	N/A	3328.49	N/A	N/A	N/A	N/A	N/A	N/A	N/A	N/A
NADPH	2912.48	5825.21	N/A	2469.66	1665.66	4170.78	2486.82	6760.1	1665.32	N/A	N/A	2496.97	9986.55	4159.56	3327.41
coenzyme A-posi	N/A	N/A	N/A	N/A	5768.26	N/A	N/A	N/A	N/A	N/A	N/A	N/A	N/A	N/A	N/A
FAD	148173	119065	123199	135679	69913.6	71585.6	93225.2	102377	76576.7	75687.1	63255.9	127366	104882	78249.9	133191
acetyl-CoA-posi	N/A	5992.49	N/A	3994.71	N/A	N/A	N/A	N/A	N/A	N/A	N/A	N/A	N/A	N/A	N/A
propionyl-CoA-posi	N/A	N/A	N/A	N/A	N/A	1665.49	N/A	N/A	1665.24	N/A	N/A	2495.77	N/A	N/A	N/A
acetoacetyl-CoA-posi	N/A	N/A	N/A	N/A	3309.22	N/A	N/A	N/A	N/A	N/A	N/A	3327.95	N/A	2496.85	N/A
malonyl-CoA-posi	N/A	N/A	N/A	N/A	N/A	N/A	N/A	N/A	1665.24	N/A	N/A	N/A	N/A	N/A	N/A
succinyl-CoA-posi	N/A	N/A	N/A	N/A	N/A	N/A	4159.82	4993.42	N/A	N/A	14430.8	N/A	N/A	N/A	2496.72
sarcosine	8.06789e+06	7.44247e+06	9.83844e+06	9.70535e+06	1.01831e+07	9.61691e+06	1.00386e+07	8.72456e+06	9.38936e+06	7.18432e+06	9.68753e+06	1.01964e+07	1.12622e+07	1.01514e+07	1.07101e+07
putrescine	44572.7	29791.7	26934.2	36141.4	42730.1	20696.3	17497.3	42423.1	57547.8	52601.6	30665.5	66865.4	19328	12126.7	43254.8
spermidine	516870	419361	303410	392748	484683	620889	387733	468503	596091	521682	444960	392402	911839	877070	386896
spermine	18139.1	16135.8	17207.5	30824.6	17389.8	18632.9	36617.8	65273.3	84259.9	12320.2	20282.7	22271.2	15118.5	40968.5	28468.7
N-acetyl spermine	70721.6	75338.8	67003.4	86515.4	58499.8	52754.7	65048.9	75184.1	262092	95327.2	69484.9	55078.6	94535.8	45874.4	82316.3
N-acetyl spermidine	8213.24	17386.8	4162.54	6101.37	3421.24	N/A	4095.18	8316.51	9961.26	12335.9	9987.19	4070.27	10853.6	14822.6	8988.37
Nicotinamide Riboside	11929.2	11547.6	29393.2	N/A	8224.27	8281.5	9858.43	N/A	13258.7	29172.8	6668.62	2582.03	7118.72	10723.5	21505.3
Adenylosuccinate	14149.6	3309.37	15830.9	7493.02	4991.12	N/A	N/A	4159.63	9984.39	10818.9	9019.55	N/A	N/A	N/A	N/A
cholesterol	1.14903e+07	5.00265e+06	8.47541e+06	1.4375e+07	4.12391e+06	4.99777e+06	4.48388e+06	3.90565e+06	6.64642e+06	4.88544e+06	1.30373e+07	5.79914e+06	4.6601e+06	1.2397e+07	4.21031e+06
arginosuccinic acid	532635	740542	529039	462745	1.32878e+06	528821	656610	543518	502606	258356	361693	830120	440461	611658	905917
phosphocreatine	60740.3	48703.9	53919.2	47922.4	20585.2	43195.9	40554.4	40871.1	40373.6	19629.8	46942.5	41961.8	22487.5	43817.2	16213
retinoic acid	89170	51480.8	71578	100127	14139.9	32938.9	74752.5	27882.3	87896.5	44064.1	60179.8	64927.8	17591.9	6448.62	7688.17
N-acetyl-L-alanine	6.72861e+07	6.64149e+07	9.14692e+07	9.67048e+07	7.36843e+07	8.26122e+07	9.92991e+07	5.87037e+07	7.00421e+07	5.34961e+07	1.04633e+08	6.7837e+07	9.79051e+07	7.15573e+07	7.33552e+07
HMG-CoA_pos	2496.86	N/A	N/A	N/A	N/A	N/A	N/A	N/A	N/A	N/A	4153.8	N/A	N/A	N/A	N/A
cysteine sulfinate	3328.24	5813.17	N/A	9152.79	N/A	N/A	N/A	N/A	3337.43	3328.02	N/A	N/A	N/A	N/A	N/A
N-acetylaspartylglutamic acid	74076.8	46610	69835.8	51365	46609.7	36622.3	66551.1	45773.5	50770.8	49940.5	50773	47506.7	29963.4	52178.5	49938.1
N-acetyl-L-aspartic acid	24029.7	53323.3	35201.7	49229.4	21723	16559.5	48610.1	22404.9	29968.5	22463.6	41617.3	24143.6	27464.2	18317.2	30811.2
mevalonate_pos	N/A	N/A	N/A	N/A	N/A	4159.69	N/A	N/A	4119.48	N/A	N/A	N/A	4123.93	N/A	N/A
5,10-methylene-THF	N/A	N/A	N/A	N/A	N/A	N/A	N/A	N/A	N/A	N/A	N/A	N/A	N/A	N/A	N/A
tetrahydrofolate(THF)	N/A	N/A	N/A	N/A	N/A	N/A	N/A	N/A	N/A	N/A	N/A	N/A	N/A	N/A	N/A
ADP-Ribose	N/A	N/A	2496.87	N/A	N/A	N/A	N/A	N/A	N/A	N/A	N/A	N/A	N/A	N/A	N/A
glyoxylate	5003.32	N/A	N/A	N/A	9987.44	N/A	4171.34	5005.18	4865.68	N/A	N/A	9155.54	N/A	4993.83	N/A
glycolate	3318.92	N/A	N/A	4159.71	2496.91	4990.93	4556.26	N/A	N/A	N/A	4130.56	N/A	N/A	4162.12	N/A
pyruvate	N/A	9218.21	6564.1	6535.98	6575.79	9986.77	6579.57	5817.13	10713.3	5824.87	5007.17	N/A	8227.96	4157.84	7483.66
lactate	2.94101e+06	3.31197e+06	3.43962e+06	3.2572e+06	3.34657e+06	3.46131e+06	3.08547e+06	3.52233e+06	3.90521e+06	3.55506e+06	3.34691e+06	3.72231e+06	3.62504e+06	3.58868e+06	3.42162e+06
2-oxobutanoate	22400.9	15205.7	16916.3	19717.1	26991.8	15574.3	26169.2	21230	23536.3	7286.7	24144.2	20515.7	6026.46	17992.5	22638.4
acetoacetate	24227.9	18185	13315.8	21622.7	12368	16261	14918.5	20780.3	18413.5	9158.58	15486.1	18925.3	14535	13845.1	18623.2
glycerate	15896.1	28301.7	11103.6	25794.8	28288.9	31614.9	27547.7	14648.6	15812	24965.2	13314.8	40769.8	13390.1	28293.3	45773.6
uracil	24547.5	83239.5	70628.1	50337.4	33075.7	40008.1	58278.6	35105.4	17369.4	36480.6	28779.3	50613.1	35503.8	51167.4	65370.3
fumarate	245242	397610	310940	259663	792168	257092	390409	304017	324711	309748	185220	718287	287835	539869	479158
Maleic acid	291604	429111	252879	250391	743268	309871	379180	306974	351795	340883	215298	733452	323239	436186	516710
2-keto-isovalerate	250570	381435	264569	250823	775063	266458	404221	276102	311899	339403	222101	712285	322993	410672	529648
Guanidoacetic acid	63263.8	59901.4	60750.6	60909.4	37432.6	32321.7	85058.2	55661.9	34934.1	41603.1	86567.9	46600.4	26620.1	38475.8	52245.7
succinate	704946	1.63758e+06	638390	726286	1.64852e+06	832345	790884	814479	705499	1.18046e+06	669303	2.33555e+06	1.10172e+06	1.00175e+06	1.57508e+06
Methylmalonic acid	886053	2.22963e+06	856863	981990	2.09078e+06	1.08519e+06	1.02989e+06	1.05623e+06	913383	1.56805e+06	996957	2.95304e+06	1.61812e+06	1.29116e+06	2.31896e+06
3-S-methylthiopropionate	N/A	N/A	N/A	4879.58	4162.17	N/A	N/A	3328.32	N/A	N/A	N/A	N/A	N/A	4159.59	N/A
nicotinate	5825.22	5827.66	N/A	N/A	N/A	N/A	N/A	N/A	N/A	N/A	2496.86	5824.95	N/A	N/A	N/A
taurine	2.0793e+07	2.81761e+07	2.49416e+07	2.10331e+07	1.253e+07	1.74222e+07	2.05874e+07	1.69957e+07	1.89127e+07	2.0355e+07	2.08488e+07	1.47407e+07	1.53537e+07	1.52285e+07	1.35708e+07
Pyroglutamic acid	20920.3	16683.7	12321	17891.1	42511.7	27474.1	25969.9	24474.1	33677.6	54959.6	16132.1	93222.5	50870.2	73001.2	29128.9
Citraconic acid	1.07684e+06	496554	725441	1.15877e+06	1.50187e+06	1.34866e+06	1.43971e+06	871334	1.10899e+06	474224	1.17604e+06	605247	1.3971e+06	1.49775e+06	1.14898e+06
2-ketohaxanoic acid	2493.95	6649.32	7499.71	8319.12	12371	11236.1	12474.7	4993.74	N/A	7499.48	10709.2	20071.6	10830.2	8329.79	15812.1
N-Acetyl-L-alanine_neg	1.00053e+06	936443	1.3486e+06	1.24497e+06	691715	1.00067e+06	1.15329e+06	735447	992265	849691	1.2034e+06	868875	1.06696e+06	846357	1.02144e+06
oxaloacetate	67024.9	99417.7	84884.8	56125.4	138131	85699.9	59164.8	50858	69608.4	96757.4	70958.1	123415	145754	74537.9	119171
Hydroxyisocaproic acid	N/A	14135.3	6658.61	19977.6	19047.1	39310.6	26534.2	14830	33395.7	35871.3	13152.4	30675.6	34680.2	28620.2	36911.4
malate	1.99756e+06	2.82867e+06	2.3374e+06	1.85382e+06	5.87896e+06	2.08176e+06	3.16476e+06	2.40287e+06	2.07897e+06	2.37218e+06	1.56226e+06	5.61284e+06	2.29092e+06	3.59371e+06	3.75713e+06
hypoxanthine	N/A	571578	1.27541e+06	543333	1.88975e+06	1.60814e+06	3.05893e+06	1.23689e+06	N/A	488747	675368	1.43331e+06	194315	1.89223e+06	568662
anthranilate	8945.72	19942.3	19778.7	12288.6	33919.9	22419.3	49336.2	35342.1	3326.38	3343.03	11768	17325.5	N/A	30619.7	17303.8
p-aminobenzoate	83280.7	63439.2	89844.9	94233.4	144539	129394	83957.1	141266	92529.6	139048	36954.1	135408	49054.8	75198.4	89972.4
p-hydroxybenzoate	917998	526335	155125	161544	810847	1.77229e+06	58000.8	568512	1.4803e+06	1.33561e+06	67046.5	1.46773e+06	1.13198e+06	339201	637169
acetylphosphate	32980.5	47008	67120.9	73423.6	42947.8	35013	66946.8	87756.1	62532.5	102746	77623.6	67239.3	37970.8	52500.2	78034.9
Carbamoyl phosphate	559943	566014	600897	426236	495861	528187	708066	478610	573262	974165	656572	819733	460930	434249	419406
a-ketoglutarate	912873	1.18249e+06	1.22932e+06	946021	832519	1.02815e+06	1.03368e+06	970844	983496	1.27248e+06	1.23638e+06	1.28234e+06	879483	880141	1.19522e+06
Phenylpropiolic acid	1.71526e+06	2.3012e+06	2.03706e+06	1.81666e+06	1.40698e+06	1.77693e+06	1.97144e+06	1.55062e+06	1.77908e+06	1.78809e+06	2.05701e+06	2.31923e+06	1.70168e+06	1.84648e+06	1.97076e+06
2-oxo-4-methylthiobutanoate	4897.67	16641.2	22361.2	6452.9	N/A	6750.64	N/A	4263.99	2515.22	N/A	22470.8	30916.8	10213	10313.9	9153.16
2-Hydroxy-2-methylbutanedioic acid	144059	108760	66082.3	135686	246803	106041	180670	141520	94912.8	197705	177679	77749.7	107430	293624	211281
3-methylphenylacetic acid	N/A	N/A	3966.76	1669.29	N/A	3324.35	4159.61	4993.41	4062.23	4239.08	4995.88	5502.74	8412.22	6739.98	7393
xanthine	48925.2	6.27224e+06	6.62092e+06	1.74707e+06	9.37543e+06	8.83391e+06	9.61051e+06	6.39999e+06	64102.3	5.33837e+06	3.52763e+06	1.11214e+07	2.00293e+06	8.23482e+06	2.73448e+06
Hydroxyphenylacetic acid	300461	593957	369094	385659	566188	684402	550110	398149	352311	453291	331746	555958	359885	302315	316371
2,3-dihydroxybenzoic acid	5.45143e+06	3.30239e+06	5.24957e+06	5.77921e+06	5.76562e+06	5.24082e+06	2.9773e+06	6.49133e+06	5.50444e+06	6.24539e+06	2.85106e+06	6.5311e+06	5.59555e+06	5.48817e+06	4.4469e+06
orotate	241132	207919	426774	281506	505669	295405	376988	287628	369674	140076	360835	399813	409200	199574	365239
dihydroorotate	116590	67014.2	67140.6	107296	118861	132945	48663.6	74077	185045	170664	77585.9	161775	178309	197524	170520
allantoin	587086	747306	876591	719863	738981	632279	820717	544690	456365	637287	569608	706783	621391	602240	706486
Aminoadipic acid	177442	205543	176347	135580	230377	203443	182560	206153	172742	141510	125018	260403	157253	179642	223998
Indole-3-carboxylic acid	126936	188944	154451	117322	175696	173459	160093	156157	159499	149846	124205	193349	141763	141316	195071
phenylpyruvate	N/A	N/A	1665.21	3434.3	1665.39	2477.71	N/A	9162.79	7483.26	N/A	4162.28	N/A	5834.64	1665.38	N/A
Atrolactic acid	10495.1	10545.8	4165.55	2495.47	6123.6	N/A	5760.13	4801.71	13111.9	N/A	4577.1	4105.51	4968.11	5655.59	5744.21
Phenyllactic acid	46465.9	42445.6	36368.7	57423.2	47026.1	48265.7	51584.6	40477.4	49929.4	43278.2	44697.6	44941.1	60362.9	39116.4	35519.1
quinolinate	11592.6	17392.1	24852.7	18877.2	8286.88	6667.87	N/A	15676	36496.4	29009.5	30633.5	N/A	4342.96	31639.1	14968.6
phosphoenolpyruvate	31709.5	24148.6	24931.4	34028.8	10063.3	18016.2	41841	47803	27574.8	19974.1	23290.2	60351.9	24155.6	19140.5	8215.39
Uric acid	6.3058e+06	8.93141e+06	5.2269e+06	7.31552e+06	8.22021e+06	6.13281e+06	5.06478e+06	5.54683e+06	6.6361e+06	1.13281e+07	8.8122e+06	9.66555e+06	8.54997e+06	4.04225e+06	7.74854e+06
dihydroxy-acetone-phosphate	22168.1	18303.2	19634	18194.6	37291	39895.3	28290.7	21324.5	34567.3	42589.8	23609.1	52377	19140.5	13185.9	28692.4
D-glyceraldehdye-3-phosphate	35788.8	28156.3	34520.4	20804.9	37677.9	39520.5	43535.6	21123.9	28510.2	60439.9	N/A	76184.9	38558.5	11570	37354
sn-glycerol-3-phosphate	519731	412643	682936	581683	475153	483283	648198	591086	324060	482974	531012	1.03885e+06	389074	713212	748238
shikimate	N/A	N/A	N/A	N/A	N/A	N/A	N/A	N/A	N/A	N/A	N/A	N/A	N/A	N/A	N/A
aconitate	376184	275642	303567	217544	689130	582252	295685	316780	387730	286689	379165	424423	454429	458089	342523
allantoate	13138.3	14976.2	49116.6	75006.2	24130.6	15677.4	44131.8	72398.5	22194.9	28290.8	44111.2	47421	21638.6	50030.1	62432.8
Ascorbic acid	295495	248812	260384	334751	160309	519751	354587	461901	490196	260659	305968	229734	246113	202665	125890
2-Isopropylmalic acid	152844	201400	134762	156682	322322	517909	213074	134569	341424	644246	231654	567204	670328	312840	271059
N-carbamoyl-L-aspartate-nega	27455.6	21320.2	50769.4	67404.5	30790	24143.1	42287.8	58197.7	20806.1	21520.7	42504	9059.45	22468	28305.6	44963.3
Pyrophosphate	75728.9	99019.7	89534.8	92214.8	111697	109968	55405	113302	144473	185098	161479	176852	199768	86479.8	101083
glucono-?-lactone	6655.94	6656.78	34959.5	12483.9	14063.4	8324.24	26630.7	34954.9	13315.7	16650.4	13910.2	28300.2	8321.88	17472.8	26602.2
myo-inositol	2.37049e+06	2.11098e+06	1.5238e+06	1.97858e+06	2.34556e+06	2.40054e+06	1.95777e+06	1.95239e+06	2.46507e+06	2.52966e+06	1.89327e+06	2.64468e+06	1.76695e+06	1.91035e+06	2.09898e+06
hydroxyphenylpyruvate	9697.27	6561.99	5828.18	13204.7	4842.71	N/A	10827.6	19896.1	5887.25	4737.26	9141.28	5000.81	N/A	10811.9	5815.83
homocysteic acid	N/A	9143.87	N/A	7490.44	N/A	4159.74	N/A	8321.84	8316.98	6659.02	7487.72	2505.82	N/A	11650.1	N/A
4-Pyridoxic acid	14750.6	26139.5	15931.8	33520	26345.4	21315	36737.5	18213.7	4800.38	28251.1	16629.1	16805.1	4692.12	13841.7	12644.3
3-phosphoglycerate	16765.6	9463.55	18221.1	6139.53	11136.9	3545.12	26759.5	N/A	16650.8	32208.9	7148.6	20839.1	7161.18	16978.7	4991.2
Indoleacrylic acid	393759	339483	281215	328425	566390	494079	415971	573193	497765	464608	444892	566303	524297	601005	502747
Kynurenic acid	27858.1	14300.6	25121.7	41433.8	43058.8	22927	26071.8	26746.3	28489.4	37599.3	17017.4	47069.3	N/A	39767.4	80357.3
citrate-isocitrate	3.30008e+07	2.10233e+07	2.03832e+07	2.03238e+07	3.07201e+07	3.35863e+07	2.52665e+07	3.92675e+07	3.0432e+07	2.46798e+07	2.8954e+07	4.2116e+07	3.39801e+07	3.24176e+07	3.85233e+07
isocitrate	43704.5	52394.1	31393.5	66632.1	57313.8	73164.2	20154.1	56638.2	43125.8	57125.7	57149.5	52990.8	41950.3	51161.5	64850.8
citrate	4.59218e+06	3.45438e+06	1.12749e+07	1.06846e+07	8.10399e+06	4.85931e+06	8.91717e+06	6.66411e+06	9.07295e+06	8.11016e+06	9.60029e+06	1.26557e+07	1.01492e+07	1.22508e+07	8.69656e+06
2-dehydro-D-gluconate	43265.6	60883.7	105624	92947.3	63172.9	46610.7	173134	111267	41609.4	58177.5	84181.6	88319	29964.4	107054	125812
D-gluconate	206327	212049	534223	369590	323572	201049	540625	477628	275902	342964	307670	511411	203755	399933	882095
D-erythrose-4-phosphate	63998.8	73673.2	71702.7	54604.2	40442.4	41007.8	92641.4	59118.9	59771.3	170291	75752.7	283105	40148	77594.4	94779.2
Xanthurenic acid	19817.9	45744	41667	55154.9	52690.9	37812.3	46353.4	60029.3	18277.3	45117.5	21181.4	42023.3	20794.3	21566.9	67434.7
lipoate	3450.91	N/A	N/A	N/A	5824.36	4993.42	6658.94	11630.8	7487.72	4993.74	8312.12	4989.69	N/A	4131.01	6686.77
D-glucarate	7348.06	5822.49	N/A	4995.9	5827.7	9161.7	9979.71	16633.5	13305.6	23208	5021.67	12586.3	13307.4	4028.35	15815.1
deoxyribose-phosphate	31947.7	22488.8	37658	32457.6	18529.4	11133.9	14050.5	30632.6	19982.1	23092.4	32241.1	37350.6	32770.6	14987.3	25489.4
pantothenate	1.47731e+06	1.46338e+06	490151	511606	664291	961053	329992	413174	909663	912406	289234	517402	762612	129554	311721
prephenate	N/A	N/A	N/A	N/A	N/A	N/A	N/A	N/A	N/A	N/A	N/A	N/A	N/A	N/A	N/A
deoxyuridine	7487.75	16646	19982.1	5710.51	31111.1	19139.9	26569.3	39118.8	15811.7	14175.3	10822.9	28304.8	19963.6	27466.2	32433.1
ribose-phosphate	166803	243029	512708	596981	94118.8	226202	470296	614482	163298	392401	726021	207124	170696	289385	558756
thymidine	N/A	N/A	3327.85	N/A	N/A	N/A	N/A	5822.62	N/A	N/A	N/A	N/A	N/A	N/A	N/A
uridine	478797	894712	613803	507650	687124	460455	539619	447140	274733	669189	611333	778842	365316	671354	556320
deoxyinosine	5835.12	4074.72	N/A	N/A	3660.87	7981.99	N/A	N/A	N/A	9741.15	12627.1	42021.6	8085.95	19969.4	15167.2
shikimate-3-phosphate	N/A	N/A	N/A	N/A	N/A	N/A	N/A	N/A	N/A	N/A	N/A	N/A	N/A	N/A	N/A
D-glucono-?-lactone-6-phosphate	N/A	4160.11	4169.24	9968.98	3328.32	9155.72	9984.72	4159.86	4998.57	N/A	4036.53	3434.53	N/A	N/A	5820.4
hexose-phosphate	315387	370576	428855	295327	150206	134700	439136	275518	286638	819146	422282	850251	137223	378557	281287
glucose-1-phosphate	295785	274325	497120	489860	271376	240434	513675	405416	323610	418210	353972	571696	255348	380558	453140
glucose-6-phosphate	196559	139816	208210	110886	74729.3	46568.2	213720	102576	65480.4	355379	187234	351970	54002.9	133340	96374.4
fructose-6-phosphate	146452	100860	125717	118549	74884.9	52158.9	118433	141174	106226	365877	161548	362509	37552.7	70140.2	85538.1
1,3-diphopshateglycerate	N/A	N/A	4992.4	4154.8	N/A	N/A	N/A	5829.07	4992.49	4990.94	3330.47	N/A	2496.03	N/A	N/A
2,3-Diphosphoglyceric acid	19972.6	19140	28301.2	13283	19965.9	9151.35	14980.8	35791.2	12481.4	17478.4	20804.7	28026.1	9042.07	12484.4	17475
S-ribosyl-L-homocysteine-nega	29944.3	5825.13	12483.1	N/A	N/A	N/A	1665.49	13312.2	N/A	4159.63	2496.8	4159.54	N/A	N/A	1665.24
inosine	128062	2.48891e+06	2.43348e+07	2.44533e+07	3.53486e+06	4.79403e+06	1.45222e+07	1.12631e+07	179799	1.54448e+06	3.75705e+06	1.40096e+06	626375	6.85074e+06	6.20442e+06
6-phospho-D-gluconate	4159.55	4162.37	7490.23	4142.18	2496.72	4993.24	N/A	4159.56	N/A	N/A	N/A	8311.63	N/A	3330.9	5825.45
xanthosine	477213	968389	457041	511238	439922	341239	470275	471815	445476	1.51792e+06	609959	1.00659e+06	321379	193097	252276
D-sedoheptulose-1-7-phosphate	153021	140906	184013	138522	72047.4	69887.2	173540	111631	149718	290630	174459	290476	82843.5	136798	111462
N-acetyl-glucosamine-1-phosphate	81395.9	82254.5	48609.2	31192.1	45655.6	63717.4	46541.8	58445.5	103051	164991	64104.1	94375.2	46835	21750.7	23708.4
glutathione-nega	95580.4	101434	127672	151920	134008	179128	110847	111600	143844	175249	128903	153084	150678	78125.4	80527.3
dUMP-nega	N/A	N/A	N/A	N/A	N/A	N/A	N/A	4993.96	N/A	N/A	N/A	N/A	N/A	N/A	N/A
Geranyl-PP	4163.36	N/A	4993.57	2496.93	N/A	N/A	6659.28	N/A	N/A	N/A	N/A	4162.13	N/A	4155.77	5825.33
O8P-O1P	N/A	8339.07	9448.34	11725.7	14464.7	5391.97	12047.5	18251.5	7592.14	22413.1	5700.6	6169	5823.34	5617.99	11543.9
dTMP-nega	N/A	N/A	N/A	N/A	N/A	N/A	N/A	N/A	N/A	N/A	N/A	4159.56	N/A	N/A	N/A
cyclic-AMP	N/A	N/A	18308.5	22470.5	2496.87	N/A	N/A	6656.19	N/A	N/A	2496.69	12275.1	N/A	7487.92	23304.2
fructose-1,6-bisphosphate	29654.2	13541	18401	33286.1	26718.8	22376	23305.3	36632.7	29126.8	21834.6	24134	20063.5	24129	56597.7	16313.9
trehalose-sucrose	N/A	2490.01	N/A	N/A	10818.5	N/A	4161.76	3327.99	N/A	N/A	N/A	9978.49	7490.04	3309.15	7498.3
Cellobiose	N/A	N/A	N/A	N/A	N/A	1665.24	N/A	1665.43	1665.49	2496.89	2496.77	1665.24	N/A	2496.61	N/A
orotidine-5-phosphate	30596.4	49072.1	45997.8	66251.8	42460.1	49252.9	66958.8	63559.8	47748.3	89902.8	30124.7	114496	67903.3	66834.6	192884
SBP	32515.5	44041	41520.3	32549.3	21677.8	14116.2	44097.8	18301.1	24454.6	29155.4	25740.4	27793	13968.1	14593.8	33680.5
trans, trans-farnesyl diphosphate	N/A	2515.06	4993.53	3809.58	N/A	4993.51	N/A	N/A	N/A	3330.49	N/A	4152.39	N/A	N/A	4159.64
S-adenosyl-L-homocysteine-nega	16644	44951.7	268520	290579	4996.07	4162.23	44114.3	59509	51924.7	34126.5	119859	15801	9150.4	19974.2	54927.4
dCDP-nega	N/A	N/A	N/A	N/A	N/A	N/A	N/A	2496.89	N/A	N/A	3328.39	1665.49	N/A	N/A	N/A
5-phosphoribosyl-1-pyrophosphate	22470.6	13613	11137	23294	17315	10912.3	14978.2	18422.3	14983.2	21640.1	23299.7	23319.3	14980.4	19112.6	9559.23
Deoxycholic acid	N/A	N/A	N/A	N/A	N/A	N/A	N/A	N/A	N/A	N/A	N/A	N/A	N/A	N/A	N/A
OBP	14374	7543.03	19983.6	14153.3	3322.11	13746.2	13361.4	10938.6	26593.2	16652.6	11668.7	26749.7	6656.44	14156.5	20806.4
dTDP-nega	N/A	3328.25	4143.68	N/A	3328.37	N/A	N/A	N/A	N/A	N/A	N/A	2496.64	N/A	N/A	N/A
CDP-nega	18193.2	34229.5	23003.4	49581.6	9976.53	7162.18	21047.7	18260.9	11671.5	18092.8	26112.6	18392.1	10042.5	20630.9	26288.3
UDP-nega	N/A	N/A	1673.22	1657.18	N/A	1665.24	N/A	N/A	2500.96	N/A	N/A	1665.24	N/A	N/A	2496.93
Cholic acid	19938.6	21644.2	13334.1	34142.5	16291.7	8321.76	26640.3	33291.5	15802.8	7491.08	15814.7	22593.7	16642.3	23296.3	10821.6
trehalose-6-Phosphate	N/A	3323.91	4161.55	7488.12	N/A	N/A	3320.29	6659.05	N/A	N/A	3409.29	2496.1	N/A	N/A	10819.2
Thiamine pyrophosphate	2483.27	N/A	N/A	4168.62	N/A	N/A	N/A	N/A	N/A	N/A	N/A	N/A	N/A	N/A	N/A
adenosine 5-phosphosulfate	N/A	N/A	N/A	8324.11	N/A	N/A	4162.05	13315.5	N/A	2496.76	2496.64	3328.13	N/A	N/A	8323.96
ADP-nega	N/A	4993.97	N/A	14127.7	N/A	5818.03	N/A	9760.2	N/A	N/A	N/A	N/A	N/A	3330.9	4871.53
dGDP-nega	N/A	N/A	3318.33	3356.28	N/A	N/A	6656.43	14458.7	N/A	2497	N/A	N/A	N/A	N/A	10089.3
IDP-nega	N/A	N/A	N/A	N/A	N/A	N/A	N/A	5838.05	N/A	N/A	N/A	N/A	N/A	N/A	N/A
GDP-nega	N/A	N/A	N/A	N/A	N/A	N/A	N/A	1665.49	N/A	N/A	N/A	N/A	N/A	N/A	N/A
CDP-ethanolamine	N/A	3328.28	9986.37	4159.48	N/A	N/A	12483.8	11650	N/A	3337.18	2515.34	5841.27	N/A	7508.83	17477
FMN	N/A	N/A	2496.72	N/A	N/A	N/A	N/A	N/A	N/A	N/A	N/A	N/A	2496.99	N/A	N/A
cholesteryl sulfate	5.39272e+06	7.5545e+06	4.99857e+06	4.77877e+06	5.99347e+06	7.20884e+06	4.67447e+06	4.58797e+06	4.73612e+06	6.5711e+06	2.79543e+06	5.62422e+06	7.45592e+06	5.24461e+06	3.68773e+06
dCTP-nega	N/A	N/A	N/A	N/A	1665.24	N/A	N/A	N/A	1665.49	N/A	N/A	N/A	N/A	N/A	N/A
dUTP-nega	N/A	N/A	N/A	N/A	N/A	N/A	N/A	3328.25	2496.91	4159.8	N/A	N/A	N/A	N/A	N/A
dTTP-nega	N/A	N/A	N/A	N/A	N/A	2495.31	N/A	N/A	N/A	N/A	N/A	N/A	N/A	4993.35	N/A
CTP-nega	6658.87	8319.76	23283.2	17989	12339.4	4157.37	13307.3	5825.41	4996.12	10806.1	8311.75	N/A	4156.29	20808.3	2396.15
UTP-nega	N/A	N/A	2487.16	N/A	N/A	N/A	N/A	N/A	3328.02	N/A	N/A	N/A	N/A	N/A	N/A
CDP-choline	N/A	N/A	10821.2	9156.13	N/A	N/A	9986.94	18308.9	N/A	6656.91	4159.75	7490.15	5825.13	19142.6	23302.4
dATP-nega	N/A	N/A	N/A	N/A	N/A	N/A	N/A	N/A	N/A	N/A	N/A	N/A	N/A	N/A	N/A
Taurodeoxycholic acid	335248	241724	21621	110688	3.91145e+06	581570	499068	123110	57630.8	220756	140410	267737	1.9718e+06	3.32788e+06	132888
ATP-nega	N/A	N/A	N/A	N/A	N/A	N/A	N/A	N/A	N/A	N/A	N/A	N/A	N/A	N/A	N/A
dGTP	N/A	N/A	N/A	N/A	N/A	N/A	N/A	N/A	N/A	N/A	N/A	N/A	N/A	N/A	N/A
GTP-nega	11653.6	4232.19	10819.1	5823.16	1669.42	N/A	5825.14	8319.32	5078.79	3331.65	5162.86	4167.73	N/A	3324.23	4255.6
UDP-D-glucose	6658.69	5825.13	33284.9	39115	5822.55	4159.75	23303.1	57434.4	N/A	7471.06	12484	36613.8	N/A	19974.8	72421.2
UDP-D-glucuronate	N/A	N/A	4157.17	4159.74	N/A	N/A	3326.28	5825.12	3325.71	N/A	N/A	N/A	N/A	N/A	11593
ADP-D-glucose	N/A	N/A	N/A	N/A	N/A	N/A	N/A	N/A	N/A	N/A	N/A	N/A	N/A	N/A	4993.65
guanosine 5-diphosphate,3-diphosphate	39109.8	24137.9	40784.2	40783	11650.7	14150.6	15812.3	9153.81	17961.3	26626.2	22474.5	14982.9	9221.95	10818.9	13316.3
UDP-N-acetyl-glucosamine	N/A	N/A	16649.3	19974.8	4168.77	7490.5	6665.41	10813.2	4162.2	N/A	4993.7	N/A	5822.31	20809	9155.41
glutathione disulfide-nega	1.52017e+06	2.84211e+06	4.70773e+06	6.09703e+06	685030	1.23834e+06	2.72629e+06	5.34845e+06	4.3418e+06	1.17479e+07	4.00568e+06	4.73368e+06	1.68112e+06	2.45201e+06	3.09988e+06
NAD+_nega	N/A	N/A	N/A	N/A	N/A	N/A	8322.14	5824.96	N/A	4076.24	N/A	10816.1	N/A	14978.3	2912.75
NADH-nega	N/A	4143.14	N/A	N/A	2496.8	N/A	3328.37	7490.49	3330.67	N/A	6658.85	N/A	N/A	5825.34	3330.99
dephospho-CoA-nega	N/A	4036.83	4162.19	3328.4	N/A	N/A	4159.71	5827.38	N/A	N/A	N/A	N/A	N/A	3330.67	5825.25
cyclic bis(3->5) dimeric GMP	N/A	N/A	N/A	N/A	N/A	N/A	N/A	N/A	N/A	N/A	N/A	N/A	N/A	N/A	N/A
NADP+_nega	N/A	N/A	N/A	N/A	N/A	N/A	N/A	N/A	N/A	N/A	N/A	N/A	N/A	N/A	N/A
NADPH-nega	N/A	N/A	N/A	N/A	N/A	N/A	N/A	N/A	N/A	N/A	N/A	3328.33	N/A	N/A	N/A
2-hydroxygluterate	201696	210467	196756	169988	295985	144249	184302	205227	175657	212514	192095	337543	202086	245628	241046
2-deoxyglucose-6-phosphate	N/A	N/A	4159.38	3324.18	4071.07	N/A	12577.3	N/A	5831.59	9063.76	4159.38	9149.13	N/A	4990.97	6661.18
4-phosphopantothenate	N/A	7490.57	7498.46	4993.76	2488.78	7487.73	6577.58	N/A	4166.29	2496.05	8329.58	3328.18	4159.63	3328.09	N/A
dehydroascorbic acid	5827.46	13162	23198.7	22507.9	53235.5	43173.6	29137.2	11652.7	11545.5	9150.76	12567.2	48976	36760.8	27465.1	23302.3
3-hydroxybuterate	105714	211456	86471	79778.9	94888	39957.5	126681	59116.7	76690.6	72410.3	252269	63266.9	51604.2	39128.2	33185.1
itaconic acid	382420	228337	287038	409634	384033	399589	180223	359765	377916	240783	473575	423083	490891	421805	208152
sorbitol	238196	59523.5	112357	289717	88950.6	65971.6	62417.5	56555.5	156533	74876.4	223125	111539	43269.6	145453	69924.1
glycerol 3-phosphate	656922	655790	1.20441e+06	853839	751610	811581	1.0712e+06	1.28158e+06	574899	894163	794711	1.66882e+06	719002	1.10548e+06	1.21214e+06
UDP-xylose	2496.79	N/A	N/A	N/A	N/A	N/A	N/A	N/A	N/A	N/A	N/A	N/A	N/A	N/A	N/A
Gluterate	5825.03	10818.4	12462.1	13315	10789.4	10818.8	14976	9117.04	9161.65	11653.1	15821.4	12047.8	7487.87	11574	16536.1
2-oxoadipate	82675.1	73253.5	51905.6	64792.8	59993.9	54933.7	55761.2	62766.8	80481.2	102566	86907.7	89594.7	104340	76365.2	59758.2
methylsuccinate	N/A	N/A	N/A	N/A	7490.55	3324.44	N/A	N/A	N/A	N/A	N/A	6665.09	N/A	N/A	7488.01
mevalonate_nega	N/A	N/A	N/A	N/A	N/A	N/A	N/A	N/A	N/A	N/A	N/A	N/A	N/A	N/A	N/A
